# miRNA-mediated expression of RBFOX2 governs the splicing transition from progenitors to neurons in the developing brain

**DOI:** 10.1101/2024.09.20.614071

**Authors:** Stephan Weißbach, Hristo Todorov, Azza Soliman, Laura Schlichtholz, Sophia Mühlbauer, Lea Zografidou, Sarah Lor-Zade, Anna Wierczeiko, Dennis Strand, Susanne Strand, Tanja Vogel, Martin Heine, Susanne Gerber, Jennifer Winter

## Abstract

Alternative splicing is a crucial component of neuronal differentiation, yet the mechanisms that regulate splicing transitions during embryonic brain development remain incompletely understood. Here, we identify a post-transcriptional mechanism that times the expression of the splicing factor *Rbfox2* during neurogenesis. RBFOX2 is normally expressed at low levels in neural progenitor cells (NPCs) and becomes upregulated in newborn neurons where it promotes neuronal differentiation. Unexpectedly, premature expression of *Rbfox2* in NPCs of the embryonic mouse neocortex blocked their differentiation into neurons rather than promoting it. Genome-wide analysis revealed widespread alternative splicing changes enriched for NDD genes and associated with a hybrid NPC- and neuron-like splicing pattern that significantly deviates from the normal splicing developmental trajectory. Remarkably, premature *Rbfox2* expression induced the inclusion of validated target exons that are otherwise repressed by PTBP2 pointing to an antagonistic splicing relationship. Integrative scRNA-seq analysis confirmed a negatively correlated expression between these two RNA-binding proteins (RBP) along differentiation pseudotime. Strikingly, we identified the NPC-specific miRNA 92a-3p as a regulator of the *Rbfox2* expression switch: expression of miR-92a reduced RBFOX2 levels and reversed splicing patterns of target genes in vitro, while silencing miR-92a *in vivo* increased RBFOX2 expression in the embryonic cortex. Together, these findings reveal a previously unrecognized miRNA–RBP regulatory axis that ensures the proper timing of NPC-to-neuron splicing transitions in the developing cortex and provide new insights into splicing dysregulation as a contributing factor to the emergence of neurodevelopmental disorders.

**Graphical Abstract:** 

Graphical Abstract Schematic representation of the proposed splicing regulation for the transition of undifferentiated NPCs to neurons in the developing cerebral cortex.
