## Supplementary Data 6 for "miRNA-mediated expression of RBFOX2 governs the splicing transition from progenitors to neurons in the developing brain"

### Sheet: ptbp2_developmentally_regulated
Chromosome	Exon Coordinate Start	Exon Coordinate End	Strand	geneSymbol	source	group	ID	Rbfox_IncLevelDiffernce	Rbfox_FDR	significance (Rbfox2-OE)
chr1	22474667	22474739	-	Rims1	cluster5_ptbp2_repressed.xlsx	ptbp2 repressed	38343	0.484	1	unregulated
chr1	36563114	36563213	+	Cnnm3	cluster5_ptbp2_repressed.xlsx	ptbp2 repressed	38018	0.078	1	unregulated
chr1	84773410	84773536	-	Trip12	cluster5_ptbp2_repressed.xlsx	ptbp2 repressed	40381	0.104	0.56343	unregulated
chr1	87702802	87702850	+	Atg16l1	cluster5_ptbp2_repressed.xlsx	ptbp2 repressed	51144	0.211	0	inclusion
chr1	156720477	156720582	-	Ralgps2	cluster5_ptbp2_repressed.xlsx	ptbp2 repressed	31030	0.076	0.0112576	unregulated
chr1	179852209	179852367	+	Cdc42bpa	cluster5_ptbp2_repressed.xlsx	ptbp2 repressed	45096	-0.095	0.836194	unregulated
chr2	32183326	32183407	+	Golga2	cluster5_ptbp2_repressed.xlsx	ptbp2 repressed	78470	0.536	0	inclusion
chr2	71683877	71684007	+	Itga6	cluster5_ptbp2_repressed.xlsx	ptbp2 repressed	69643	0.393	0	inclusion
chr2	84456363	84456481	-	Ctnnd1,Gm28635	cluster5_ptbp2_repressed.xlsx	ptbp2 repressed	-1			not found
chr2	101511169	101511372	+	Traf6	cluster5_ptbp2_repressed.xlsx	ptbp2 repressed	28750	-0.06	1	unregulated
chr3	95070742	95070832	+	Sema6c	cluster5_ptbp2_repressed.xlsx	ptbp2 repressed	33180	0.11	0.139285	unregulated
chr3	126599505	126599565	+	Camk2d	cluster5_ptbp2_repressed.xlsx	ptbp2 repressed	52402	0.19	3.82143e-06	inclusion
chr3	148533176	148533221	-	Adgrl2	cluster5_ptbp2_repressed.xlsx	ptbp2 repressed	51759	-0.086	7.90381e-05	unregulated
chr4	5678902	5678998	+	Fam110b	cluster5_ptbp2_repressed.xlsx	ptbp2 repressed	25208	0.072	0.328544	unregulated
chr4	108965077	108965146	-	Osbpl9	cluster5_ptbp2_repressed.xlsx	ptbp2 repressed	48974	0.161	1.2399e-05	inclusion
chr4	122945858	122945968	+	Trit1	cluster5_ptbp2_repressed.xlsx	ptbp2 repressed	21494	0.081	0.100361	unregulated
chr4	131979741	131979804	-	Gmeb1	cluster5_ptbp2_repressed.xlsx	ptbp2 repressed	20963	0.338	1	unregulated
chr5	33021353	33021656	+	Depdc5	cluster5_ptbp2_repressed.xlsx	ptbp2 repressed	77685	-0.094	1	unregulated
chr5	65941652	65941719	+	N4bp2	cluster5_ptbp2_repressed.xlsx	ptbp2 repressed	55384	-0.137	0.035964	unregulated
chr5	93321328	93321396	+	2011-09-01	cluster5_ptbp2_repressed.xlsx	ptbp2 repressed	-1			not found
chr5	110988276	110988406	+	Chek2	cluster5_ptbp2_repressed.xlsx	ptbp2 repressed	43586	0.276	0.248323	unregulated
chr5	111533385	111533470	+	Pitpnb	cluster5_ptbp2_repressed.xlsx	ptbp2 repressed	42886	0.082	0.00764051	unregulated
chr5	114582712	114582750	+	Mvk	cluster5_ptbp2_repressed.xlsx	ptbp2 repressed	70812	-0.018	1	unregulated
chr6	29484809	29484921	-	Kcp	cluster5_ptbp2_repressed.xlsx	ptbp2 repressed	36867	-0.289	1	unregulated
chr6	121355918	121356868	-	Iqsec3	cluster5_ptbp2_repressed.xlsx	ptbp2 repressed	-1			not found
chr7	41292756	41292856	+	Zfp788	cluster5_ptbp2_repressed.xlsx	ptbp2 repressed	54436	-0.122	0.0612492	unregulated
chr7	100895508	100895580	+	Fchsd2	cluster5_ptbp2_repressed.xlsx	ptbp2 repressed	59818	0.191	0.000423893	inclusion
chr8	106062868	106062892	-	Fhod1	cluster5_ptbp2_repressed.xlsx	ptbp2 repressed	-1			not found
chr9	18372635	18372699	-	Zfp558	cluster5_ptbp2_repressed.xlsx	ptbp2 repressed	63743	0.055	1	unregulated
chr9	49418152	49418953	-	Ncam1	cluster5_ptbp2_repressed.xlsx	ptbp2 repressed	58354	0.148	1.57397e-09	inclusion
chr9	77124258	77124330	-	Mlip	cluster5_ptbp2_repressed.xlsx	ptbp2 repressed	65945	-0.87	1	unregulated
chr9	107396377	107396398	+	Cacna2d2	cluster5_ptbp2_repressed.xlsx	ptbp2 repressed	26628	-0.154	1	unregulated
chr10	69816653	69816680	+	Ank3	cluster5_ptbp2_repressed.xlsx	ptbp2 repressed	17462	0.091	1	unregulated
chr11	3077130	3077219	+	Pisd-ps1	cluster5_ptbp2_repressed.xlsx	ptbp2 repressed	-1			not found
chr11	28349375	28349510	-	Ccdc85a	cluster5_ptbp2_repressed.xlsx	ptbp2 repressed	71252	0.178	1	unregulated
chr11	51161363	51161422	+	Clk4	cluster5_ptbp2_repressed.xlsx	ptbp2 repressed	20833	-0.094	0.0786111	unregulated
chr11	61344253	61344322	-	Rnf112	cluster5_ptbp2_repressed.xlsx	ptbp2 repressed	34672	-0.126	1	unregulated
chr11	105804866	105804896	+	Tanc2	cluster5_ptbp2_repressed.xlsx	ptbp2 repressed	40312	-0.104	1	unregulated
chr11	120520811	120520842	-	Mafg	cluster5_ptbp2_repressed.xlsx	ptbp2 repressed	75013	0.16	0.000283151	inclusion
chr13	29207613	29207706	+	A330102I10Rik	cluster5_ptbp2_repressed.xlsx	ptbp2 repressed	77874	-0.053	1	unregulated
chr13	55624448	55624586	-	Dbn1	cluster5_ptbp2_repressed.xlsx	ptbp2 repressed	26602	0.005	1	unregulated
chr13	108302923	108303025	+	Ercc8	cluster5_ptbp2_repressed.xlsx	ptbp2 repressed	55133	-0.053	1	unregulated
chr14	93797911	93798013	-	Pcdh9	cluster5_ptbp2_repressed.xlsx	ptbp2 repressed	13098	-0.387	2.49324e-05	repression
chr15	34121568	34121658	+	Mtdh	cluster5_ptbp2_repressed.xlsx	ptbp2 repressed	70534	0.092	2.74139e-05	unregulated
chr15	48177194	48177506	-	Csmd3	cluster5_ptbp2_repressed.xlsx	ptbp2 repressed	20212	0.216	1	unregulated
chr15	78321783	78321871	+	Kctd17	cluster5_ptbp2_repressed.xlsx	ptbp2 repressed	9626	0.009	1	unregulated
chr17	84125790	84125981	+	Mta3	cluster5_ptbp2_repressed.xlsx	ptbp2 repressed	4261	0.051	1	unregulated
chr18	3299161	3299308	-	Crem	cluster5_ptbp2_repressed.xlsx	ptbp2 repressed	4131	0.141	0.178038	unregulated
chr19	40310236	40310404	-	Sorbs1	cluster5_ptbp2_repressed.xlsx	ptbp2 repressed	8905	0.293	0	inclusion
chrX	47682390	47682475	-	Zfp280c	cluster5_ptbp2_repressed.xlsx	ptbp2 repressed	1129	0.606	1.68763e-05	inclusion
chrX	70422619	70422670	+	Mtmr1	cluster5_ptbp2_repressed.xlsx	ptbp2 repressed	1032	-0.324	9.42194e-05	repression
chrX	72394874	72394966	+	Zfp275	cluster5_ptbp2_repressed.xlsx	ptbp2 repressed	70313	-0.113	1	unregulated
chr1	9897237	9897344	+	Sgk3	cluster2_ptbp2_repressed.xlsx	ptbp2 repressed	40101	0.076	1	unregulated
chr1	36468503	36468536	-	Lman2l	cluster2_ptbp2_repressed.xlsx	ptbp2 repressed	34760	0.438	0	inclusion
chr1	82724803	82724863	+	Mff	cluster2_ptbp2_repressed.xlsx	ptbp2 repressed	49275	-0.109	0	repression
chr1	83362614	83362693	-	Sphkap	cluster2_ptbp2_repressed.xlsx	ptbp2 repressed	37845	-0.122	1	unregulated
chr1	86719137	86719179	+	Dis3l2	cluster2_ptbp2_repressed.xlsx	ptbp2 repressed	36252	0.078	0.763645	unregulated
chr1	87702534	87702591	+	Atg16l1	cluster2_ptbp2_repressed.xlsx	ptbp2 repressed	51143	0.189	0.000240439	inclusion
chr1	133203549	133203603	+	Plekha6	cluster2_ptbp2_repressed.xlsx	ptbp2 repressed	25852	0.275	0.858818	unregulated
chr2	29600167	29600320	+	Rapgef1	cluster2_ptbp2_repressed.xlsx	ptbp2 repressed	24154	0.362	0.000147304	inclusion
chr2	29609604	29609862	+	Rapgef1	cluster2_ptbp2_repressed.xlsx	ptbp2 repressed	24155	0.376	9.83722e-05	inclusion
chr2	32119274	32119356	+	Prrc2b	cluster2_ptbp2_repressed.xlsx	ptbp2 repressed	27336	-0.022	1	unregulated
chr2	59763755	59763782	-	Baz2b	cluster2_ptbp2_repressed.xlsx	ptbp2 repressed	40744	0.202	0.00308817	inclusion
chr2	77770645	77770706	-	Cwc22	cluster2_ptbp2_repressed.xlsx	ptbp2 repressed	37464	0.1	1	unregulated
chr2	90990661	90990715	-	Madd	cluster2_ptbp2_repressed.xlsx	ptbp2 repressed	15553	-0.152	0.00509691	repression
chr2	93672893	93672960	-	Accs	cluster2_ptbp2_repressed.xlsx	ptbp2 repressed	43917	-0.046	1	unregulated
chr2	152545914	152546114	+	H13	cluster2_ptbp2_repressed.xlsx	ptbp2 repressed	14385	0.082	0.00717209	unregulated
chr2	170226108	170226246	-	Bcas1	cluster2_ptbp2_repressed.xlsx	ptbp2 repressed	13213	-0.076	1	unregulated
chr2	173457275	173458216	-	Ppp4r1l-ps	cluster2_ptbp2_repressed.xlsx	ptbp2 repressed	50912	0.04	1	unregulated
chr3	34122309	34122401	+	Fxr1	cluster2_ptbp2_repressed.xlsx	ptbp2 repressed	49147	0.098	0.470306	unregulated
chr3	35897719	35897845	+	Atp11b	cluster2_ptbp2_repressed.xlsx	ptbp2 repressed	48600	-0.515	1.28809e-10	repression
chr4	81276862	81276979	-	Mpdz	cluster2_ptbp2_repressed.xlsx	ptbp2 repressed	37474	0.148	1	unregulated
chr4	120313481	120313706	+	Scmh1	cluster2_ptbp2_repressed.xlsx	ptbp2 repressed	52299	0.135	0.045818	unregulated
chr5	8477195	8477267	+	Slc25a40	cluster2_ptbp2_repressed.xlsx	ptbp2 repressed	19407	-0.122	1	unregulated
chr5	73182113	73182131	-	Fryl	cluster2_ptbp2_repressed.xlsx	ptbp2 repressed	17752	-0.007	1	unregulated
chr5	122181832	122181907	-	Cux2	cluster2_ptbp2_repressed.xlsx	ptbp2 repressed	17349	0.24	0.922359	unregulated
chr6	118614690	118614774	-	Cacna1c	cluster2_ptbp2_repressed.xlsx	ptbp2 repressed	12886	-0.338	1	unregulated
chr7	3367375	3367528	+	Prkcg	cluster2_ptbp2_repressed.xlsx	ptbp2 repressed	12295	0.479	9.12782e-05	inclusion
chr8	4251933	4251966	+	Evi5l	cluster2_ptbp2_repressed.xlsx	ptbp2 repressed	59487	0.406	0	inclusion
chr8	13311384	13311467	-	Dcun1d2	cluster2_ptbp2_repressed.xlsx	ptbp2 repressed	19602	0.14	0.0506992	unregulated
chr8	23631611	23631736	+	Ank1	cluster2_ptbp2_repressed.xlsx	ptbp2 repressed	-1			not found
chr8	69277703	69277781	+	Ints10	cluster2_ptbp2_repressed.xlsx	ptbp2 repressed	60844	-0.156	0.00267583	repression
chr8	89444917	89444926	+	Cyld	cluster2_ptbp2_repressed.xlsx	ptbp2 repressed	61995	0.222	0.00113841	inclusion
chr8	120884206	120884236	+	6430548M08Rik	cluster2_ptbp2_repressed.xlsx	ptbp2 repressed	62961	-0.019	1	unregulated
chr9	44612242	44612383	-	Phldb1	cluster2_ptbp2_repressed.xlsx	ptbp2 repressed	21035	-0.12	0.993045	unregulated
chr9	95618872	95618974	-	Trpc1	cluster2_ptbp2_repressed.xlsx	ptbp2 repressed	32204	0.295	0.00193915	inclusion
chr10	24759101	24759119	+	Med23	cluster2_ptbp2_repressed.xlsx	ptbp2 repressed	68061	-0.21	0.000960515	repression
chr10	74477174	74477245	+	Pcdh15	cluster2_ptbp2_repressed.xlsx	ptbp2 repressed	-1			not found
chr10	128479743	128479837	-	Ikzf4	cluster2_ptbp2_repressed.xlsx	ptbp2 repressed	62909	0.213	0.61456	unregulated
chr11	4983241	4983262	+	Ap1b1	cluster2_ptbp2_repressed.xlsx	ptbp2 repressed	39470	-0.078	0.000767047	unregulated
chr11	5931069	5931114	-	Camk2b	cluster2_ptbp2_repressed.xlsx	ptbp2 repressed	63954	0.013	1	unregulated
chr11	50054988	50055039	+	Tbc1d9b	cluster2_ptbp2_repressed.xlsx	ptbp2 repressed	35185	0.224	0.000828333	inclusion
chr11	100393985	100394015	-	Acly	cluster2_ptbp2_repressed.xlsx	ptbp2 repressed	57448	-0.006	1	unregulated
chr11	105101370	105101466	+	Tlk2	cluster2_ptbp2_repressed.xlsx	ptbp2 repressed	48054	-0.062	0.549244	unregulated
chr11	106977537	106977723	-	Bptf	cluster2_ptbp2_repressed.xlsx	ptbp2 repressed	79761	-0.437	4.79543e-12	repression
chr11	116188396	116188489	-	Exoc7	cluster2_ptbp2_repressed.xlsx	ptbp2 repressed	74739	0.006	1	unregulated
chr12	108126491	108126640	-	Setd3	cluster2_ptbp2_repressed.xlsx	ptbp2 repressed	76985	0.193	1.8098e-12	inclusion
chr13	91790420	91790510	+	Ssbp2	cluster2_ptbp2_repressed.xlsx	ptbp2 repressed	20421	0.002	1	unregulated
chr13	96753501	96753579	+	Col4a3bp	cluster2_ptbp2_repressed.xlsx	ptbp2 repressed	-1			not found
chr14	20631524	20631695	-	Usp54	cluster2_ptbp2_repressed.xlsx	ptbp2 repressed	79625	-0.074	1	unregulated
chr14	30778192	30778237	+	Pbrm1	cluster2_ptbp2_repressed.xlsx	ptbp2 repressed	36495	0.001	1	unregulated
chr14	103414691	103414766	-	Mycbp2	cluster2_ptbp2_repressed.xlsx	ptbp2 repressed	10698	0.231	0.0673473	unregulated
chr15	99635427	99635534	-	Cers5	cluster2_ptbp2_repressed.xlsx	ptbp2 repressed	8690	-0.098	0.0186054	unregulated
chr16	32497486	32497531	+	Tnk2	cluster2_ptbp2_repressed.xlsx	ptbp2 repressed	11816	0.136	0.606897	unregulated
chr16	33870199	33870292	-	Kalrn	cluster2_ptbp2_repressed.xlsx	ptbp2 repressed	62101	0.134	0.388353	unregulated
chr16	73729933	73730059	-	Robo2	cluster2_ptbp2_repressed.xlsx	ptbp2 repressed	6777	0.441	0	inclusion
chr16	90744953	90745001	-	Synj1	cluster2_ptbp2_repressed.xlsx	ptbp2 repressed	71762	-0.263	0.000604687	repression
chr19	6498284	6498314	+	Nrxn2	cluster2_ptbp2_repressed.xlsx	ptbp2 repressed	48259	0.289	9.85437e-07	inclusion
chrX	141465286	141465945	+	Tmem164	cluster2_ptbp2_repressed.xlsx	ptbp2 repressed	58407	0.127	0.349485	unregulated
chrX	151005278	151005328	+	Iqsec2	cluster2_ptbp2_repressed.xlsx	ptbp2 repressed	420	-0.415	1	unregulated
chrX	158243262	158243361	+	Map7d2	cluster2_ptbp2_repressed.xlsx	ptbp2 repressed	26050	-0.02	1	unregulated
chr1	65231692	65231725	+	Pikfyve	cluster3_ptbp2_repressed.xlsx	ptbp2 repressed	33684	0.41	5.52499e-14	inclusion
chr1	66455890	66456025	+	Map2	cluster3_ptbp2_repressed.xlsx	ptbp2 repressed	35857	0.018	0.000451404	unregulated
chr1	82719538	82719697	+	Mff	cluster3_ptbp2_repressed.xlsx	ptbp2 repressed	49270	0.149	4.68128e-10	inclusion
chr1	92954553	92954577	-	Kif1a	cluster3_ptbp2_repressed.xlsx	ptbp2 repressed	34468	0.153	9.34089e-05	inclusion
chr1	118492872	118492989	+	Clasp1	cluster3_ptbp2_repressed.xlsx	ptbp2 repressed	57491	-0.006	1	unregulated
chr1	133639369	133639560	-	Atp2b4	cluster3_ptbp2_repressed.xlsx	ptbp2 repressed	39397	0.189	1	unregulated
chr1	133639379	133639560	-	Atp2b4	cluster3_ptbp2_repressed.xlsx	ptbp2 repressed	39398	0.265	0.434459	unregulated
chr1	135385598	135385607	-	Nav1	cluster3_ptbp2_repressed.xlsx	ptbp2 repressed	28723	0.292	1.81546e-08	inclusion
chr1	136101209	136101389	+	Kif21b	cluster3_ptbp2_repressed.xlsx	ptbp2 repressed	33657	0.305	0	inclusion
chr1	181758738	181758750	-	Enah	cluster3_ptbp2_repressed.xlsx	ptbp2 repressed	29271	0.024	0.713714	unregulated
chr1	192581158	192581215	-	Syt14	cluster3_ptbp2_repressed.xlsx	ptbp2 repressed	42567	0.085	1	unregulated
chr2	157165142	157165190	+	Rpn2	cluster3_ptbp2_repressed.xlsx	ptbp2 repressed	12032	0.288	0	inclusion
chr2	181152296	181152323	+	Tpd52l2	cluster3_ptbp2_repressed.xlsx	ptbp2 repressed	48569	0.229	2.82743e-14	inclusion
chr3	9008610	9008637	-	Tpd52	cluster3_ptbp2_repressed.xlsx	ptbp2 repressed	36528	0.486	0	inclusion
chr3	20177285	20177336	-	Gyg	cluster3_ptbp2_repressed.xlsx	ptbp2 repressed	54158	0.016	1	unregulated
chr3	37584131	37584168	+	Spata5	cluster3_ptbp2_repressed.xlsx	ptbp2 repressed	37171	0.007	1	unregulated
chr3	136637771	136637801	+	Ppp3ca	cluster3_ptbp2_repressed.xlsx	ptbp2 repressed	40811	-0.028	0.000439249	unregulated
chr4	47024505	47024679	-	Anks6	cluster3_ptbp2_repressed.xlsx	ptbp2 repressed	24541	0.149	1.56944e-05	inclusion
chr4	139159792	139159825	+	Ubr4	cluster3_ptbp2_repressed.xlsx	ptbp2 repressed	20539	0.317	0.000255739	inclusion
chr4	156252233	156252266	-	Agrn	cluster3_ptbp2_repressed.xlsx	ptbp2 repressed	40229	-0.408	5.33542e-11	repression
chr4	156252233	156253026	-	Agrn	cluster3_ptbp2_repressed.xlsx	ptbp2 repressed	40231	0.037	0.000818717	unregulated
chr4	156253002	156253026	-	Agrn	cluster3_ptbp2_repressed.xlsx	ptbp2 repressed	40232	0.152	0	inclusion
chr5	8145072	8145180	-	Adam22	cluster3_ptbp2_repressed.xlsx	ptbp2 repressed	74422	0.198	0.159539	unregulated
chr5	84265419	84265485	-	Epha5	cluster3_ptbp2_repressed.xlsx	ptbp2 repressed	71993	-0.006	1	unregulated
chr5	92211195	92211294	-	G3bp2	cluster3_ptbp2_repressed.xlsx	ptbp2 repressed	15411	0.144	5.93435e-13	inclusion
chr5	92582080	92582242	-	Nup54	cluster3_ptbp2_repressed.xlsx	ptbp2 repressed	17281	-0.071	0.00326272	unregulated
chr5	115810202	115810214	-	Ccdc64	cluster3_ptbp2_repressed.xlsx	ptbp2 repressed	-1			not found
chr5	134533587	134533692	-	Clip2	cluster3_ptbp2_repressed.xlsx	ptbp2 repressed	26075	0.169	0.0751096	unregulated
chr6	29421989	29422096	+	Ccdc136	cluster3_ptbp2_repressed.xlsx	ptbp2 repressed	41543	0.181	0.451022	unregulated
chr6	93657769	93657858	-	Magi1	cluster3_ptbp2_repressed.xlsx	ptbp2 repressed	13253	-0.028	0.0849745	unregulated
chr6	120946315	120946453	-	Mical3	cluster3_ptbp2_repressed.xlsx	ptbp2 repressed	46933	-0.313	0.0276196	unregulated
chr7	44552885	44552951	-	Ap2a1	cluster3_ptbp2_repressed.xlsx	ptbp2 repressed	31400	0.297	0	inclusion
chr7	75333141	75333207	+	Akap13	cluster3_ptbp2_repressed.xlsx	ptbp2 repressed	56243	0.164	0.00134347	inclusion
chr7	127139422	127139605	+	Srcap	cluster3_ptbp2_repressed.xlsx	ptbp2 repressed	54267	0.144	0.959118	unregulated
chr8	13063914	13064007	+	Mcf2l	cluster3_ptbp2_repressed.xlsx	ptbp2 repressed	45043	-0.089	0.0397668	unregulated
chr8	13063914	13063998	+	Mcf2l	cluster3_ptbp2_repressed.xlsx	ptbp2 repressed	45042	-0.069	0.128217	unregulated
chr8	69276841	69276919	+	Ints10	cluster3_ptbp2_repressed.xlsx	ptbp2 repressed	60842	0.017	0.310703	unregulated
chr9	31067485	31067521	-	Aplp2	cluster3_ptbp2_repressed.xlsx	ptbp2 repressed	38470	-0.139	4.09115e-10	repression
chr9	80210554	80210581	+	Myo6	cluster3_ptbp2_repressed.xlsx	ptbp2 repressed	66065	-0.051	1	unregulated
chr9	104030466	104030575	-	Dnajc13	cluster3_ptbp2_repressed.xlsx	ptbp2 repressed	66681	0.161	0.262464	unregulated
chr9	111214186	111214272	+	Trank1	cluster3_ptbp2_repressed.xlsx	ptbp2 repressed	-1			not found
chr10	76107209	76107239	-	Dip2a	cluster3_ptbp2_repressed.xlsx	ptbp2 repressed	54925	0.298	2.66614e-05	inclusion
chr10	127132585	127132609	-	Mars	cluster3_ptbp2_repressed.xlsx	ptbp2 repressed	-1			not found
chr10	128317550	128317643	+	Smarcc2	cluster3_ptbp2_repressed.xlsx	ptbp2 repressed	46213	0.024	1	unregulated
chr11	4861434	4861470	+	Thoc5	cluster3_ptbp2_repressed.xlsx	ptbp2 repressed	70904	0.21	4.02337e-12	inclusion
chr11	5937056	5937131	-	Camk2b	cluster3_ptbp2_repressed.xlsx	ptbp2 repressed	63959	0.131	2.68238e-05	inclusion
chr11	77706681	77706717	+	Myo18a	cluster3_ptbp2_repressed.xlsx	ptbp2 repressed	18457	0.135	0.400979	unregulated
chr11	77706681	77706825	+	Myo18a	cluster3_ptbp2_repressed.xlsx	ptbp2 repressed	18460	0.071	1	unregulated
chr11	97590031	97590126	-	Pcgf2	cluster3_ptbp2_repressed.xlsx	ptbp2 repressed	77002	0.107	1	unregulated
chr11	103088960	103089059	+	Fmnl1	cluster3_ptbp2_repressed.xlsx	ptbp2 repressed	48997	0.402	0.63991	unregulated
chr11	106985827	106986016	-	Bptf	cluster3_ptbp2_repressed.xlsx	ptbp2 repressed	79763	0.331	8.41989e-09	inclusion
chr13	24204029	24204054	-	Lrrc16a	cluster3_ptbp2_repressed.xlsx	ptbp2 repressed	-1			not found
chr13	54744838	54744892	-	Cltb	cluster3_ptbp2_repressed.xlsx	ptbp2 repressed	78176	0.075	1.97735e-07	unregulated
chr13	102942658	102942667	-	Mast4	cluster3_ptbp2_repressed.xlsx	ptbp2 repressed	64599	-0.084	1	unregulated
chr13	106994006	106994033	-	Ipo11	cluster3_ptbp2_repressed.xlsx	ptbp2 repressed	79254	0.339	0	inclusion
chr14	14309771	14309740	+	Pxk	cluster3_ptbp2_repressed.xlsx	ptbp2 repressed	-1			not found
chr14	30745023	30745136	+	Pbrm1	cluster3_ptbp2_repressed.xlsx	ptbp2 repressed	36481	0.337	0	inclusion
chr15	41712065	41712146	+	Oxr1	cluster3_ptbp2_repressed.xlsx	ptbp2 repressed	10220	-0.071	0.0970157	unregulated
chr15	75921305	75921389	-	Scrib	cluster3_ptbp2_repressed.xlsx	ptbp2 repressed	61421	0.059	1	unregulated
chr15	89422217	89422241	+	Shank3	cluster3_ptbp2_repressed.xlsx	ptbp2 repressed	9037	0.103	1	unregulated
chr15	90833208	90833247	-	Kif21a	cluster3_ptbp2_repressed.xlsx	ptbp2 repressed	8996	0.24	0.00744972	inclusion
chr15	100922141	100922264	+	Scn8a	cluster3_ptbp2_repressed.xlsx	ptbp2 repressed	76818	0.526	0.0901356	unregulated
chr16	21270105	21270111	+	Vps8	cluster3_ptbp2_repressed.xlsx	ptbp2 repressed	51027	0.21	2.59712e-06	inclusion
chr16	87693696	87693783	-	Grik1	cluster3_ptbp2_repressed.xlsx	ptbp2 repressed	6633	-0.061	0.05778	unregulated
chr16	90737360	90737384	-	Synj1	cluster3_ptbp2_repressed.xlsx	ptbp2 repressed	71757	-0.046	0.945686	unregulated
chr16	90737360	90737381	-	Synj1	cluster3_ptbp2_repressed.xlsx	ptbp2 repressed	71756	-0.018	1	unregulated
chr16	91639515	91639530	+	Itsn1	cluster3_ptbp2_repressed.xlsx	ptbp2 repressed	6551	-0.061	0.0696391	unregulated
chr17	13760543	13760683	-	Tcte2	cluster3_ptbp2_repressed.xlsx	ptbp2 repressed	-1			not found
chr17	27180042	27180084	+	Syngap1	cluster3_ptbp2_repressed.xlsx	ptbp2 repressed	34697	0	1	unregulated
chr17	78694419	78694500	-	Fez2	cluster3_ptbp2_repressed.xlsx	ptbp2 repressed	66706	0.111	0.0489594	unregulated
chr19	4209564	4209704	-	Rps6kb2	cluster3_ptbp2_repressed.xlsx	ptbp2 repressed	2768	-0.19	0.0133012	unregulated
chr19	5953758	5953800	-	Dpf2	cluster3_ptbp2_repressed.xlsx	ptbp2 repressed	32951	0.361	0	inclusion
chr19	40328488	40328590	-	Sorbs1	cluster3_ptbp2_repressed.xlsx	ptbp2 repressed	8910	0.224	1.27578e-05	inclusion
chrX	55836598	55836798	+	Fhl1	cluster3_ptbp2_repressed.xlsx	ptbp2 repressed	59759	-0.021	1	unregulated
chrX	132973163	132973223	+	Cstf2	cluster3_ptbp2_repressed.xlsx	ptbp2 repressed	534	0.132	0.0125084	unregulated
chr2	120421302	120421395	+	Snap23	cluster3_ptbp1ptbp2_repressed.xlsx	ptbp1&ptbp2 repressed	49077	-0.025	1	unregulated
chr2	155291202	155291271	-	Ncoa6	cluster3_ptbp1ptbp2_repressed.xlsx	ptbp1&ptbp2 repressed	37914	0.019	1	unregulated
chr4	43161442	43161478	+	Unc13b	cluster3_ptbp1ptbp2_repressed.xlsx	ptbp1&ptbp2 repressed	67535	0.106	1	unregulated
chr5	108221172	108221320	+	Mtf2	cluster3_ptbp1ptbp2_repressed.xlsx	ptbp1&ptbp2 repressed	16909	0.057	0.00172043	unregulated
chr5	129066442	129066470	-	Stx2	cluster3_ptbp1ptbp2_repressed.xlsx	ptbp1&ptbp2 repressed	33125	0.02	1	unregulated
chr9	13248883	13248967	+	Ccdc82	cluster3_ptbp1ptbp2_repressed.xlsx	ptbp1&ptbp2 repressed	63535	0.162	0.382135	unregulated
chr9	92484037	92484100	+	Plod2	cluster3_ptbp1ptbp2_repressed.xlsx	ptbp1&ptbp2 repressed	64324	0.298	0.0106954	unregulated
chr14	79588128	79588270	-	Naa16	cluster3_ptbp1ptbp2_repressed.xlsx	ptbp1&ptbp2 repressed	70584	0.011	1	unregulated
chr18	34399110	34399275	+	Apc	cluster3_ptbp1ptbp2_repressed.xlsx	ptbp1&ptbp2 repressed	30670	-0.264	0.000520648	repression
chrX	143147931	143147971	+	Alg13	cluster3_ptbp1ptbp2_repressed.xlsx	ptbp1&ptbp2 repressed	54339	0.204	0.249642	unregulated
chr1	134693634	134693815	-	Ppp1r12b	cluster6_ptbp2_repressed.xlsx	ptbp2 repressed	42632	0.302	1.45014e-06	inclusion
chr2	25201354	25201417	-	Grin1	cluster6_ptbp2_repressed.xlsx	ptbp2 repressed	31071	0.357	0.013136	unregulated
chr2	29918655	29918718	+	Sptan1	cluster6_ptbp2_repressed.xlsx	ptbp2 repressed	38506	0.014	0.0890977	unregulated
chr2	91429948	91429972	+	Ckap5	cluster6_ptbp2_repressed.xlsx	ptbp2 repressed	39748	0.066	0.73041	unregulated
chr2	91513147	91513246	-	Atg13	cluster6_ptbp2_repressed.xlsx	ptbp2 repressed	44128	0.057	0.050359	unregulated
chr2	126642208	126642257	-	Trpm7	cluster6_ptbp2_repressed.xlsx	ptbp2 repressed	68552	-0.083	0.00136734	unregulated
chr3	85986251	85986291	+	Sh3d19	cluster6_ptbp2_repressed.xlsx	ptbp2 repressed	28238	0.028	1	unregulated
chr3	95757006	95757102	-	Prpf3	cluster6_ptbp2_repressed.xlsx	ptbp2 repressed	46917	-0.02	1	unregulated
chr3	116384053	116384205	-	Trmt13	cluster6_ptbp2_repressed.xlsx	ptbp2 repressed	20685	-0.043	0.039071	unregulated
chr3	116489237	116489405	-	Slc35a3	cluster6_ptbp2_repressed.xlsx	ptbp2 repressed	55124	-0.009	1	unregulated
chr3	135344900	135344917	-	Nfkb1	cluster6_ptbp2_repressed.xlsx	ptbp2 repressed	-1			not found
chr3	148532847	148532874	-	Adgrl2	cluster6_ptbp2_repressed.xlsx	ptbp2 repressed	51758	-0.018	0.639439	unregulated
chr5	37472105	37472171	-	Evc	cluster6_ptbp2_repressed.xlsx	ptbp2 repressed	18364	0.397	0.0134002	unregulated
chr5	41784329	41784424	-	Rab28	cluster6_ptbp2_repressed.xlsx	ptbp2 repressed	48242	0.23	0	inclusion
chr5	43874278	43874293	+	Cc2d2a	cluster6_ptbp2_repressed.xlsx	ptbp2 repressed	48887	0.124	0.0798497	unregulated
chr5	77042136	77042209	-	Aasdh	cluster6_ptbp2_repressed.xlsx	ptbp2 repressed	36079	-0.053	1	unregulated
chr5	100671876	100671943	+	Cops4	cluster6_ptbp2_repressed.xlsx	ptbp2 repressed	17073	0.003	1	unregulated
chr5	129883304	129883348	+	Sumf2	cluster6_ptbp2_repressed.xlsx	ptbp2 repressed	55328	0.072	0.000496368	unregulated
chr5	144830889	144830967	-	Smurf1	cluster6_ptbp2_repressed.xlsx	ptbp2 repressed	31809	0.044	0.904965	unregulated
chr6	39623658	39623778	-	Braf	cluster6_ptbp2_repressed.xlsx	ptbp2 repressed	24637	0.075	0.000917346	unregulated
chr6	115607601	115607661	-	Raf1	cluster6_ptbp2_repressed.xlsx	ptbp2 repressed	12106	0.072	0	unregulated
chr6	119906786	119906828	-	Wnk1	cluster6_ptbp2_repressed.xlsx	ptbp2 repressed	-1			not found
chr6	147434773	147434861	+	Ccdc91	cluster6_ptbp2_repressed.xlsx	ptbp2 repressed	39562	-0.021	1	unregulated
chr7	18761821	18761947	+	Sympk	cluster6_ptbp2_repressed.xlsx	ptbp2 repressed	11853	0.476	2.59971e-11	inclusion
chr7	58890714	58890781	+	Ube3a	cluster6_ptbp2_repressed.xlsx	ptbp2 repressed	55435	0.062	0.567399	unregulated
chr7	79963274	79963316	+	Prc1	cluster6_ptbp2_repressed.xlsx	ptbp2 repressed	56426	-0.096	0.00033551	unregulated
chr7	138466749	138466846	+	Ppp2r2d	cluster6_ptbp2_repressed.xlsx	ptbp2 repressed	59016	0.088	1.80263e-08	unregulated
chr8	46236579	46236663	+	Sorbs2	cluster6_ptbp2_repressed.xlsx	ptbp2 repressed	42013	0.36	0	inclusion
chr8	72086082	72086139	-	Unc13a	cluster6_ptbp2_repressed.xlsx	ptbp2 repressed	67059	0.004	1	unregulated
chr8	96542995	96543074	+	4930513N10Rik	cluster6_ptbp2_repressed.xlsx	ptbp2 repressed	62376	-0.166	1	unregulated
chr9	21398342	21398372	+	Dnm2	cluster6_ptbp2_repressed.xlsx	ptbp2 repressed	35894	0.093	0	unregulated
chr9	40211735	40211747	-	Gramd1b	cluster6_ptbp2_repressed.xlsx	ptbp2 repressed	45138	-0.065	0.11103	unregulated
chr9	58525945	58526293	+	Nptn	cluster6_ptbp2_repressed.xlsx	ptbp2 repressed	65342	0.018	1	unregulated
chr9	65942331	65942355	+	Csnk1g1	cluster6_ptbp2_repressed.xlsx	ptbp2 repressed	14282	0.139	0.000161141	inclusion
chr9	77020255	77020330	-	Mlip	cluster6_ptbp2_repressed.xlsx	ptbp2 repressed	65938	-1	1	unregulated
chr9	77136766	77138311	-	Mlip	cluster6_ptbp2_repressed.xlsx	ptbp2 repressed	65950	0.164	0.0978789	unregulated
chr10	53510397	53510491	-	Fam184a	cluster6_ptbp2_repressed.xlsx	ptbp2 repressed	19321	0.324	1	unregulated
chr10	76373402	76373497	+	Lss	cluster6_ptbp2_repressed.xlsx	ptbp2 repressed	54343	0.085	1.88401e-10	unregulated
chr10	110601999	110602023	+	E2f7	cluster6_ptbp2_repressed.xlsx	ptbp2 repressed	70169	-0.011	1	unregulated
chr10	128479562	128479634	-	Ikzf4	cluster6_ptbp2_repressed.xlsx	ptbp2 repressed	62905	-0.114	0.35644	unregulated
chr11	41804796	41804820	-	Gabrg2	cluster6_ptbp2_repressed.xlsx	ptbp2 repressed	52510	0.275	0	inclusion
chr11	46149502	46149577	-	Cyfip2	cluster6_ptbp2_repressed.xlsx	ptbp2 repressed	-1			not found
chr11	51158991	51159058	+	Clk4	cluster6_ptbp2_repressed.xlsx	ptbp2 repressed	20823	0.137	0.0453553	unregulated
chr11	54562480	54562504	+	Rapgef6	cluster6_ptbp2_repressed.xlsx	ptbp2 repressed	71931	0.545	2.37829e-12	inclusion
chr12	8749063	8749188	+	Pum2	cluster6_ptbp2_repressed.xlsx	ptbp2 repressed	22585	-0.245	1	unregulated
chr12	8750148	8750222	+	Pum2	cluster6_ptbp2_repressed.xlsx	ptbp2 repressed	22587	0.117	0.0234765	unregulated
chr12	51410734	51410803	+	G2e3	cluster6_ptbp2_repressed.xlsx	ptbp2 repressed	73186	-0.093	0.780505	unregulated
chr15	7254125	7254149	-	Egflam	cluster6_ptbp2_repressed.xlsx	ptbp2 repressed	-1			not found
chr15	89191374	89191398	-	Sbf1	cluster6_ptbp2_repressed.xlsx	ptbp2 repressed	55551	-0.012	1	unregulated
chr15	90832526	90832541	-	Kif21a	cluster6_ptbp2_repressed.xlsx	ptbp2 repressed	8992	0.275	0.0389871	unregulated
chr18	67645910	67645949	-	Spire1	cluster6_ptbp2_repressed.xlsx	ptbp2 repressed	11497	0.017	0.0406872	unregulated
chrX	94991003	94991054	-	Las1l	cluster6_ptbp2_repressed.xlsx	ptbp2 repressed	28848	0.141	0	inclusion
