## Supplementary Data 2 for "miRNA-mediated expression of RBFOX2 governs the splicing transition from progenitors to neurons in the developing brain"

### Sheet: Sheet1
	geneSymbol	chr	strand	exonStart_0base	exonEnd	upstreamES	upstreamEE	downstreamES	downstreamEE	FDR_KD	IncLevel1_KD	IncLevel2_KD	IncLevelDifference_KD	FDR_OE	IncLevel1_OE	IncLevel2_OE	IncLevelDifference_OE
0	Rab3il1	chr19	+	10005648	10005867	10004923	10005001	10007513	10007642	0.00306938	0.74,0.684	0.369,0.492	0.281	2.8125e-09	0.864,0.841,0.877	0.589,0.622,0.581	0.263
1	Rab3il1	chr19	+	10006837	10006984	10004923	10005001	10007513	10007642	0.0010667	0.083,0.46	0.018,0.0	0.263	0	0.776,0.778,0.848	0.157,0.361,0.137	0.582
2	Ganab	chr19	+	8885214	8885280	8884578	8884758	8886041	8886111	0.000121328	0.22,0.139	0.109,0.074	0.088	0	0.29,0.273,0.257	0.082,0.074,0.074	0.197
3	2700099C18Rik	chr17	+	95067022	95067118	95063861	95063951	95068925	95069032	0.00427169	1.0,0.605	0.338,0.29	0.488	0.00474424	0.045,0.033,0.142	0.203,0.156,0.157	-0.099
4	Epb41l3	chr17	+	69581095	69581161	69580876	69580912	69581698	69581890	2.91626e-09	0.191,0.245	0.063,0.073	0.15	8.09522e-06	0.125,0.108,0.109	0.184,0.199,0.232	-0.091
5	Epb41l3	chr17	+	69594606	69594723	69594251	69594332	69595845	69596319	0	0.583,0.626	0.233,0.296	0.34	7.27945e-07	0.607,0.587,0.603	0.478,0.33,0.365	0.208
6	Ttc3	chr16	+	94188195	94188249	94186194	94186282	94189123	94189244	0.000263815	0.934,0.937	0.82,0.742	0.155	3.86731e-10	0.936,0.915,0.947	0.882,0.818,0.845	0.084
7	Ttc3	chr16	+	94209605	94209760	94204172	94204227	94210542	94210569	0.00087568	0.118,0.117	0.069,0.056	0.055	0	0.43,0.492,0.53	0.093,0.102,0.092	0.388
8	App	chr16	-	84837138	84837195	84827119	84827253	84840463	84840631	2.5324e-05	0.689,0.647	0.512,0.38	0.222	0	0.666,0.736,0.633	0.059,0.22,0.143	0.538
9	App	chr16	-	84837138	84837195	84827119	84827253	84853211	84853414	0.00091982	0.228,0.067	0.079,0.037	0.09	0	0.116,0.134,0.156	0.003,0.005,0.004	0.131
10	Robo2	chr16	-	73703704	73703887	73701270	73701444	73712985	73713062	9.01456e-06	0.201,0.08	0.027,0.026	0.114	0	0.658,0.664,0.734	0.368,0.319,0.226	0.381
11	Robo2	chr16	-	73729933	73730059	73724911	73725065	73730474	73730756	0	0.557,0.616	0.083,0.071	0.51	0	0.744,0.836,0.866	0.347,0.412,0.365	0.441
12	Robo1	chr16	+	72790554	72790581	72786486	72786684	72792004	72792047	0.00152712	0.658,0.805	0.893,0.971	-0.2	1.8597e-07	0.973,0.833,0.831	1.0,0.966,1.0	-0.11
13	Dgcr8	chr16	-	18102964	18103172	18102455	18102560	18106966	18107095	9.35697e-05	0.2,0.091	0.027,0.01	0.127	0.00396335	0.323,0.495,0.423	0.371,0.141,0.0	0.243
14	Dnm1l	chr16	-	16136308	16136341	16134465	16134642	16136627	16136705	8.56575e-08	0.687,0.69	0.918,0.855	-0.198	0	0.648,0.552,0.561	0.905,0.903,0.864	-0.304
15	Dnm1l	chr16	-	16136308	16136341	16134465	16134642	16137315	16137372	1.17219e-12	0.476,0.618	0.941,0.886	-0.367	0	0.545,0.527,0.54	0.839,0.818,0.894	-0.313
16	Dnm1l	chr16	-	16160560	16160599	16159285	16159332	16163861	16164009	0.00647362	0.183,0.182	0.116,0.094	0.077	0	0.228,0.206,0.171	0.078,0.078,0.042	0.136
17	Sorbs1	chr19	-	40310236	40310404	40306465	40306512	40313190	40313276	1.30392e-12	0.621,0.535	0.238,0.133	0.393	0	0.227,0.439,0.386	0.045,0.068,0.059	0.293
18	Sorbs1	chr19	-	40365088	40365460	40361919	40362061	40370964	40371077	6.04328e-05	0.356,0.178	0.103,0.038	0.197	0	0.303,0.405,0.328	0.058,0.04,0.087	0.284
19	Kif21a	chr15	-	90849177	90849198	90843890	90843951	90849669	90849835	0	0.809,0.957	0.513,0.459	0.397	0.00708337	0.696,0.913,0.89	0.588,0.648,0.754	0.17
20	Pla2g6	chr15	-	79188504	79188669	79186818	79186897	79189902	79189915	0.00473633	0.133,0.179	0.359,0.669	-0.358	4.36491e-05	0.522,0.362,0.238	0.742,0.842,0.595	-0.352
21	Trappc9	chr15	-	72914025	72914052	72903370	72903492	72922443	72922572	0.00741448	0.582,0.605	0.412,0.426	0.174	0	0.674,0.688,0.656	0.213,0.203,0.254	0.449
22	Nadk2	chr15	+	9098897	9098963	9096102	9096181	9100194	9100290	1.77034e-06	0.278,0.333	0.065,0.076	0.235	2.98289e-06	0.185,0.11,0.072	0.044,0.052,0.039	0.077
23	Tcte2	chr17	-	13942681	13942941	13936697	13937895	13948183	13948284	0.00949001	0.258,0.357	0.0,0.0	0.307	0.00435479	0.138,0.148,0.0	0.0,0.0,0.0	0.095
24	Mbnl1	chr3	+	60528843	60528879	60523040	60523194	60529566	60529661	0.00824153	0.603,0.761	0.878,0.971	-0.243	1.99775e-13	0.757,0.646,0.759	1.0,1.0,0.975	-0.271
25	Csnk1g3	chr18	+	54069924	54070020	54066521	54066617	54081119	54081226	3.71145e-10	0.299,0.264	0.104,0.055	0.202	0.000598274	0.178,0.197,0.213	0.176,0.109,0.112	0.064
26	Meg3	chr12	+	109515634	109515806	109512312	109512425	109515913	109515987	0.00238121	0.311,0.195	0.182,0.121	0.102	7.11615e-11	0.067,0.056,0.072	0.126,0.129,0.148	-0.069
27	Meg3	chr12	+	109515725	109515806	109512312	109512425	109515913	109515987	0.00582673	0.353,0.246	0.219,0.169	0.105	1.35831e-10	0.193,0.169,0.216	0.304,0.326,0.35	-0.134
28	Pals2	chr6	+	50153856	50153898	50140401	50140629	50155368	50155500	0.00534712	0.011,0.122	0.0,0.014	0.06	0	0.315,0.49,0.428	0.022,0.021,0.012	0.393
29	Celsr3	chr9	+	108715958	108715973	108715662	108715764	108717198	108717293	0.000201555	0.751,0.726	0.378,0.472	0.313	8.69893e-06	0.335,0.522,0.643	0.131,0.05,0.0	0.44
30	Kifap3	chr1	+	163739640	163739706	163715774	163715874	163743293	163744678	0	0.414,0.456	0.145,0.15	0.287	0	0.527,0.623,0.608	0.199,0.16,0.234	0.388
31	Rufy3	chr5	+	88746294	88746348	88712898	88713335	88762799	88762973	5.83128e-05	0.106,0.175	0.336,0.284	-0.17	1.77679e-10	0.04,0.029,0.025	0.09,0.091,0.066	-0.051
32	Ank3	chr10	+	69765276	69765288	69763524	69763648	69768238	69768326	0	0.767,0.742	0.988,0.974	-0.227	2.46226e-07	0.806,0.551,0.609	0.899,0.978,1.0	-0.304
33	Tbc1d1	chr5	+	64441309	64441468	64439107	64439388	64443287	64443427	1.26156e-06	0.203,0.36	0.035,0.032	0.248	0	0.568,0.557,0.596	0.149,0.127,0.11	0.445
34	Inpp4a	chr1	+	37413352	37413370	37411391	37411500	37416658	37416842	1.34038e-12	0.483,0.509	0.151,0.204	0.319	0.00307478	0.289,0.504,0.467	0.193,0.0,0.14	0.309
35	Abi1	chr2	-	22840195	22840282	22836587	22836773	22843446	22843620	9.11384e-11	0.663,0.494	0.209,0.182	0.383	0.000103147	0.546,0.66,0.624	0.441,0.447,0.483	0.153
36	Myo18a	chr11	+	77713488	77713500	77711867	77712012	77714101	77714272	0.00210504	0.537,0.798	0.885,0.94	-0.245	0	0.618,0.528,0.572	0.957,0.908,1.0	-0.382
37	Myo18a	chr11	+	77745503	77745548	77744577	77744717	77748548	77748671	7.81546e-05	0.405,0.189	0.106,0.048	0.22	1.06651e-06	0.203,0.179,0.17	0.047,0.07,0.086	0.116
38	Dock7	chr4	-	98842102	98842117	98834865	98834991	98843552	98843684	0	1.0,0.988	0.54,0.425	0.511	9.85437e-07	0.937,0.93,0.927	0.76,0.84,0.773	0.14
39	Dock7	chr4	-	98842102	98842160	98834865	98834991	98843552	98843684	0	1.0,0.943	0.131,0.102	0.855	0.000711917	0.807,0.651,0.599	0.358,0.462,0.351	0.295
40	Sorbs2	chr8	+	46194523	46194616	46189189	46189239	46198456	46198483	3.15552e-08	0.411,0.459	0.675,0.749	-0.277	0	0.923,0.867,0.849	0.988,0.997,0.981	-0.109
41	Tsc2	chr17	-	24820362	24820431	24819308	24819439	24821067	24821271	0.000887514	0.113,0.169	0.015,0.063	0.102	0	0.147,0.164,0.174	0.045,0.035,0.038	0.122
42	Cit	chr5	+	116125746	116125791	116124952	116125122	116126214	116126295	0.00577536	0.479,0.33	0.065,0.098	0.323	6.06775e-05	0.297,0.128,0.388	0.0,0.0,0.0	0.271
43	Slit2	chr5	+	48378308	48378332	48377258	48377422	48381994	48382145	0.000119134	0.705,0.64	0.412,0.507	0.213	1.23356e-11	0.572,0.464,0.493	0.035,0.065,0.0	0.476
44	Lrp8	chr4	+	107705477	107705600	107704637	107704763	107708504	107708559	0	0.813,0.843	0.292,0.162	0.601	8.18624e-14	0.581,0.709,0.643	0.422,0.325,0.361	0.275
45	Ptprd	chr4	-	76013756	76013783	76009658	76009776	76017648	76017842	1.75728e-09	1.0,0.94	0.52,0.247	0.587	0.000383666	0.912,0.851,0.757	0.373,0.459,0.549	0.38
46	Dctn1	chr6	+	83160917	83160938	83160280	83160315	83163409	83163427	0	0.938,0.974	0.576,0.644	0.346	1.44508e-14	0.859,0.834,0.801	1.0,1.0,0.954	-0.153
47	Dctn1	chr6	+	83160917	83160938	83160280	83160315	83164745	83164766	2.9877e-10	0.973,1.0	0.688,0.565	0.36	1.44508e-14	0.542,0.521,0.535	0.945,0.889,0.862	-0.366
48	Dctn1	chr6	+	83163409	83163427	83160280	83160315	83164745	83164766	0.000220797	0.983,1.0	0.933,0.844	0.103	9.52054e-05	0.597,0.609,0.644	0.89,0.867,0.799	-0.235
49	Lrrfip1	chr1	+	91030968	91031040	91028906	91029032	91032848	91033019	0	0.298,0.258	0.029,0.008	0.26	0	0.213,0.257,0.187	0.032,0.025,0.006	0.198
50	Uap1	chr1	-	169975564	169975612	169970965	169971032	169976839	169977028	0	0.324,0.161	0.028,0.005	0.226	9.55644e-12	0.413,0.516,0.415	0.239,0.219,0.235	0.217
51	Uap1	chr1	-	169975564	169975615	169970965	169971032	169976839	169977028	1.00772e-08	0.435,0.185	0.049,0.022	0.274	4.32077e-10	0.476,0.599,0.556	0.332,0.319,0.328	0.217
52	Prrc2b	chr2	+	32102898	32104959	32102086	32102303	32106057	32106245	0.00714738	0.755,0.891	0.913,0.922	-0.095	0	0.83,0.852,0.801	0.539,0.523,0.533	0.296
53	Camsap1	chr2	-	25845271	25845304	25842689	25842831	25846258	25846339	8.01363e-05	0.545,0.835	0.254,0.307	0.409	0.00385059	0.167,0.153,0.132	0.221,0.258,0.242	-0.09
54	Camsap1	chr2	-	25845271	25845304	25843926	25843986	25846258	25846339	2.45918e-08	1.0,1.0	0.494,0.601	0.453	0.000700032	1.0,1.0,0.69	0.36,0.44,0.621	0.423
55	Sptan1	chr2	+	29891111	29891171	29889925	29890074	29892242	29892441	0.00138842	0.536,0.629	0.701,0.734	-0.135	3.4798e-08	0.5,0.435,0.514	0.31,0.254,0.291	0.198
56	Sptan1	chr2	+	29904169	29904184	29903687	29903850	29905600	29905732	5.18276e-06	0.818,0.954	0.953,0.978	-0.08	0	0.851,0.852,0.898	0.986,0.987,0.985	-0.119
57	Sec31a	chr5	-	100521238	100521574	100516152	100516211	100523066	100523190	1.13083e-07	0.798,0.936	0.979,0.993	-0.119	0	0.811,0.754,0.756	1.0,1.0,1.0	-0.226
58	Sec31a	chr5	-	100521283	100521574	100516152	100516211	100523066	100523190	6.07456e-08	0.802,0.94	0.981,0.994	-0.117	0	0.831,0.786,0.782	1.0,1.0,1.0	-0.2
59	Clstn1	chr4	+	149710543	149710573	149698506	149698629	149711668	149711782	0.000860919	0.315,0.304	0.207,0.197	0.107	1.27246e-08	0.086,0.155,0.129	0.05,0.045,0.038	0.079
60	Gapvd1	chr2	-	34612949	34613030	34610579	34610740	34615054	34615244	0.00264087	0.106,0.208	0.057,0.061	0.098	0	0.225,0.226,0.307	0.018,0.022,0.025	0.231
61	Mpzl1	chr1	-	165429318	165429424	165419808	165421246	165432178	165432311	0.00249235	0.424,0.212	0.152,0.094	0.195	0	0.31,0.378,0.321	0.067,0.072,0.075	0.265
62	Mpzl1	chr1	-	165429318	165429433	165421222	165421246	165432178	165432311	2.15544e-05	0.241,0.127	0.069,0.06	0.119	0	0.214,0.271,0.223	0.041,0.044,0.045	0.193
63	Nek1	chr8	+	61524784	61524868	61507553	61507656	61525309	61525393	0	0.836,0.77	0.259,0.26	0.543	9.56671e-06	0.258,0.189,0.128	0.052,0.0,0.044	0.16
64	Kif21b	chr1	+	136101209	136101389	136100540	136100740	136101774	136105736	0.00696705	0.853,0.881	0.763,0.74	0.115	0	0.35,0.453,0.403	0.08,0.11,0.101	0.305
65	Enah	chr1	-	181739161	181739224	181735862	181735941	181740871	181740938	0	0.088,0.039	0.001,0.0	0.063	3.48702e-05	0.115,0.15,0.13	0.0,0.027,0.0	0.123
66	Nsfl1c	chr2	+	151344374	151344380	151342634	151342709	151344933	151345099	0	0.905,0.978	0.666,0.612	0.302	6.6535e-13	0.736,0.9,0.821	0.574,0.589,0.625	0.223
67	Epb41	chr4	-	131691239	131691281	131690234	131690297	131695098	131695156	3.97352e-06	0.069,0.604	1.0,1.0	-0.663	7.87305e-05	0.206,0.14,0.178	0.722,0.411,0.494	-0.368
68	Epb41	chr4	-	131691441	131691498	131690234	131690297	131695098	131695286	3.0047e-05	0.211,0.614	1.0,1.0	-0.588	1.11825e-05	0.273,0.088,0.196	0.682,0.536,0.464	-0.375
69	Lman2l	chr1	-	36468503	36468536	36467380	36467542	36477830	36477913	1.33536e-05	0.458,0.712	0.116,0.224	0.415	0	0.714,0.826,0.842	0.368,0.36,0.341	0.438
70	Lman2l	chr1	-	36468503	36468536	36467380	36467542	36478689	36478807	0.000854766	0.883,0.9	0.231,0.455	0.548	4.09493e-08	0.775,0.918,0.903	0.609,0.536,0.604	0.282
71	Kif1a	chr1	-	92954553	92954577	92953342	92953457	92964567	92964673	0	0.286,0.285	0.092,0.136	0.171	9.34089e-05	0.36,0.247,0.236	0.102,0.127,0.155	0.153
72	Pam	chr1	-	97791927	97792245	97780827	97780957	97811850	97811922	1.74418e-06	0.621,0.678	0.327,0.462	0.255	4.35859e-09	0.803,0.941,0.909	0.576,0.443,0.496	0.379
73	Shf	chr2	-	122185955	122186096	122184509	122184678	122187563	122187770	0.000666438	0.78,0.945	0.973,1.0	-0.124	0	0.622,0.713,0.738	0.315,0.274,0.255	0.41
74	Gria2	chr3	-	80598626	80598741	80597710	80597825	80599591	80599839	0.00554574	0.374,0.364	0.492,0.556	-0.155	0	0.246,0.145,0.135	0.381,0.497,0.381	-0.244
75	Apbb2	chr5	-	66549615	66549678	66549114	66549200	66557418	66557624	1.42665e-06	0.957,0.944	0.617,0.751	0.266	0.000163043	0.717,0.725,0.85	0.652,0.521,0.502	0.206
76	Dnm2	chr9	+	21390194	21390333	21389576	21389644	21391702	21391841	0.000350929	0.309,0.129	0.078,0.058	0.151	0	0.058,0.1,0.114	0.04,0.019,0.009	0.068
77	Dnm2	chr9	+	21401953	21401965	21401038	21401090	21405799	21405913	0	0.369,0.436	0.829,0.829	-0.426	0	0.388,0.208,0.274	0.77,0.841,0.738	-0.493
78	Pbrm1	chr14	+	30744676	30744816	30741094	30741250	30745023	30745136	0.00824153	0.706,0.683	0.465,0.505	0.21	0.00122117	0.904,0.902,0.893	0.821,0.825,0.809	0.081
79	Pbrm1	chr14	+	30745023	30745136	30744676	30744816	30747457	30747607	0.00249235	0.76,0.83	0.954,1.0	-0.182	3.68288e-10	0.969,0.979,0.989	0.939,0.819,0.871	0.103
80	Pbrm1	chr14	+	30835805	30835961	30829065	30829267	30838969	30839040	2.58895e-11	0.415,0.195	0.826,0.8	-0.508	0.000163152	0.529,0.226,0.26	0.629,0.828,0.727	-0.39
81	Pbrm1	chr14	+	30835805	30835961	30832371	30832536	30838969	30839040	4.2293e-11	0.615,0.71	0.973,0.976	-0.312	7.92642e-07	0.25,0.444,0.676	0.871,0.957,0.915	-0.458
82	Tpd52	chr3	-	9008610	9008637	9001498	9001540	9009670	9009772	0.000628845	0.106,0.171	0.06,0.026	0.096	0	0.595,0.617,0.618	0.102,0.136,0.135	0.486
83	Scn3a	chr2	-	65356038	65356130	65354947	65355220	65356220	65356312	2.01868e-07	0.323,0.457	0.154,0.068	0.279	1.14861e-05	0.338,0.405,0.521	0.187,0.087,0.219	0.257
84	Scn3a	chr2	-	65356220	65356312	65356038	65356130	65356840	65356969	0	0.217,0.339	0.761,0.865	-0.535	0.000115423	0.613,0.272,0.324	0.885,0.711,0.781	-0.389
85	St7	chr6	+	17850355	17850424	17848002	17848078	17852256	17852411	3.32595e-06	0.761,0.808	0.535,0.456	0.289	2.3138e-09	0.797,0.768,0.805	0.564,0.634,0.657	0.172
86	Kcnip1	chr11	-	33601539	33601572	33595502	33595627	33793129	33793585	3.07483e-08	0.278,0.251	0.092,0.068	0.184	0.00171398	0.023,0.091,0.097	0.0,0.007,0.0	0.068
87	Prom1	chr5	-	44215967	44215994	44213219	44213425	44220467	44220526	3.59852e-07	0.415,0.347	0.78,0.751	-0.385	0	0.543,0.542,0.646	0.906,0.868,0.921	-0.321
88	Oscp1	chr4	+	125958742	125958772	125952396	125952585	125967597	125967752	0.00112468	0.106,0.142	0.034,0.0	0.107	5.41245e-09	0.253,0.249,0.23	0.05,0.017,0.018	0.216
89	Mtfr1	chr3	+	19262654	19262691	19260615	19260714	19265631	19265747	0.000765771	0.187,0.472	0.046,0.068	0.273	4.37504e-09	0.461,0.648,0.643	0.278,0.253,0.317	0.301
90	Rtn3	chr19	-	7445175	7445232	7433664	7435788	7460303	7460632	0.000668997	0.69,0.746	1.0,1.0	-0.282	0.00149172	0.94,0.734,0.684	0.366,0.278,0.0	0.571
91	Baz2b	chr2	-	59765558	59765624	59764014	59764059	59767029	59767095	8.17725e-08	0.917,0.868	1.0,1.0	-0.107	0	0.242,0.206,0.242	0.742,0.925,0.823	-0.6
92	Agap1	chr1	+	89538005	89538017	89537217	89537305	89555482	89555568	4.8621e-05	0.458,0.67	0.86,0.872	-0.302	2.82743e-14	0.722,0.595,0.474	0.904,0.959,0.97	-0.347
93	Nav1	chr1	-	135385598	135385607	135382871	135383068	135386393	135386515	8.04047e-06	0.65,0.759	0.406,0.455	0.274	1.81546e-08	0.443,0.448,0.519	0.198,0.173,0.164	0.292
94	Adcyap1r1	chr6	+	55468211	55468295	55461926	55462018	55471061	55471191	0	0.753,0.8	0.169,0.205	0.589	4.52919e-11	0.655,0.72,0.607	0.361,0.282,0.31	0.343
95	Adcyap1r1	chr6	+	55468214	55468295	55461926	55462018	55471061	55471191	0	0.668,0.725	0.128,0.134	0.566	1.12355e-07	0.502,0.628,0.495	0.284,0.194,0.223	0.308
96	Sncaip	chr18	+	53041681	53041752	53039489	53040549	53048378	53048951	3.97352e-06	0.617,0.552	0.896,1.0	-0.363	0	0.515,0.516,0.483	0.989,0.982,0.996	-0.484
97	Camta1	chr4	-	151155882	151155913	151143981	151147312	151158444	151158519	0	0.09,0.211	0.0,0.0	0.15	0	0.182,0.316,0.307	0.003,0.003,0.012	0.262
98	Ank2	chr3	-	126724209	126724302	126723646	126723730	126726586	126726875	0	0.109,0.15	0.004,0.003	0.126	0	0.226,0.32,0.434	0.0,0.008,0.005	0.322
99	Myef2	chr2	-	124940716	124940767	124940369	124940438	124942238	124942340	2.25504e-07	0.411,0.336	0.219,0.147	0.191	3.91853e-07	0.48,0.601,0.553	0.407,0.297,0.334	0.199
100	Ptpra	chr2	+	130351749	130351776	130345913	130346255	130359650	130359735	6.81468e-05	0.126,0.16	0.305,0.24	-0.129	3.1584e-07	0.113,0.091,0.091	0.155,0.176,0.172	-0.069
101	Snap25	chr2	+	136611662	136611780	136605492	136605541	136611976	136612094	0	0.2,0.173	0.916,0.888	-0.716	0	0.294,0.226,0.222	0.824,0.85,0.834	-0.589
102	Snap25	chr2	+	136611976	136612094	136611662	136611780	136615814	136615940	0	0.534,0.583	0.042,0.04	0.517	0	0.416,0.554,0.532	0.061,0.072,0.064	0.435
103	Arfgap1	chr2	+	180620204	180620234	180619112	180619145	180620963	180621020	3.15004e-09	0.128,0.353	0.02,0.029	0.216	0	0.28,0.366,0.316	0.088,0.055,0.078	0.247
104	Ppip5k2	chr1	-	97648830	97649004	97647558	97647631	97651394	97651559	1.99476e-06	0.564,0.796	0.325,0.237	0.399	0	0.52,0.597,0.648	0.238,0.231,0.112	0.395
105	Ralgapb	chr2	+	158281448	158281484	158279179	158279396	158282689	158282891	0.00104115	0.154,0.271	0.081,0.055	0.145	2.63568e-07	0.17,0.181,0.316	0.146,0.0,0.0	0.174
106	Atp11b	chr3	+	35895178	35895264	35893197	35893363	35897719	35897845	0	0.534,0.573	0.112,0.065	0.465	1.56143e-10	0.71,0.854,0.851	0.384,0.256,0.322	0.484
107	Osbpl9	chr4	-	108948857	108948896	108944591	108944682	108955699	108955750	0.00279382	0.57,0.236	0.131,0.059	0.308	0	0.097,0.053,0.061	0.002,0.019,0.006	0.061
108	Ect2	chr3	-	27202943	27203036	27200985	27201168	27203141	27203218	4.37806e-06	0.445,0.273	0.121,0.03	0.283	0	0.606,0.795,0.559	0.05,0.105,0.139	0.555
109	Mff	chr1	+	82719538	82719697	82713139	82713228	82724803	82724863	1.39636e-05	0.673,0.686	0.503,0.502	0.177	0.00267024	0.467,0.5,0.488	0.417,0.396,0.386	0.085
110	Mff	chr1	+	82723244	82723277	82719359	82719697	82724803	82724863	0.00650521	0.174,0.151	0.288,0.269	-0.116	2.75972e-05	0.052,0.061,0.058	0.134,0.097,0.092	-0.051
111	Tango2	chr16	-	18137607	18137651	18134509	18134598	18142220	18142314	0	0.157,0.172	0.0,0.0	0.164	2.2608e-09	0.22,0.164,0.226	0.082,0.022,0.035	0.157
112	Deaf1	chr7	-	140904354	140904529	140903994	140904092	140907191	140907497	0.00073477	0.407,0.37	0.228,0.219	0.165	4.18814e-14	0.417,0.415,0.469	0.248,0.276,0.203	0.191
113	Nfasc	chr1	-	132510732	132510885	132504023	132504155	132521088	132521103	0	0.522,0.535	0.038,0.053	0.483	0	0.856,0.708,0.711	0.131,0.122,0.047	0.658
114	Nfasc	chr1	-	132515811	132516048	132504023	132504155	132521088	132521103	0	0.733,0.745	0.164,0.18	0.567	0	0.818,0.716,0.64	0.207,0.101,0.081	0.595
115	Mprip	chr11	+	59662977	59663043	59662442	59662528	59666341	59667049	0	0.798,0.608	0.233,0.177	0.498	0	0.502,0.592,0.555	0.236,0.214,0.2	0.333
116	Atg16l1	chr1	+	87702802	87702850	87701866	87701953	87703478	87703581	0.0012988	0.111,0.22	0.0,0.0	0.166	0	0.272,0.257,0.21	0.026,0.033,0.047	0.211
117	Atg16l1	chr1	+	87702802	87702850	87702534	87702591	87703478	87703581	1.39367e-07	0.163,0.316	0.011,0.034	0.217	2.0238e-08	0.339,0.319,0.359	0.066,0.192,0.143	0.205
118	Adgrl2	chr3	-	148555401	148555440	148552484	148552668	148556471	148556657	2.82154e-09	0.395,0.511	0.173,0.163	0.285	1.44508e-14	0.485,0.651,0.649	0.286,0.245,0.251	0.334
119	Kcnq2	chr2	-	180734031	180734085	180730139	180730363	180738742	180738772	2.86214e-11	0.12,0.093	0.005,0.0	0.104	5.82456e-13	0.143,0.198,0.104	0.035,0.021,0.017	0.124
120	Kcnq2	chr2	-	180745434	180745464	180742342	180742411	180746679	180746774	0.00058643	0.068,0.076	0.0,0.03	0.057	0	0.169,0.257,0.288	0.058,0.026,0.0	0.21
121	Kcnd3	chr3	+	105574277	105574334	105572772	105572862	105575395	105575643	4.74152e-11	0.587,0.469	1.0,0.944	-0.444	0.00154744	0.316,0.536,0.088	0.614,1.0,1.0	-0.558
122	Camk2d	chr3	+	126599505	126599565	126595365	126595410	126604287	126604336	3.40111e-10	0.198,0.451	0.027,0.022	0.3	3.82143e-06	0.15,0.412,0.059	0.05,0.0,0.0	0.19
123	Hnrnpa1	chr15	+	103151348	103151507	103151070	103151145	103152051	103152207	0.00742702	0.188,0.259	0.16,0.148	0.07	3.69309e-10	0.453,0.481,0.474	0.332,0.345,0.315	0.139
124	Map3k7	chr4	+	31994873	31994954	31992386	31992516	32002088	32002153	0.000222757	0.39,0.166	0.6,0.678	-0.361	0	0.112,0.075,0.056	0.263,0.35,0.267	-0.212
125	Map3k7	chr4	+	31994873	31995010	31992472	31992516	32002088	32002153	4.48839e-08	0.166,0.081	0.385,0.488	-0.313	0	0.049,0.025,0.025	0.114,0.181,0.132	-0.109
126	Nbr1	chr11	+	101463287	101463398	101462727	101462803	101463633	101463798	6.65627e-09	0.717,0.76	0.891,0.931	-0.173	0	0.542,0.444,0.465	0.735,0.713,0.712	-0.236
127	Clasp2	chr9	+	113691503	113691530	113691253	113691355	113697615	113697786	3.07483e-08	0.232,0.238	0.076,0.093	0.15	1.38665e-06	0.137,0.188,0.205	0.054,0.071,0.05	0.118
128	Golim4	chr3	-	75809707	75809791	75805277	75805439	75810553	75810636	0	0.961,0.905	0.303,0.164	0.7	0	0.473,0.643,0.721	0.079,0.144,0.09	0.508
129	Plekhm2	chr4	-	141364735	141364795	141361563	141361789	141366986	141367173	0.00646296	0.409,0.287	0.097,0.168	0.215	0.0039577	0.554,0.22,0.43	0.145,0.253,0.025	0.26
130	Reps1	chr10	+	17983415	17983496	17979901	17980023	17990146	17990234	0.00435343	0.731,0.881	0.898,0.973	-0.129	0	0.692,0.618,0.691	0.948,0.921,0.965	-0.278
131	Cadm1	chr9	+	47740674	47740707	47730031	47730115	47759464	47759596	0.000144224	0.514,0.667	0.817,0.879	-0.257	0	0.749,0.599,0.588	0.927,0.952,0.937	-0.293
132	Cadm1	chr9	+	47748014	47748068	47740674	47740707	47759464	47759596	0	0.229,0.253	0.069,0.056	0.178	6.20008e-07	0.182,0.201,0.183	0.139,0.111,0.063	0.084
133	Dlg2	chr7	+	92066431	92066531	92036122	92036198	92067295	92067341	0.00029681	0.073,0.041	0.178,0.258	-0.161	0.00727291	0.118,0.161,0.114	0.382,0.345,0.208	-0.181
134	Gdpd5	chr7	+	99106203	99106218	99105658	99105741	99107980	99108093	0.00225404	0.078,0.23	0.321,0.524	-0.268	3.13245e-05	0.19,0.199,0.209	0.113,0.125,0.078	0.094
135	Rab6a	chr7	+	100279044	100279150	100278872	100278978	100280948	100281060	0.00820846	0.596,0.73	0.505,0.503	0.159	0.000293936	0.75,0.791,0.746	0.833,0.823,0.841	-0.07
136	Tead1	chr7	+	112455259	112455271	112441246	112441309	112456004	112456139	1.49489e-06	0.665,0.844	0.412,0.324	0.386	1.54191e-07	1.0,0.464,0.839	0.0,0.0,0.224	0.693
137	Cttn	chr7	-	144004714	144004825	144003296	144003352	144005763	144005874	0	0.711,0.736	0.192,0.16	0.548	0	0.48,0.578,0.552	0.262,0.247,0.253	0.283
138	Ppfia1	chr7	-	144032763	144032834	144030494	144031726	144034821	144034987	0.00577536	0.901,0.955	1.0,1.0	-0.072	3.33144e-06	0.885,0.867,0.982	0.99,1.0,0.99	-0.082
139	Ppfia1	chr7	-	144042933	144042996	144042427	144042454	144045188	144045389	1.64499e-11	0.958,1.0	0.45,0.441	0.533	0.00134139	0.974,0.985,0.971	0.788,0.923,0.948	0.09
140	Map2k7	chr8	+	4290687	4290735	4288760	4289033	4293303	4293445	0.000986456	0.11,0.101	0.019,0.013	0.09	1.21731e-13	0.241,0.273,0.165	0.023,0.0,0.0	0.219
141	Septin6	chrX	-	36184021	36184066	36174978	36176907	36186492	36186683	0	0.033,0.018	0.222,0.29	-0.231	1.33428e-10	0.049,0.054,0.088	0.169,0.203,0.147	-0.109
142	Fat1	chr8	+	45502878	45502914	45498067	45498205	45503817	45503955	1.23477e-13	0.573,0.449	0.191,0.087	0.372	1.01864e-05	0.455,0.406,0.765	0.196,0.061,0.032	0.446
143	Palld	chr8	-	61987891	61987942	61986387	61986609	61988719	61988818	0.0023266	0.079,0.083	0.191,0.176	-0.102	5.8926e-06	0.232,0.474,0.401	0.093,0.179,0.117	0.239
144	Gmip	chr8	+	70269882	70270079	70269652	70269790	70270372	70270760	0.000354447	0.809,0.571	0.966,0.93	-0.258	0	0.736,0.798,0.793	0.945,0.949,0.976	-0.181
145	Macf1	chr4	-	123436284	123436380	123433588	123433666	123438534	123438624	2.08982e-09	0.142,0.031	0.0,0.0	0.086	0	0.135,0.135,0.06	0.0,0.0,0.0	0.11
146	Gnao1	chr8	+	94680602	94680756	94676929	94677059	94690011	94690165	0	0.088,0.084	0.322,0.315	-0.233	0	0.016,0.017,0.015	0.058,0.104,0.048	-0.054
147	Sipa1l2	chr8	-	126149931	126149985	126149317	126149441	126159916	126160048	0	0.389,0.517	0.051,0.055	0.4	0	0.404,0.506,0.479	0.143,0.138,0.063	0.348
148	Sipa1l2	chr8	-	126149931	126149985	126149317	126149441	126166002	126166222	7.71994e-09	0.886,0.954	0.178,0.228	0.717	0.000111141	0.786,0.821,0.83	0.503,0.399,0.371	0.388
149	Sh3glb1	chr3	-	144407520	144407607	144403138	144403228	144411273	144411366	0.00176158	0.112,0.293	0.362,0.436	-0.197	0	0.122,0.089,0.13	0.252,0.267,0.33	-0.169
150	Tpm1	chr9	-	66939232	66939308	66938733	66938796	66939747	66939823	0	0.652,0.661	0.345,0.404	0.282	0	0.836,0.909,0.785	0.546,0.373,0.498	0.371
151	Tpm1	chr9	-	66939747	66939823	66939232	66939308	66940075	66940146	0	0.107,0.092	0.293,0.232	-0.163	0	0.085,0.037,0.06	0.302,0.416,0.289	-0.275
152	Atp2b1	chr10	+	98855139	98855293	98854576	98854759	98858669	98859317	0.0091928	0.489,0.773	0.301,0.353	0.304	2.51336e-13	0.388,0.466,0.476	0.188,0.168,0.171	0.268
153	Zfp410	chr12	+	84385824	84386027	84385446	84385556	84386875	84387003	0.00404958	0.176,0.248	0.092,0.105	0.113	2.79555e-12	0.22,0.239,0.272	0.123,0.128,0.148	0.111
154	Lrrfip2	chr9	+	111022114	111022186	111019235	111019352	111028732	111028842	4.55078e-05	0.729,0.585	0.372,0.192	0.375	0	0.584,0.789,0.68	0.201,0.136,0.104	0.537
155	Arpp21	chr9	-	111955502	111955607	111953807	111954068	111956346	111956528	0.000316565	0.369,0.687	0.089,0.051	0.458	3.54467e-05	0.797,0.483,0.681	0.355,0.205,0.093	0.436
156	Erc1	chr6	-	119802641	119802780	119801346	119802170	119824837	119825095	4.2254e-05	0.216,0.126	0.347,0.41	-0.207	1.27851e-06	0.179,0.227,0.18	0.317,0.35,0.309	-0.13
157	Epb41l2	chr10	+	25371342	25371489	25364848	25364991	25377475	25377529	2.89834e-07	0.949,0.937	0.574,0.7	0.306	0.000566124	0.08,0.447,0.776	0.834,1.0,1.0	-0.51
158	Mdm2	chr10	-	117545604	117545689	117541059	117541134	117545850	117545927	0.0054958	0.88,0.804	0.735,0.722	0.114	0.000132069	0.843,0.877,0.909	0.786,0.786,0.797	0.087
159	Mtdh	chr15	+	34121568	34121658	34118025	34118256	34123813	34123912	0.00749084	0.177,0.269	0.362,0.358	-0.137	2.74139e-05	0.256,0.258,0.258	0.192,0.185,0.118	0.092
160	Nf2	chr11	-	4730577	4730622	4717664	4718273	4732186	4732352	4.3154e-10	0.508,0.472	0.217,0.132	0.316	0	0.473,0.553,0.517	0.227,0.244,0.16	0.304
161	Synj1	chr16	-	90744953	90745001	90743902	90743941	90746586	90746625	0.00246629	0.682,0.519	0.793,0.868	-0.23	0.000604687	0.768,0.63,0.614	1.0,1.0,0.801	-0.263
162	Mir100hg	chr9	+	41304673	41304713	41304489	41304595	41313419	41313559	0.00428021	0.152,0.455	0.0,0.0	0.303	0.00223271	0.074,0.12,0.12	0.236,0.321,0.212	-0.152
163	Col4a5	chrX	+	140441527	140441536	140439680	140439866	140447671	140447680	1.23999e-05	1.0,0.983	0.89,0.661	0.216	0.00223271	0.782,1.0,0.818	0.0,0.0,1.0	0.533
164	Grip1	chr10	+	119886136	119886181	119885909	119886021	119890737	119890971	0.000826153	0.048,0.16	0.024,0.02	0.082	0	0.398,0.626,0.608	0.064,0.0,0.039	0.51
165	Nrcam	chr12	+	44644564	44644576	44637763	44637842	44645132	44646450	6.38208e-06	0.336,0.33	0.154,0.16	0.176	0	0.11,0.084,0.092	0.0,0.019,0.003	0.088
166	Strn3	chr12	-	51689886	51689997	51676156	51676290	51694776	51694918	0.00150172	0.223,0.351	0.517,0.485	-0.214	0	0.183,0.168,0.192	0.457,0.393,0.401	-0.236
167	Map3k9	chr12	-	81774104	81774173	81772495	81772608	81776456	81776610	3.08942e-06	0.443,0.441	0.15,0.202	0.266	1.5443e-06	0.358,0.548,0.419	0.0,0.166,0.081	0.359
168	Ppp3cb	chr14	-	20553314	20553344	20549431	20551730	20558691	20558789	6.76463e-05	0.906,0.962	0.982,0.991	-0.052	0	0.865,0.868,0.896	0.993,0.977,0.992	-0.111
169	Scn8a	chr15	+	100857220	100857312	100855341	100855470	100857483	100857575	1.85215e-12	0.021,0.066	0.61,0.534	-0.529	1.07639e-05	0.457,0.391,0.325	0.864,0.763,0.674	-0.376
170	Scn8a	chr15	+	100857483	100857575	100857220	100857312	100866901	100867123	0.000253147	0.845,1.0	0.534,0.309	0.501	0.000121716	0.682,0.734,0.93	0.243,0.388,0.357	0.453
171	Ggps1	chr13	-	14233508	14233796	14232380	14232473	14233903	14234047	1.40912e-08	0.397,0.357	0.086,0.159	0.255	4.42275e-13	0.565,0.755,0.624	0.221,0.294,0.243	0.395
172	Ripor2	chr13	+	24880453	24880579	24879555	24879685	24885044	24885713	0	0.711,0.758	0.314,0.265	0.445	2.60168e-05	0.338,0.217,0.433	0.589,0.657,0.657	-0.305
173	Ipo11	chr13	-	106994006	106994033	106993736	106993816	106997368	106997445	0.000178008	0.482,0.63	0.295,0.21	0.304	0	0.385,0.569,0.532	0.15,0.162,0.157	0.339
174	Golga2	chr2	+	32183326	32183407	32182104	32182227	32186637	32186733	2.65012e-06	0.206,0.334	0.098,0.062	0.19	0	0.559,0.621,0.632	0.0,0.155,0.049	0.536
175	Rab11fip3	chr17	-	26230970	26231105	26227828	26227864	26232747	26232891	0.000215987	0.797,0.875	0.51,0.651	0.256	0.00930162	0.762,0.859,0.795	0.689,0.717,0.705	0.102
176	3830408C21Rik	chr13	+	107165312	107165490	107162906	107162963	107167610	107168129	0.000133829	1.0,1.0	0.519,0.265	0.608	0.000377976	0.646,0.77,0.379	0.926,1.0,1.0	-0.377
177	Cadps	chr14	+	9966354	9966513	9963791	9963979	9977899	9978001	0	0.001,0.0	0.088,0.102	-0.095	1.3389e-09	0.067,0.015,0.058	0.201,0.192,0.148	-0.134
178	Cadps	chr14	+	10011933	10012080	10003762	10003904	10015443	10015599	0	0.173,0.136	0.025,0.016	0.134	4.30668e-10	0.203,0.322,0.379	0.057,0.132,0.064	0.217
179	Camk2g	chr14	-	20807733	20807796	20805726	20805770	20810211	20810254	0	0.108,0.085	0.0,0.0	0.097	0	0.406,0.609,0.709	0.058,0.031,0.026	0.536
180	Rps24	chr14	+	24545497	24545517	24543450	24543561	24545842	24545891	0.00293389	0.8,0.932	0.909,0.966	-0.071	0	0.911,0.965,0.931	0.999,0.994,0.998	-0.061
