## Supplementary Data 3 for "miRNA-mediated expression of RBFOX2 governs the splicing transition from progenitors to neurons in the developing brain"

### Sheet: overlap_with_NDDs
#Overlap of alternatively spliced genes upon overexpression of Rbfox2 compared to control samples with NDD genes included in the genetrek database.
Ensembl ID	Gene	Candidate NDD genes v5	High Confidence NDD genes v3
ENSG00000094914	AAAS	true	false
ENSG00000157426	AASDH	false	false
ENSG00000064687	ABCA7	true	false
ENSG00000011198	ABHD5	false	true
ENSG00000144827	ABHD10	false	false
ENSG00000248487	ABHD14A	false	false
ENSG00000164074	ABHD18	false	false
ENSG00000136754	ABI1	true	false
ENSG00000138443	ABI2	true	false
ENSG00000097007	ABL1	true	false
ENSG00000099204	ABLIM1	true	false
ENSG00000163995	ABLIM2	true	false
ENSG00000131584	ACAP3	true	false
ENSG00000181513	ACBD4	false	false
ENSG00000078124	ACER3	true	false
ENSG00000143727	ACP1	true	false
ENSG00000130402	ACTN4	true	false
ENSG00000168803	ADAL	false	false
ENSG00000151651	ADAM8	false	false
ENSG00000160710	ADAR	false	true
ENSG00000078549	ADCYAP1R1	false	false
ENSG00000087274	ADD1	true	false
ENSG00000075340	ADD2	true	false
ENSG00000181790	ADGRB1	true	false
ENSG00000135298	ADGRB3	true	false
ENSG00000123146	ADGRE5	false	false
ENSG00000117114	ADGRL2	true	false
ENSG00000130706	ADRM1	true	false
ENSG00000196526	AFAP1	false	false
ENSG00000130396	AFDN	true	false
ENSG00000157985	AGAP1	false	true
ENSG00000173744	AGFG1	true	false
ENSG00000092847	AGO1	false	true
ENSG00000126070	AGO3	true	false
ENSG00000188157	AGRN	true	false
ENSG00000135049	AGTPBP1	false	true
ENSG00000153207	AHCTF1	true	false
ENSG00000011243	AKAP8L	true	false
ENSG00000127914	AKAP9	true	false
ENSG00000023516	AKAP11	true	false
ENSG00000170776	AKAP13	true	false
ENSG00000072210	ALDH3A2	false	true
ENSG00000166199	ALKBH3	false	false
ENSG00000123505	AMD1	true	false
ENSG00000136859	ANGPTL2	false	false
ENSG00000145362	ANK2	false	true
ENSG00000151150	ANK3	false	true
ENSG00000167522	ANKRD11	false	true
ENSG00000101745	ANKRD12	true	false
ENSG00000118454	ANKRD13C	true	false
ENSG00000165138	ANKS6	false	false
ENSG00000197043	ANXA6	false	false
ENSG00000148120	AOPEP	false	false
ENSG00000166747	AP1G1	false	true
ENSG00000182287	AP1S2	false	true
ENSG00000196961	AP2A1	true	false
ENSG00000006125	AP2B1	true	false
ENSG00000081014	AP4E1	false	true
ENSG00000163697	APBB2	true	false
ENSG00000113108	APBB3	false	false
ENSG00000134982	APC	true	false
ENSG00000105290	APLP1	true	false
ENSG00000084234	APLP2	true	false
ENSG00000142192	APP	true	false
ENSG00000119682	AREL1	true	false
ENSG00000101199	ARFGAP1	true	false
ENSG00000149182	ARFGAP2	false	false
ENSG00000132254	ARFIP2	true	false
ENSG00000101246	ARFRP1	false	false
ENSG00000140750	ARHGAP17	false	false
ENSG00000132694	ARHGEF11	true	false
ENSG00000196914	ARHGEF12	true	false
ENSG00000196843	ARID5A	true	false
ENSG00000138175	ARL3	false	true
ENSG00000214087	ARL16	false	false
ENSG00000133794	ARNTL	true	false
ENSG00000172995	ARPP21	true	false
ENSG00000164291	ARSK	false	false
ENSG00000197785	ATAD3A	false	true
ENSG00000137343	ATAT1	true	false
ENSG00000115966	ATF2	true	false
ENSG00000168397	ATG4B	true	false
ENSG00000175224	ATG13	true	false
ENSG00000085978	ATG16L1	true	false
ENSG00000168010	ATG16L2	false	false
ENSG00000198513	ATL1	true	false
ENSG00000149311	ATM	false	true
ENSG00000070961	ATP2B1	false	true
ENSG00000157087	ATP2B2	true	false
ENSG00000017260	ATP2C1	true	false
ENSG00000105675	ATP4A	false	false
ENSG00000033627	ATP6V0A1	false	true
ENSG00000155097	ATP6V1C1	true	false
ENSG00000124406	ATP8A1	true	false
ENSG00000058063	ATP11B	true	false
ENSG00000158321	AUTS2	false	true
ENSG00000167601	AXL	true	false
ENSG00000163512	AZI2	false	false
ENSG00000027847	B4GALT7	false	true
ENSG00000123636	BAZ2B	false	true
ENSG00000114439	BBX	true	false
ENSG00000116752	BCAS2	false	false
ENSG00000141376	BCAS3	false	true
ENSG00000063169	BICRA	false	true
ENSG00000168487	BMP1	false	false
ENSG00000152785	BMP3	false	false
ENSG00000171634	BPTF	false	true
ENSG00000141867	BRD4	false	true
ENSG00000185658	BRWD1	true	false
ENSG00000136261	BZW2	true	false
ENSG00000111731	C2CD5	false	false
ENSG00000141837	CACNA1A	false	true
ENSG00000153956	CACNA2D1	false	true
ENSG00000067191	CACNB1	true	false
ENSG00000084774	CAD	false	true
ENSG00000182985	CADM1	true	false
ENSG00000163618	CADPS	true	false
ENSG00000122786	CALD1	true	false
ENSG00000058404	CAMK2B	false	true
ENSG00000145349	CAMK2D	true	false
ENSG00000148660	CAMK2G	true	false
ENSG00000110931	CAMKK2	true	false
ENSG00000130559	CAMSAP1	false	true
ENSG00000118200	CAMSAP2	true	false
ENSG00000076826	CAMSAP3	true	false
ENSG00000171735	CAMTA1	false	true
ENSG00000103326	CAPN15	false	true
ENSG00000165233	CARD19	false	false
ENSG00000186648	CARMIL3	true	false
ENSG00000147044	CASK	false	true
ENSG00000106144	CASP2	true	false
ENSG00000166762	CATSPER2	false	false
ENSG00000141570	CBX8	true	false
ENSG00000154222	CC2D1B	false	false
ENSG00000158941	CCAR2	true	false
ENSG00000105321	CCDC9	false	false
ENSG00000101997	CCDC22	false	true
ENSG00000140481	CCDC33	false	false
ENSG00000147144	CCDC120	false	false
ENSG00000128596	CCDC136	false	false
ENSG00000153237	CCDC148	false	false
ENSG00000187860	CCDC157	false	false
ENSG00000165813	CCDC186	true	false
ENSG00000131142	CCL25	false	false
ENSG00000221978	CCNL2	true	false
ENSG00000103540	CCP110	false	false
ENSG00000117335	CD46	false	false
ENSG00000196776	CD47	true	false
ENSG00000102543	CDADC1	false	false
ENSG00000140326	CDAN1	false	false
ENSG00000081377	CDC14B	true	false
ENSG00000081138	CDH7	true	false
ENSG00000108465	CDK5RAP3	false	false
ENSG00000006837	CDKL3	false	false
ENSG00000064309	CDON	false	true
ENSG00000167513	CDT1	false	true
ENSG00000048740	CELF2	false	true
ENSG00000159409	CELF3	true	false
ENSG00000008300	CELSR3	true	false
ENSG00000153044	CENPH	false	false
ENSG00000164118	CEP44	true	false
ENSG00000182923	CEP63	false	true
ENSG00000148019	CEP78	false	false
ENSG00000135315	CEP162	false	false
ENSG00000110274	CEP164	true	false
ENSG00000143702	CEP170	true	false
ENSG00000099814	CEP170B	true	false
ENSG00000101639	CEP192	false	false
ENSG00000126001	CEP250	false	false
ENSG00000135837	CEP350	true	false
ENSG00000139624	CERS5	false	false
ENSG00000167670	CHAF1A	true	false
ENSG00000170791	CHCHD7	false	false
ENSG00000110721	CHKA	false	true
ENSG00000090539	CHRD	true	false
ENSG00000101938	CHRDL1	false	false
ENSG00000127586	CHTF18	false	false
ENSG00000005194	CIAPIN1	false	false
ENSG00000122966	CIT	false	true
ENSG00000217555	CKLF	false	false
ENSG00000074054	CLASP1	true	false
ENSG00000163539	CLASP2	true	false
ENSG00000104859	CLASRP	false	false
ENSG00000188037	CLCN1	true	false
ENSG00000080822	CLDND1	true	false
ENSG00000038532	CLEC16A	true	false
ENSG00000153132	CLGN	false	false
ENSG00000130779	CLIP1	true	false
ENSG00000113240	CLK4	false	false
ENSG00000111596	CNOT2	true	false
ENSG00000198791	CNOT7	true	false
ENSG00000166685	COG1	false	true
ENSG00000139219	COL2A1	true	false
ENSG00000187498	COL4A1	false	true
ENSG00000188153	COL4A5	true	false
ENSG00000169436	COL22A1	false	false
ENSG00000148444	COMMD3	false	false
ENSG00000105669	COPE	true	false
ENSG00000166200	COPS2	true	false
ENSG00000214078	CPNE1	false	false
ENSG00000071894	CPSF1	false	false
ENSG00000160917	CPSF4	true	false
ENSG00000149532	CPSF7	false	true
ENSG00000005339	CREBBP	false	true
ENSG00000160741	CRTC2	true	false
ENSG00000139631	CSAD	false	false
ENSG00000009307	CSDE1	false	true
ENSG00000198223	CSF2RA	false	false
ENSG00000113712	CSNK1A1	true	false
ENSG00000141551	CSNK1D	true	false
ENSG00000169118	CSNK1G1	false	true
ENSG00000133275	CSNK1G2	true	false
ENSG00000104218	CSPP1	false	true
ENSG00000159692	CTBP1	false	true
ENSG00000066032	CTNNA2	false	true
ENSG00000040531	CTNS	true	false
ENSG00000047230	CTPS2	false	false
ENSG00000085733	CTTN	true	false
ENSG00000077063	CTTNBP2	false	true
ENSG00000112514	CUTA	false	false
ENSG00000159348	CYB5R1	false	false
ENSG00000273749	CYFIP1	true	false
ENSG00000083799	CYLD	true	false
ENSG00000119004	CYP20A1	false	false
ENSG00000153310	CYRIB	true	false
ENSG00000108669	CYTH1	true	false
ENSG00000105443	CYTH2	true	false
ENSG00000162384	CZIB	false	false
ENSG00000164535	DAGLB	false	false
ENSG00000113758	DBN1	true	false
ENSG00000105516	DBP	false	false
ENSG00000122741	DCAF10	false	false
ENSG00000115827	DCAF17	false	true
ENSG00000187323	DCC	true	false
ENSG00000170390	DCLK2	true	false
ENSG00000129187	DCTD	true	false
ENSG00000204843	DCTN1	true	false
ENSG00000137692	DCUN1D5	true	false
ENSG00000197312	DDI2	true	false
ENSG00000204580	DDR1	false	false
ENSG00000089737	DDX24	true	false
ENSG00000107201	DDX58	false	false
ENSG00000177030	DEAF1	false	true
ENSG00000140995	DEF8	false	false
ENSG00000119522	DENND1A	true	false
ENSG00000146966	DENND2A	true	false
ENSG00000198837	DENND4B	true	false
ENSG00000184014	DENND5A	false	true
ENSG00000205593	DENND6B	false	false
ENSG00000100150	DEPDC5	false	true
ENSG00000128191	DGCR8	true	false
ENSG00000077044	DGKD	true	false
ENSG00000102780	DGKH	false	false
ENSG00000145214	DGKQ	true	false
ENSG00000172893	DHCR7	false	true
ENSG00000131504	DIAPH1	false	true
ENSG00000100697	DICER1	true	false
ENSG00000160305	DIP2A	false	true
ENSG00000144535	DIS3L2	false	true
ENSG00000154309	DISP1	true	false
ENSG00000150764	DIXDC1	true	false
ENSG00000231607	DLEU2	false	false
ENSG00000150672	DLG2	true	false
ENSG00000082458	DLG3	false	true
ENSG00000170579	DLGAP1	true	false
ENSG00000080845	DLGAP4	true	false
ENSG00000104936	DMPK	false	true
ENSG00000104093	DMXL2	false	true
ENSG00000162616	DNAJB4	true	false
ENSG00000101152	DNAJC5	true	false
ENSG00000126698	DNAJC8	true	false
ENSG00000007923	DNAJC11	true	false
ENSG00000138246	DNAJC13	true	false
ENSG00000167968	DNASE1L2	false	false
ENSG00000106976	DNM1	false	true
ENSG00000087470	DNM1L	false	true
ENSG00000079805	DNM2	true	false
ENSG00000088538	DOCK3	false	true
ENSG00000128512	DOCK4	true	false
ENSG00000116641	DOCK7	false	true
ENSG00000167130	DOLPP1	false	false
ENSG00000159147	DONSON	false	true
ENSG00000104885	DOT1L	true	false
ENSG00000133884	DPF2	false	true
ENSG00000134146	DPH6	false	false
ENSG00000148399	DPH7	false	false
ENSG00000108591	DRG2	false	false
ENSG00000102385	DRP2	true	false
ENSG00000151914	DST	true	false
ENSG00000134769	DTNA	true	false
ENSG00000144048	DUSP11	false	false
ENSG00000112679	DUSP22	false	false
ENSG00000107404	DVL1	true	false
ENSG00000077380	DYNC1I2	false	true
ENSG00000089091	DZANK1	false	false
ENSG00000169016	E2F6	true	false
ENSG00000143369	ECM1	false	true
ENSG00000114346	ECT2	false	false
ENSG00000104529	EEF1D	false	true
ENSG00000181090	EHMT1	false	true
ENSG00000175376	EIF1AD	false	false
ENSG00000128829	EIF2AK4	false	false
ENSG00000115211	EIF2B4	false	true
ENSG00000184708	EIF4ENIF1	true	false
ENSG00000114867	EIF4G1	true	false
ENSG00000075151	EIF4G3	true	false
ENSG00000100664	EIF5	true	false
ENSG00000107105	ELAVL2	true	false
ENSG00000158711	ELK4	false	false
ENSG00000062598	ELMO2	true	false
ENSG00000115459	ELMOD3	false	false
ENSG00000127463	EMC1	false	true
ENSG00000131148	EMC8	true	false
ENSG00000197774	EME2	false	false
ENSG00000186998	EMID1	false	false
ENSG00000066629	EML1	false	true
ENSG00000143924	EML4	false	false
ENSG00000158636	EMSY	true	false
ENSG00000154380	ENAH	true	false
ENSG00000165689	ENTR1	false	false
ENSG00000159023	EPB41	false	false
ENSG00000079819	EPB41L2	true	false
ENSG00000082397	EPB41L3	true	false
ENSG00000129595	EPB41L4A	true	false
ENSG00000119888	EPCAM	true	false
ENSG00000145242	EPHA5	true	false
ENSG00000072134	EPN2	true	false
ENSG00000085832	EPS15	true	false
ENSG00000082805	ERC1	true	false
ENSG00000100632	ERH	true	false
ENSG00000142459	EVI5L	true	false
ENSG00000090989	EXOC1	false	false
ENSG00000182473	EXOC7	false	true
ENSG00000104313	EYA1	true	false
ENSG00000158161	EYA3	true	false
ENSG00000106462	EZH2	false	true
ENSG00000149485	FADS1	true	false
ENSG00000196550	FAM72A	false	false
ENSG00000197798	FAM118B	false	false
ENSG00000150510	FAM124A	false	false
ENSG00000122591	FAM126A	false	true
ENSG00000155744	FAM126B	true	false
ENSG00000234545	FAM133B	false	false
ENSG00000082269	FAM135A	true	false
ENSG00000054965	FAM168A	true	false
ENSG00000152102	FAM168B	false	false
ENSG00000111879	FAM184A	false	false
ENSG00000222011	FAM185A	false	false
ENSG00000178761	FAM219B	false	false
ENSG00000184949	FAM227A	false	false
ENSG00000167930	FAM234A	false	false
ENSG00000187741	FANCA	true	false
ENSG00000221829	FANCG	true	false
ENSG00000083857	FAT1	false	true
ENSG00000188878	FBF1	false	false
ENSG00000214050	FBXO16	false	false
ENSG00000178974	FBXO34	false	false
ENSG00000132879	FBXO44	true	false
ENSG00000132004	FBXW9	false	false
ENSG00000197948	FCHSD1	false	false
ENSG00000137478	FCHSD2	true	false
ENSG00000149781	FERMT3	true	false
ENSG00000077782	FGFR1	false	true
ENSG00000111790	FGFR1OP2	false	false
ENSG00000068078	FGFR3	false	true
ENSG00000172456	FGGY	false	false
ENSG00000134775	FHOD3	true	false
ENSG00000145216	FIP1L1	true	false
ENSG00000079150	FKBP7	false	false
ENSG00000196924	FLNA	false	true
ENSG00000161791	FMNL3	true	false
ENSG00000115414	FN1	true	false
ENSG00000111206	FOXM1	true	false
ENSG00000148690	FRA10AC1	false	true
ENSG00000230590	FTX	false	false
ENSG00000114416	FXR1	true	false
ENSG00000010810	FYN	true	false
ENSG00000138757	G3BP2	true	false
ENSG00000109458	GAB1	true	false
ENSG00000143458	GABPB2	false	false
ENSG00000109158	GABRA4	true	false
ENSG00000113327	GABRG2	false	true
ENSG00000156958	GALK2	false	false
ENSG00000089597	GANAB	true	false
ENSG00000165219	GAPVD1	true	false
ENSG00000136895	GARNL3	true	false
ENSG00000148935	GAS2	true	false
ENSG00000234741	GAS5	false	false
ENSG00000089154	GCN1	true	false
ENSG00000203879	GDI1	false	true
ENSG00000125447	GGA3	false	false
ENSG00000115486	GGCX	false	false
ENSG00000152904	GGPS1	true	false
ENSG00000108262	GIT1	true	false
ENSG00000198814	GK	false	true
ENSG00000089639	GMIP	false	false
ENSG00000100938	GMPR2	false	false
ENSG00000078369	GNB1	false	true
ENSG00000124713	GNMT	false	false
ENSG00000136935	GOLGA1	false	false
ENSG00000167110	GOLGA2	false	true
ENSG00000173230	GOLGB1	true	false
ENSG00000173905	GOLIM4	false	false
ENSG00000047932	GOPC	false	false
ENSG00000115806	GORASP2	false	false
ENSG00000125772	GPCPD1	true	false
ENSG00000171723	GPHN	false	true
ENSG00000046653	GPM6B	true	false
ENSG00000173264	GPR137	false	false
ENSG00000089351	GRAMD1A	false	false
ENSG00000120251	GRIA2	false	true
ENSG00000155974	GRIP1	true	false
ENSG00000144596	GRIP2	true	false
ENSG00000068400	GRIPAP1	true	false
ENSG00000139835	GRTP1	true	false
ENSG00000186088	GSAP	false	false
ENSG00000104518	GSDMD	false	false
ENSG00000105928	GSDME	false	false
ENSG00000131149	GSE1	true	false
ENSG00000111305	GSG1	false	false
ENSG00000140307	GTF2A2	false	false
ENSG00000263001	GTF2I	true	false
ENSG00000125484	GTF3C4	true	false
ENSG00000178605	GTPBP6	false	false
ENSG00000151806	GUF1	true	false
ENSG00000151233	GXYLT1	false	false
ENSG00000131373	HACL1	true	false
ENSG00000128708	HAT1	true	false
ENSG00000147874	HAUS6	false	false
ENSG00000100429	HDAC10	true	false
ENSG00000167674	HDGFL2	true	false
ENSG00000092148	HECTD1	true	false
ENSG00000173064	HECTD4	false	true
ENSG00000002746	HECW1	true	false
ENSG00000163312	HELQ	true	false
ENSG00000114735	HEMK1	true	false
ENSG00000162639	HENMT1	true	false
ENSG00000100084	HIRA	true	false
ENSG00000127124	HIVEP3	false	true
ENSG00000147421	HMBOX1	true	false
ENSG00000198830	HMGN2	true	false
ENSG00000118418	HMGN3	true	false
ENSG00000135486	HNRNPA1	true	false
ENSG00000092199	HNRNPC	true	false
ENSG00000107521	HPS1	false	false
ENSG00000185122	HSF1	false	false
ENSG00000148680	HTR7	true	false
ENSG00000134330	IAH1	false	false
ENSG00000005700	IBTK	false	false
ENSG00000164151	ICE1	true	false
ENSG00000067829	IDH3G	false	false
ENSG00000010295	IFFO1	false	false
ENSG00000027697	IFNGR1	true	false
ENSG00000136231	IGF2BP3	true	false
ENSG00000143061	IGSF3	true	false
ENSG00000085552	IGSF9	true	false
ENSG00000123411	IKZF4	true	false
ENSG00000143621	ILF2	true	false
ENSG00000129351	ILF3	true	false
ENSG00000132305	IMMT	false	false
ENSG00000178035	IMPDH2	false	true
ENSG00000111653	ING4	true	false
ENSG00000169592	INO80E	true	false
ENSG00000040933	INPP4A	false	true
ENSG00000168918	INPP5D	true	false
ENSG00000165458	INPPL1	true	false
ENSG00000164941	INTS8	true	false
ENSG00000104613	INTS10	true	false
ENSG00000127054	INTS11	false	true
ENSG00000068745	IP6K2	true	false
ENSG00000086200	IPO11	true	false
ENSG00000106012	IQCE	false	false
ENSG00000140575	IQGAP1	true	false
ENSG00000144711	IQSEC1	false	true
ENSG00000185507	IRF7	false	false
ENSG00000005884	ITGA3	true	false
ENSG00000091409	ITGA6	true	false
ENSG00000198399	ITSN2	true	false
ENSG00000163166	IWS1	true	false
ENSG00000099840	IZUMO4	false	false
ENSG00000184916	JAG2	true	false
ENSG00000144445	KANSL1L	true	false
ENSG00000114982	KANSL3	true	false
ENSG00000136504	KAT7	true	false
ENSG00000171385	KCND3	true	false
ENSG00000184611	KCNH7	true	false
ENSG00000162989	KCNJ3	true	false
ENSG00000105642	KCNN1	false	false
ENSG00000075043	KCNQ2	false	true
ENSG00000117013	KCNQ4	true	false
ENSG00000107147	KCNT1	false	true
ENSG00000100379	KCTD17	false	false
ENSG00000173120	KDM2A	true	false
ENSG00000126012	KDM5C	false	true
ENSG00000147050	KDM6A	false	true
ENSG00000100441	KHNYN	false	false
ENSG00000130294	KIF1A	false	true
ENSG00000054523	KIF1B	true	false
ENSG00000068796	KIF2A	false	true
ENSG00000170759	KIF5B	true	false
ENSG00000139116	KIF21A	true	false
ENSG00000116852	KIF21B	true	false
ENSG00000137807	KIF23	true	false
ENSG00000075945	KIFAP3	true	false
ENSG00000116014	KISS1R	true	false
ENSG00000126214	KLC1	true	false
ENSG00000128607	KLHDC10	true	false
ENSG00000122550	KLHL7	false	true
ENSG00000187961	KLHL17	true	false
ENSG00000118058	KMT2A	false	true
ENSG00000167548	KMT2D	false	true
ENSG00000005483	KMT2E	false	true
ENSG00000184445	KNTC1	false	false
ENSG00000133619	KRBA1	false	false
ENSG00000001631	KRIT1	false	true
ENSG00000157992	KRTCAP3	false	false
ENSG00000126777	KTN1	false	false
ENSG00000137944	KYAT3	false	false
ENSG00000091136	LAMB1	false	true
ENSG00000001497	LAS1L	false	true
ENSG00000138795	LEF1	true	false
ENSG00000167615	LENG8	true	false
ENSG00000064042	LIMCH1	true	false
ENSG00000182541	LIMK2	true	false
ENSG00000140471	LINS1	false	true
ENSG00000139233	LLPH	false	false
ENSG00000114988	LMAN2L	true	false
ENSG00000139636	LMBR1L	false	false
ENSG00000101577	LPIN2	true	false
ENSG00000121931	LRIF1	false	false
ENSG00000198799	LRIG2	false	false
ENSG00000157193	LRP8	true	false
ENSG00000197324	LRP10	false	false
ENSG00000033122	LRRC7	true	false
ENSG00000160959	LRRC14	false	false
ENSG00000168904	LRRC28	true	false
ENSG00000125122	LRRC29	false	false
ENSG00000133739	LRRCC1	false	false
ENSG00000124831	LRRFIP1	true	false
ENSG00000093167	LRRFIP2	false	false
ENSG00000168056	LTBP3	false	false
ENSG00000146963	LUC7L2	false	false
ENSG00000145220	LYAR	false	false
ENSG00000127603	MACF1	false	true
ENSG00000110514	MADD	false	true
ENSG00000197063	MAFG	false	false
ENSG00000187391	MAGI2	true	false
ENSG00000196547	MAN2A2	false	false
ENSG00000140941	MAP1LC3B	true	false
ENSG00000078018	MAP2	true	false
ENSG00000126934	MAP2K2	false	true
ENSG00000076984	MAP2K7	true	false
ENSG00000085511	MAP3K4	true	false
ENSG00000135341	MAP3K7	false	true
ENSG00000006432	MAP3K9	false	false
ENSG00000071054	MAP4K4	false	true
ENSG00000012983	MAP4K5	true	false
ENSG00000116871	MAP7D1	true	false
ENSG00000112062	MAPK14	true	false
ENSG00000114738	MAPKAPK3	true	false
ENSG00000186868	MAPT	true	false
ENSG00000165406	MARCHF8	false	false
ENSG00000075413	MARK3	true	false
ENSG00000166986	MARS1	true	false
ENSG00000086015	MAST2	true	false
ENSG00000129933	MAU2	true	false
ENSG00000141644	MBD1	true	false
ENSG00000134046	MBD2	true	false
ENSG00000152601	MBNL1	true	false
ENSG00000139793	MBNL2	true	false
ENSG00000140943	MBTPS1	false	false
ENSG00000012174	MBTPS2	false	true
ENSG00000076706	MCAM	false	false
ENSG00000126217	MCF2L	true	false
ENSG00000050393	MCUR1	false	false
ENSG00000111554	MDM1	false	false
ENSG00000135679	MDM2	true	false
ENSG00000198625	MDM4	true	false
ENSG00000180182	MED14	true	false
ENSG00000099917	MED15	true	false
ENSG00000112282	MED23	false	true
ENSG00000008838	MED24	false	false
ENSG00000116604	MEF2D	true	false
ENSG00000214548	MEG3	true	false
ENSG00000103260	METRN	true	false
ENSG00000165792	METTL17	false	false
ENSG00000127720	METTL25	false	false
ENSG00000130731	METTL26	true	false
ENSG00000168958	MFF	false	true
ENSG00000135953	MFSD9	false	false
ENSG00000102858	MGRN1	false	false
ENSG00000150527	MIA2	false	false
ENSG00000225783	MIAT	false	false
ENSG00000116691	MIIP	false	false
ENSG00000186367	MINAR2	false	false
ENSG00000148481	MINDY3	false	false
ENSG00000255571	MIR9-3HG	false	false
ENSG00000215386	MIR99AHG	false	false
ENSG00000255248	MIR100HG	false	false
ENSG00000254377	MIR124-2HG	false	false
ENSG00000079277	MKNK1	false	false
ENSG00000133606	MKRN1	true	false
ENSG00000119684	MLH3	true	false
ENSG00000078403	MLLT10	true	false
ENSG00000103150	MLYCD	false	true
ENSG00000139428	MMAB	false	true
ENSG00000168288	MMADHC	false	true
ENSG00000182208	MOB2	false	false
ENSG00000124615	MOCS1	false	true
ENSG00000159256	MORC3	true	false
ENSG00000060762	MPC1	false	true
ENSG00000107186	MPDZ	false	true
ENSG00000108852	MPP2	true	false
ENSG00000133030	MPRIP	true	false
ENSG00000115204	MPV17	true	false
ENSG00000197965	MPZL1	false	false
ENSG00000134042	MRO	true	false
ENSG00000180992	MRPL14	false	false
ENSG00000086504	MRPL28	true	false
ENSG00000048544	MRPS10	false	false
ENSG00000188981	MSANTD1	false	false
ENSG00000113318	MSH3	false	false
ENSG00000204410	MSH5	false	false
ENSG00000135097	MSI1	true	false
ENSG00000153944	MSI2	true	false
ENSG00000182979	MTA1	true	false
ENSG00000168502	MTCL1	false	false
ENSG00000066855	MTFR1	false	false
ENSG00000101181	MTG2	false	false
ENSG00000063601	MTMR1	true	false
ENSG00000139505	MTMR6	false	false
ENSG00000163719	MTMR14	true	false
ENSG00000198793	MTOR	false	true
ENSG00000170873	MTSS1	true	false
ENSG00000132781	MUTYH	true	false
ENSG00000104177	MYEF2	false	false
ENSG00000100345	MYH9	true	false
ENSG00000092841	MYL6	true	false
ENSG00000128641	MYO1B	true	false
ENSG00000066933	MYO9A	true	false
ENSG00000196535	MYO18A	true	false
ENSG00000139597	N4BP2L1	false	false
ENSG00000145911	N4BP3	false	false
ENSG00000152620	NADK2	true	false
ENSG00000172890	NADSYN1	true	false
ENSG00000198951	NAGA	false	true
ENSG00000108784	NAGLU	false	true
ENSG00000135372	NAT10	true	false
ENSG00000134369	NAV1	true	false
ENSG00000166833	NAV2	true	false
ENSG00000213995	NAXD	false	true
ENSG00000188554	NBR1	true	false
ENSG00000149294	NCAM1	true	false
ENSG00000130287	NCAN	true	false
ENSG00000124151	NCOA3	true	false
ENSG00000198646	NCOA6	true	false
ENSG00000165795	NDRG2	true	false
ENSG00000101079	NDRG3	true	false
ENSG00000103034	NDRG4	true	false
ENSG00000156170	NDUFAF6	false	true
ENSG00000049759	NEDD4L	false	true
ENSG00000137601	NEK1	true	false
ENSG00000136098	NEK3	false	false
ENSG00000114904	NEK4	false	false
ENSG00000067141	NEO1	true	false
ENSG00000215041	NEURL4	false	true
ENSG00000186575	NF2	true	false
ENSG00000163531	NFASC	false	true
ENSG00000100968	NFATC4	true	false
ENSG00000162599	NFIA	false	true
ENSG00000086102	NFX1	true	false
ENSG00000188158	NHS	false	true
ENSG00000101198	NKAIN4	true	false
ENSG00000114857	NKTR	true	false
ENSG00000196338	NLGN3	false	true
ENSG00000103024	NME3	false	false
ENSG00000053438	NNAT	true	false
ENSG00000141101	NOB1	true	false
ENSG00000188976	NOC2L	true	false
ENSG00000089250	NOS1	true	false
ENSG00000144061	NPHP1	true	false
ENSG00000103148	NPRL3	true	false
ENSG00000156642	NPTN	true	false
ENSG00000115216	NRBP1	true	false
ENSG00000091129	NRCAM	false	true
ENSG00000157168	NRG1	true	false
ENSG00000179915	NRXN1	false	true
ENSG00000110076	NRXN2	false	true
ENSG00000109685	NSD2	false	true
ENSG00000088833	NSFL1C	true	false
ENSG00000076685	NT5C2	false	true
ENSG00000140538	NTRK3	true	false
ENSG00000013374	NUB1	false	false
ENSG00000103274	NUBP1	false	false
ENSG00000137497	NUMA1	true	false
ENSG00000133961	NUMB	true	false
ENSG00000143552	NUP210L	true	false
ENSG00000137634	NXPE4	false	false
ENSG00000115758	ODC1	false	true
ENSG00000136811	ODF2	true	false
ENSG00000122417	ODF2L	false	false
ENSG00000157181	ODR4	false	false
ENSG00000087263	OGFOD1	false	false
ENSG00000164815	ORC5	false	false
ENSG00000141447	OSBPL1A	false	false
ENSG00000079156	OSBPL6	true	false
ENSG00000117859	OSBPL9	true	false
ENSG00000116885	OSCP1	false	false
ENSG00000068308	OTUD5	false	true
ENSG00000264522	OTUD7B	true	false
ENSG00000115507	OTX1	true	false
ENSG00000164830	OXR1	false	true
ENSG00000072682	P4HA2	true	false
ENSG00000090621	PABPC4	true	false
ENSG00000007168	PAFAH1B1	false	true
ENSG00000120727	PAIP2	true	false
ENSG00000077264	PAK3	false	true
ENSG00000129116	PALLD	true	false
ENSG00000099864	PALM	true	false
ENSG00000145730	PAM	false	false
ENSG00000152520	PAN3	true	false
ENSG00000125779	PANK2	false	true
ENSG00000157881	PANK4	true	false
ENSG00000137817	PARP6	true	false
ENSG00000100105	PATZ1	true	false
ENSG00000163939	PBRM1	true	false
ENSG00000197111	PCBP2	true	false
ENSG00000183570	PCBP3	true	false
ENSG00000184226	PCDH9	true	false
ENSG00000160299	PCNT	false	true
ENSG00000160613	PCSK7	false	false
ENSG00000185813	PCYT2	false	true
ENSG00000114209	PDCD10	false	true
ENSG00000154678	PDE1C	true	false
ENSG00000178104	PDE4DIP	true	false
ENSG00000112541	PDE10A	true	false
ENSG00000163110	PDLIM5	true	false
ENSG00000196923	PDLIM7	false	false
ENSG00000067840	PDZD4	true	false
ENSG00000164751	PEX2	false	true
ENSG00000170525	PFKFB3	false	false
ENSG00000129925	PGAP6	false	false
ENSG00000111752	PHC1	true	false
ENSG00000134686	PHC2	true	false
ENSG00000173889	PHC3	true	false
ENSG00000010318	PHF7	true	false
ENSG00000129292	PHF20L1	true	false
ENSG00000019144	PHLDB1	true	false
ENSG00000144824	PHLDB2	false	false
ENSG00000241973	PI4KA	false	true
ENSG00000073921	PICALM	true	false
ENSG00000007541	PIGQ	false	true
ENSG00000060642	PIGV	false	true
ENSG00000115020	PIKFYVE	true	false
ENSG00000241878	PISD	false	true
ENSG00000118762	PKD2	true	false
ENSG00000067225	PKM	true	false
ENSG00000184381	PLA2G6	false	true
ENSG00000118495	PLAGL1	true	false
ENSG00000124181	PLCG1	true	false
ENSG00000114805	PLCH1	false	true
ENSG00000107679	PLEKHA1	false	false
ENSG00000052126	PLEKHA5	true	false
ENSG00000166689	PLEKHA7	true	false
ENSG00000116786	PLEKHM2	false	false
ENSG00000152952	PLOD2	false	false
ENSG00000165688	PMPCA	false	true
ENSG00000140521	POLG	false	true
ENSG00000181222	POLR2A	false	true
ENSG00000144647	POMGNT2	false	true
ENSG00000105852	PON3	false	false
ENSG00000028277	POU2F2	true	false
ENSG00000131626	PPFIA1	true	false
ENSG00000139220	PPFIA2	true	false
ENSG00000100023	PPIL2	false	false
ENSG00000168781	PPIP5K1	false	false
ENSG00000145725	PPIP5K2	false	false
ENSG00000138032	PPM1B	true	false
ENSG00000186298	PPP1CC	true	false
ENSG00000077157	PPP1R12B	false	false
ENSG00000160972	PPP1R16A	false	false
ENSG00000175470	PPP2R2D	true	false
ENSG00000107758	PPP3CB	true	false
ENSG00000019485	PRDM11	true	false
ENSG00000141956	PRDM15	false	true
ENSG00000138073	PREB	false	false
ENSG00000101166	PRELID3B	false	false
ENSG00000138078	PREPL	false	true
ENSG00000106617	PRKAG2	true	false
ENSG00000166501	PRKCB	true	false
ENSG00000126583	PRKCG	true	false
ENSG00000126457	PRMT1	true	false
ENSG00000007062	PROM1	false	false
ENSG00000196504	PRPF40A	true	false
ENSG00000288701	PRRC2B	true	false
ENSG00000146005	PSD2	true	false
ENSG00000143801	PSEN2	true	false
ENSG00000159352	PSMD4	true	false
ENSG00000185627	PSMD13	true	false
ENSG00000172775	PSME3IP1	false	false
ENSG00000117569	PTBP2	true	false
ENSG00000132300	PTCD3	true	false
ENSG00000169398	PTK2	true	false
ENSG00000187514	PTMA	true	false
ENSG00000104960	PTOV1	true	false
ENSG00000153707	PTPRD	true	false
ENSG00000142949	PTPRF	true	false
ENSG00000152894	PTPRK	true	false
ENSG00000105426	PTPRS	true	false
ENSG00000106278	PTPRZ1	true	false
ENSG00000150787	PTS	false	true
ENSG00000183255	PTTG1IP	false	false
ENSG00000179950	PUF60	false	true
ENSG00000249859	PVT1	false	false
ENSG00000130508	PXDN	true	false
ENSG00000089159	PXN	false	false
ENSG00000060749	QSER1	true	false
ENSG00000213339	QTRT1	false	false
ENSG00000048991	R3HDM1	true	false
ENSG00000179912	R3HDM2	true	false
ENSG00000167994	RAB3IL1	false	false
ENSG00000090565	RAB11FIP3	true	false
ENSG00000119396	RAB14	true	false
ENSG00000167964	RAB26	true	false
ENSG00000157869	RAB28	false	false
ENSG00000197562	RAB40C	true	false
ENSG00000137955	RABGGTB	true	false
ENSG00000070950	RAD18	true	false
ENSG00000085999	RAD54L	true	false
ENSG00000101146	RAE1	true	false
ENSG00000039560	RAI14	true	false
ENSG00000174373	RALGAPA1	false	true
ENSG00000170471	RALGAPB	false	true
ENSG00000031823	RANBP3	true	false
ENSG00000076864	RAP1GAP	true	false
ENSG00000107263	RAPGEF1	true	false
ENSG00000109756	RAPGEF2	true	false
ENSG00000079337	RAPGEF3	false	false
ENSG00000158987	RAPGEF6	true	false
ENSG00000075391	RASAL2	true	false
ENSG00000100320	RBFOX2	true	false
ENSG00000188739	RBM34	false	false
ENSG00000089682	RBM41	true	false
ENSG00000144642	RBMS3	true	false
ENSG00000157110	RBPMS	true	false
ENSG00000136161	RCBTB2	false	false
ENSG00000167771	RCOR2	true	false
ENSG00000117625	RCOR3	true	false
ENSG00000165476	REEP3	true	false
ENSG00000134444	RELCH	true	false
ENSG00000135597	REPS1	true	false
ENSG00000142599	RERE	false	true
ENSG00000174718	RESF1	true	false
ENSG00000135945	REV1	true	false
ENSG00000009413	REV3L	true	false
ENSG00000005189	REXO5	false	false
ENSG00000169733	RFNG	false	false
ENSG00000143390	RFX5	false	false
ENSG00000182901	RGS7	true	false
ENSG00000135824	RGS8	true	false
ENSG00000007384	RHBDF1	false	false
ENSG00000141314	RHBDL3	false	false
ENSG00000167550	RHEBL1	false	false
ENSG00000072422	RHOBTB1	false	false
ENSG00000126858	RHOT1	true	false
ENSG00000176406	RIMS2	false	true
ENSG00000101782	RIOK3	false	false
ENSG00000104312	RIPK2	true	false
ENSG00000111913	RIPOR2	true	false
ENSG00000255794	RMST	false	false
ENSG00000105982	RNF32	true	false
ENSG00000124226	RNF114	true	false
ENSG00000164068	RNF123	false	false
ENSG00000108523	RNF167	false	false
ENSG00000187147	RNF220	false	true
ENSG00000142327	RNPEPL1	false	false
ENSG00000169855	ROBO1	false	true
ENSG00000185008	ROBO2	true	false
ENSG00000134318	ROCK2	true	false
ENSG00000129197	RPAIN	false	false
ENSG00000156313	RPGR	true	false
ENSG00000103494	RPGRIP1L	false	true
ENSG00000163682	RPL9	true	false
ENSG00000116251	RPL22	true	false
ENSG00000118705	RPN2	true	false
ENSG00000108443	RPS6KB1	true	false
ENSG00000175634	RPS6KB2	false	false
ENSG00000138326	RPS24	true	false
ENSG00000143303	RRNAD1	false	false
ENSG00000111011	RSRC2	true	false
ENSG00000258366	RTEL1	false	true
ENSG00000133318	RTN3	true	false
ENSG00000115310	RTN4	true	false
ENSG00000145016	RUBCN	true	false
ENSG00000160633	SAFB	true	false
ENSG00000100241	SBF1	true	false
ENSG00000156304	SCAF4	false	true
ENSG00000104112	SCG3	true	false
ENSG00000144285	SCN1A	false	true
ENSG00000136531	SCN2A	false	true
ENSG00000153253	SCN3A	false	true
ENSG00000196876	SCN8A	false	true
ENSG00000144306	SCRN3	false	false
ENSG00000159307	SCUBE1	true	false
ENSG00000000457	SCYL3	false	false
ENSG00000138802	SEC24B	true	false
ENSG00000176986	SEC24C	true	false
ENSG00000138674	SEC31A	true	false
ENSG00000138018	SELENOI	true	false
ENSG00000196189	SEMA4A	true	false
ENSG00000082684	SEMA5B	false	false
ENSG00000143434	SEMA6C	false	false
ENSG00000137872	SEMA6D	true	false
ENSG00000100167	SEPTIN3	true	false
ENSG00000125354	SEPTIN6	true	false
ENSG00000138758	SEPTIN11	true	false
ENSG00000129158	SERGEF	false	false
ENSG00000149257	SERPINH1	true	false
ENSG00000183576	SETD3	true	false
ENSG00000185917	SETD4	false	false
ENSG00000198089	SFI1	false	false
ENSG00000198818	SFT2D1	true	false
ENSG00000156398	SFXN2	false	false
ENSG00000118473	SGIP1	true	false
ENSG00000198964	SGMS1	true	false
ENSG00000178188	SH2B1	true	false
ENSG00000097033	SH3GLB1	true	false
ENSG00000148341	SH3GLB2	true	false
ENSG00000147010	SH3KBP1	true	false
ENSG00000138606	SHF	false	false
ENSG00000164403	SHROOM1	false	false
ENSG00000149577	SIDT2	false	false
ENSG00000170145	SIK2	true	false
ENSG00000139146	SINHCAF	true	false
ENSG00000116991	SIPA1L2	true	false
ENSG00000136603	SKIL	true	false
ENSG00000139737	SLAIN1	true	false
ENSG00000109171	SLAIN2	false	false
ENSG00000136856	SLC2A8	false	false
ENSG00000164889	SLC4A2	true	false
ENSG00000080493	SLC4A4	false	true
ENSG00000033867	SLC4A7	true	false
ENSG00000050438	SLC4A8	true	false
ENSG00000003989	SLC7A2	false	false
ENSG00000099960	SLC7A4	false	false
ENSG00000065054	SLC9A3R2	false	false
ENSG00000065923	SLC9A7	false	true
ENSG00000120519	SLC10A7	false	false
ENSG00000174327	SLC16A13	false	false
ENSG00000165646	SLC18A2	false	true
ENSG00000092096	SLC22A17	true	false
ENSG00000075415	SLC25A3	true	false
ENSG00000102078	SLC25A14	true	false
ENSG00000102743	SLC25A15	false	true
ENSG00000177542	SLC25A22	false	true
ENSG00000155287	SLC25A28	true	false
ENSG00000075303	SLC25A40	false	false
ENSG00000140107	SLC25A47	false	false
ENSG00000112759	SLC29A1	true	false
ENSG00000014824	SLC30A9	false	true
ENSG00000157637	SLC38A10	true	false
ENSG00000141873	SLC39A3	false	false
ENSG00000029364	SLC39A9	false	false
ENSG00000169241	SLC50A1	false	false
ENSG00000119906	SLF2	false	true
ENSG00000145147	SLIT2	true	false
ENSG00000163681	SLMAP	true	false
ENSG00000112305	SMAP1	true	false
ENSG00000080503	SMARCA2	false	true
ENSG00000073584	SMARCE1	false	true
ENSG00000070366	SMG6	true	false
ENSG00000183963	SMTN	false	false
ENSG00000132639	SNAP25	false	true
ENSG00000065609	SNAP91	true	false
ENSG00000064692	SNCAIP	true	false
ENSG00000255717	SNHG1	false	false
	SNHG4	false	false
ENSG00000203875	SNHG5	false	false
ENSG00000245910	SNHG6	false	false
ENSG00000163597	SNHG16	false	false
ENSG00000104852	SNRNP70	true	false
ENSG00000131876	SNRPA1	true	false
ENSG00000167088	SNRPD1	false	false
ENSG00000135317	SNX14	false	true
ENSG00000120833	SOCS2	true	false
ENSG00000170677	SOCS6	true	false
ENSG00000159140	SON	false	true
ENSG00000095637	SORBS1	false	false
ENSG00000154556	SORBS2	true	false
ENSG00000108018	SORCS1	true	false
ENSG00000134243	SORT1	true	false
ENSG00000061656	SPAG4	false	false
ENSG00000273167	SPATA13	true	false
ENSG00000167642	SPINT2	true	false
ENSG00000138600	SPPL2A	false	false
ENSG00000197694	SPTAN1	false	true
ENSG00000197122	SRC	true	false
ENSG00000144867	SRPRB	false	false
ENSG00000111786	SRSF9	true	false
ENSG00000116754	SRSF11	true	false
ENSG00000141380	SS18	true	false
ENSG00000145687	SSBP2	true	false
ENSG00000157216	SSBP3	true	false
ENSG00000124783	SSR1	true	false
ENSG00000004866	ST7	true	false
ENSG00000066923	STAG3	true	false
ENSG00000010270	STARD3NL	false	false
ENSG00000167323	STIM1	false	true
ENSG00000213533	STIMATE	false	false
ENSG00000115661	STK16	false	false
ENSG00000204344	STK19	false	false
ENSG00000130413	STK33	false	false
ENSG00000163482	STK36	false	false
ENSG00000196182	STK40	true	false
ENSG00000266173	STRADA	false	true
ENSG00000143093	STRIP1	false	false
ENSG00000196792	STRN3	true	false
ENSG00000090372	STRN4	true	false
ENSG00000107882	SUFU	false	true
ENSG00000064607	SUGP2	true	false
ENSG00000164828	SUN1	true	false
ENSG00000100242	SUN2	false	false
ENSG00000148290	SURF1	false	true
ENSG00000197321	SVIL	true	false
ENSG00000125755	SYMPK	true	false
ENSG00000197283	SYNGAP1	false	true
ENSG00000159082	SYNJ1	false	true
ENSG00000275066	SYNRG	true	false
ENSG00000204070	SYS1	false	false
ENSG00000134207	SYT6	true	false
ENSG00000138162	TACC2	true	false
ENSG00000276234	TADA2A	true	false
ENSG00000166012	TAF1D	false	false
ENSG00000120656	TAF12	true	false
ENSG00000183597	TANGO2	false	true
ENSG00000204267	TAP2	false	false
ENSG00000143374	TARS2	false	true
ENSG00000203705	TATDN3	false	false
ENSG00000106052	TAX1BP1	false	false
ENSG00000065882	TBC1D1	false	false
ENSG00000197226	TBC1D9B	true	false
ENSG00000132405	TBC1D14	true	false
ENSG00000104946	TBC1D17	false	false
ENSG00000162065	TBC1D24	false	true
ENSG00000284770	TBCE	false	true
ENSG00000196507	TCEAL3	false	false
ENSG00000071564	TCF3	false	false
ENSG00000196628	TCF4	false	true
ENSG00000110719	TCIRG1	true	false
ENSG00000120438	TCP1	true	false
ENSG00000111802	TDP2	false	true
ENSG00000187079	TEAD1	true	false
ENSG00000099797	TECR	false	true
ENSG00000100726	TELO2	false	true
ENSG00000145934	TENM2	true	false
ENSG00000149256	TENM4	true	false
ENSG00000151575	TEX9	false	false
ENSG00000175664	TEX26	false	false
ENSG00000153495	TEX29	false	false
ENSG00000198176	TFDP1	true	false
ENSG00000088451	TGDS	true	false
ENSG00000125676	THOC2	false	true
ENSG00000100296	THOC5	false	false
ENSG00000151090	THRB	true	false
ENSG00000138050	THUMPD2	false	false
ENSG00000151500	THYN1	false	false
ENSG00000116001	TIA1	true	false
ENSG00000151923	TIAL1	true	false
ENSG00000137221	TJAP1	false	false
ENSG00000196781	TLE1	true	false
ENSG00000140332	TLE3	false	true
ENSG00000198498	TMA16	false	false
ENSG00000139644	TMBIM6	true	false
ENSG00000109133	TMEM33	false	false
ENSG00000176142	TMEM39A	true	false
ENSG00000145014	TMEM44	false	false
ENSG00000184988	TMEM106A	false	false
ENSG00000188735	TMEM120B	false	false
ENSG00000164124	TMEM144	true	false
ENSG00000064545	TMEM161A	false	false
ENSG00000198792	TMEM184B	false	false
ENSG00000119777	TMEM214	false	false
ENSG00000160055	TMEM234	false	false
ENSG00000134490	TMEM241	false	false
ENSG00000135185	TMEM243	false	false
ENSG00000120802	TMPO	false	false
ENSG00000166479	TMX3	false	false
ENSG00000118503	TNFAIP3	true	false
ENSG00000061938	TNK2	true	false
ENSG00000105576	TNPO2	false	true
ENSG00000064419	TNPO3	true	false
ENSG00000100284	TOM1	false	false
ENSG00000175662	TOM1L2	false	false
ENSG00000160949	TONSL	true	false
ENSG00000184428	TOP1MT	false	false
ENSG00000162341	TPCN2	true	false
ENSG00000076554	TPD52	true	false
ENSG00000111907	TPD52L1	false	false
ENSG00000101150	TPD52L2	false	false
ENSG00000140416	TPM1	true	false
ENSG00000143549	TPM3	true	false
ENSG00000166340	TPP1	false	true
ENSG00000182400	TRAPPC6B	false	true
ENSG00000167632	TRAPPC9	false	true
ENSG00000160218	TRAPPC10	false	true
ENSG00000124496	TRERF1	true	false
ENSG00000100505	TRIM9	true	false
ENSG00000204713	TRIM27	true	false
ENSG00000119401	TRIM32	false	true
ENSG00000204599	TRIM39	true	false
ENSG00000163462	TRIM46	true	false
ENSG00000125733	TRIP10	false	false
ENSG00000099899	TRMT2A	false	false
ENSG00000144935	TRPC1	true	false
ENSG00000069018	TRPC7	true	false
ENSG00000187688	TRPV2	false	false
ENSG00000196367	TRRAP	false	true
ENSG00000165699	TSC1	false	true
ENSG00000103197	TSC2	false	true
ENSG00000196428	TSC22D2	true	false
ENSG00000074319	TSG101	true	false
ENSG00000135951	TSGA10	true	false
ENSG00000136925	TSTD2	false	false
ENSG00000182670	TTC3	true	false
ENSG00000052841	TTC17	true	false
ENSG00000103852	TTC23	true	false
ENSG00000214021	TTLL3	true	false
ENSG00000175764	TTLL11	false	false
ENSG00000128159	TUBGCP6	false	true
ENSG00000130338	TULP4	true	false
ENSG00000105397	TYK2	false	false
ENSG00000176890	TYMS	true	false
ENSG00000092445	TYRO3	true	false
ENSG00000161265	U2AF1L4	false	false
ENSG00000117143	UAP1	true	false
ENSG00000184182	UBE2F	true	false
ENSG00000175931	UBE2O	true	false
ENSG00000024048	UBR2	true	false
ENSG00000127481	UBR4	true	false
ENSG00000118939	UCHL3	false	false
ENSG00000156687	UNC5D	true	false
ENSG00000130477	UNC13A	true	false
ENSG00000198722	UNC13B	true	false
ENSG00000132478	UNK	true	false
ENSG00000101019	UQCC1	false	false
ENSG00000173660	UQCRH	true	false
ENSG00000176542	USF3	true	false
ENSG00000111667	USP5	true	false
ENSG00000187555	USP7	false	true
ENSG00000058056	USP13	true	false
ENSG00000101557	USP14	true	false
ENSG00000048028	USP28	true	false
ENSG00000135093	USP30	true	false
ENSG00000077254	USP33	true	false
ENSG00000135913	USP37	true	false
ENSG00000085982	USP40	false	false
ENSG00000170242	USP47	true	false
ENSG00000145390	USP53	true	false
ENSG00000183878	UTY	true	false
ENSG00000160293	VAV2	false	false
ENSG00000100483	VCPKMT	false	false
ENSG00000173511	VEGFB	false	false
ENSG00000028203	VEZT	true	false
ENSG00000147852	VLDLR	false	true
ENSG00000156931	VPS8	false	false
ENSG00000215305	VPS16	false	true
ENSG00000103544	VPS35L	false	true
ENSG00000166887	VPS39	true	false
ENSG00000132970	WASF3	true	false
ENSG00000091157	WDR7	true	false
ENSG00000157796	WDR19	false	false
ENSG00000176473	WDR25	true	false
ENSG00000196998	WDR45	false	true
ENSG00000115368	WDR75	true	false
ENSG00000161996	WDR90	false	false
ENSG00000095397	WHRN	false	false
ENSG00000060237	WNK1	true	false
ENSG00000136936	XPA	false	true
ENSG00000169180	XPO6	true	false
ENSG00000093217	XYLB	false	false
ENSG00000015153	YAF2	true	false
ENSG00000163872	YEATS2	true	false
ENSG00000058799	YIPF1	false	false
ENSG00000083896	YTHDC1	true	false
ENSG00000047188	YTHDC2	true	false
ENSG00000185728	YTHDF3	true	false
ENSG00000100811	YY1	false	true
ENSG00000181722	ZBTB20	false	true
ENSG00000112365	ZBTB24	false	true
ENSG00000058673	ZC3H11A	true	false
ENSG00000121766	ZCCHC17	false	false
ENSG00000163812	ZDHHC3	true	false
ENSG00000023041	ZDHHC6	false	false
ENSG00000099904	ZDHHC8	true	false
ENSG00000066827	ZFAT	true	false
ENSG00000187815	ZFP69	false	false
ENSG00000105278	ZFR2	true	false
ENSG00000106261	ZKSCAN1	true	false
ENSG00000166432	ZMAT1	false	false
ENSG00000108175	ZMIZ1	false	true
ENSG00000132950	ZMYM5	true	false
ENSG00000163867	ZMYM6	true	false
ENSG00000019995	ZRANB1	true	false
ENSG00000153975	ZUP1	false	false
ENSG00000070476	ZXDC	false	false
ENSG00000074755	ZZEF1	true	false
