## Supplementary Data 5 for "miRNA-mediated expression of RBFOX2 governs the splicing transition from progenitors to neurons in the developing brain"

### Sheet: neuron direction
ID	GeneID	geneSymbol	chr	strand	FDR_rbfox	IncLevelDifference_rbfox	sig_rbfox	Rbfox2-OE	Ctrl	FDR_lu	IncLevelDifference_lu	Neuron	NPC	sig_neuron_npc	event	direction
360	ENSMUSG00000046873.19	Mbtps2	chrX	-	0.000134583	-0.275	significant	0.242	0.517	0.00101226	-0.359	0.338	0.6965	significant	SE	neuron
1101	ENSMUSG00000031105.17	Slc25a14	chrX	+	1.66645e-06	0.179	significant	0.975333	0.796333	0.00172046	0.344	0.849	0.5045	significant	SE	neuron
1104	ENSMUSG00000031105.17	Slc25a14	chrX	+	6.40416e-06	0.171	significant	0.973	0.802333	0.00268141	0.348	0.845	0.4975	significant	SE	neuron
4242	ENSMUSG00000024127.16	Prepl	chr17	-	0.000234936	-0.206	significant	0.289667	0.496	6.4013e-06	-0.368	0.1315	0.4995	significant	SE	neuron
4243	ENSMUSG00000024127.16	Prepl	chr17	-	6.40792e-06	-0.199	significant	0.315333	0.514	4.97496e-08	-0.405	0.139	0.544	significant	SE	neuron
4499	ENSMUSG00000024044.20	Epb41l3	chr17	+	1.20556e-08	0.134	significant	0.903333	0.769333	0	0.677	0.9375	0.2605	significant	SE	neuron
4517	ENSMUSG00000024044.20	Epb41l3	chr17	+	6.77037e-13	0.224	significant	0.618333	0.394667	0	0.391	0.5675	0.1765	significant	SE	neuron
4522	ENSMUSG00000024044.20	Epb41l3	chr17	+	7.27945e-07	0.208	significant	0.599	0.391	0.000809256	0.146	0.3965	0.2505	significant	SE	neuron
4704	ENSMUSG00000013236.18	Ptprs	chr17	-	0	0.25	significant	0.86	0.609667	0	0.688	0.7785	0.0905	significant	SE	neuron
5112	ENSMUSG00000024426.18	Atat1	chr17	-	0.000923163	-0.157	significant	0.249333	0.406	0.000922703	-0.254	0.409	0.663	significant	SE	neuron
6777	ENSMUSG00000052516.20	Robo2	chr16	-	0	0.441	significant	0.815333	0.374667	1.68593e-06	0.21	0.4245	0.214	significant	SE	neuron
7176	ENSMUSG00000034243.18	Golgb1	chr16	+	6.41879e-05	-0.18	significant	0.796333	0.976333	2.00311e-05	-0.213	0.7755	0.989	significant	SE	neuron
7671	ENSMUSG00000045983.17	Eif4g1	chr16	+	1.15844e-05	0.199	significant	0.787667	0.588333	0	0.777	0.9135	0.136	significant	SE	neuron
8284	ENSMUSG00000068663.15	Clec16a	chr16	+	0.000282607	0.408	significant	0.724	0.316	6.78398e-10	0.561	0.6755	0.114	significant	SE	neuron
8910	ENSMUSG00000025006.19	Sorbs1	chr19	-	1.27578e-05	0.224	significant	0.452333	0.228667	2.26124e-06	0.194	0.247	0.053	significant	SE	neuron
9011	ENSMUSG00000022629.18	Kif21a	chr15	-	0.00708337	0.17	significant	0.833	0.663333	0	0.487	0.772	0.2855	significant	SE	neuron
9538	ENSMUSG00000042632.18	Pla2g6	chr15	-	0.00284815	0.263	significant	0.453667	0.191	0.00558327	0.24	0.24	0	significant	SE	neuron
9757	ENSMUSG00000031012.18	Cask	chrX	-	3.27456e-12	-0.388	significant	0.259667	0.648	0.00328862	-0.209	0.5615	0.771	significant	SE	neuron
12032	ENSMUSG00000027642.16	Rpn2	chr2	+	0	0.288	significant	0.45	0.162333	0	0.295	0.371	0.076	significant	SE	neuron
12363	ENSMUSG00000034729.17	Mrps10	chr17	+	3.92792e-06	-0.149	significant	0.747	0.896	0.00621326	-0.132	0.769	0.901	significant	SE	neuron
13300	ENSMUSG00000021427.11	Ssr1	chr13	-	0.00915632	0.132	significant	0.676667	0.544333	0	0.692	0.8265	0.1345	significant	SE	neuron
13993	ENSMUSG00000021268.19	Meg3	chr12	+	1.35831e-10	-0.134	significant	0.192667	0.326667	5.63157e-11	-0.242	0.199	0.441	significant	SE	neuron
15283	ENSMUSG00000026153.16	Fam135a	chr1	-	1.37714e-06	-0.147	significant	0.118667	0.265667	2.20449e-07	-0.455	0.1935	0.648	significant	SE	neuron
15411	ENSMUSG00000029405.17	G3bp2	chr5	-	5.93435e-13	0.144	significant	0.379333	0.235667	0.000150781	0.105	0.3115	0.206	significant	SE	neuron
16457	ENSMUSG00000026585.14	Kifap3	chr1	+	0	0.388	significant	0.586	0.197667	0.00405051	0.109	0.239	0.1295	significant	SE	neuron
18061	ENSMUSG00000026113.18	Inpp4a	chr1	+	0.00307478	0.309	significant	0.42	0.111	0.00183389	0.33	0.3295	0	significant	SE	neuron
18995	ENSMUSG00000029064.16	Gnb1	chr4	+	1.65351e-06	0.118	significant	0.714667	0.596667	5.19863e-08	0.184	0.7115	0.5275	significant	SE	neuron
19113	ENSMUSG00000028556.16	Dock7	chr4	-	9.85437e-07	0.14	significant	0.931333	0.791	0	0.361	0.886	0.5255	significant	SE	neuron
19115	ENSMUSG00000028556.16	Dock7	chr4	-	0.000711917	0.295	significant	0.685667	0.390333	1.14884e-06	0.33	0.4635	0.134	significant	SE	neuron
19720	ENSMUSG00000029071.17	Dvl1	chr4	+	0.000278866	0.185	significant	0.611	0.425667	2.31958e-14	0.533	0.6135	0.0805	significant	SE	neuron
20229	ENSMUSG00000030536.11	Iqgap1	chr7	-	1.37315e-05	0.377	significant	0.476667	0.1	0.00100433	0.218	0.2375	0.0195	significant	SE	neuron
20555	ENSMUSG00000078517.13	Emc1	chr4	+	9.84034e-07	0.135	significant	0.915333	0.780667	0.000592777	0.379	0.9025	0.5235	significant	SE	neuron
20721	ENSMUSG00000040354.15	Mars1	chr10	-	3.02736e-11	0.15	significant	0.279333	0.129333	0	0.228	0.279	0.0515	significant	SE	neuron
21145	ENSMUSG00000028797.21	Tmem234	chr4	+	0.00506455	0.101	significant	0.977333	0.876	0.00174291	0.349	1	0.6515	significant	SE	neuron
22361	ENSMUSG00000028634.18	Hivep3	chr4	+	0.00604926	-0.339	significant	0.511333	0.850333	0.000161493	-0.55	0.4495	1	significant	SE	neuron
22380	ENSMUSG00000028613.16	Lrp8	chr4	+	8.18624e-14	0.275	significant	0.644333	0.369333	0.00043548	0.266	0.382	0.116	significant	SE	neuron
23214	ENSMUSG00000028399.19	Ptprd	chr4	-	0.000383666	0.38	significant	0.84	0.460333	2.6094e-06	0.536	0.664	0.128	significant	SE	neuron
24287	ENSMUSG00000031153.17	Gripap1	chrX	+	0	0.267	significant	0.669	0.402	0	0.525	0.618	0.093	significant	SE	neuron
24369	ENSMUSG00000032267.9	Usp28	chr9	+	2.65719e-11	0.225	significant	0.342333	0.117	6.57895e-07	0.183	0.2175	0.034	significant	SE	neuron
24541	ENSMUSG00000066191.13	Anks6	chr4	-	1.56944e-05	0.149	significant	0.221	0.0723333	0.000217434	0.542	0.542	0	significant	SE	neuron
25090	ENSMUSG00000029148.16	Nrbp1	chr5	+	0	0.159	significant	0.339	0.18	0	0.244	0.29	0.0465	significant	SE	neuron
25357	ENSMUSG00000055436.19	Srsf11	chr3	-	6.09341e-06	0.275	significant	0.686667	0.411667	0.00113559	0.409	0.74	0.331	significant	SE	neuron
26178	ENSMUSG00000031865.17	Dctn1	chr6	+	6.81572e-10	0.227	significant	0.55	0.323333	6.7e-06	0.406	0.452	0.046	significant	SE	neuron
26865	ENSMUSG00000026305.16	Lrrfip1	chr1	+	0.00403575	0.122	significant	0.844	0.721667	3.33983e-11	0.465	0.825	0.36	significant	SE	neuron
27147	ENSMUSG00000026670.16	Uap1	chr1	-	9.55644e-12	0.217	significant	0.448	0.231	3.61714e-08	0.161	0.2085	0.048	significant	SE	neuron
27148	ENSMUSG00000026670.16	Uap1	chr1	-	4.32077e-10	0.217	significant	0.543667	0.326333	8.30418e-09	0.207	0.288	0.0815	significant	SE	neuron
27840	ENSMUSG00000026131.21	Dst	chr1	+	3.17393e-05	-0.161	significant	0.0896667	0.250333	0	-0.379	0.1305	0.509	significant	SE	neuron
27925	ENSMUSG00000040242.15	Fgfr1op2	chr6	+	0.00158074	-0.115	significant	0.220667	0.335667	1.32592e-13	-0.303	0.2105	0.5135	significant	SE	neuron
29723	ENSMUSG00000026773.20	Pfkfb3	chr2	-	0.00554114	0.229	significant	0.461	0.231667	0.00247175	0.291	0.376	0.0845	significant	SE	neuron
30100	ENSMUSG00000017210.15	Med24	chr11	-	0	0.238	significant	0.787667	0.55	2.96396e-08	0.421	0.7035	0.2825	significant	SE	neuron
31400	ENSMUSG00000060279.15	Ap2a1	chr7	-	0	0.297	significant	0.548667	0.251333	4.51118e-14	0.291	0.3635	0.0725	significant	SE	neuron
31523	ENSMUSG00000003810.15	Mast2	chr4	-	0.000360014	0.137	significant	0.830667	0.693667	1.03082e-07	0.556	0.8935	0.337	significant	SE	neuron
32692	ENSMUSG00000026155.14	Smap1	chr1	-	7.43041e-06	0.133	significant	0.765667	0.633	4.07976e-07	0.33	0.907	0.5775	significant	SE	neuron
32951	ENSMUSG00000024826.16	Dpf2	chr19	-	0	0.361	significant	0.504667	0.143667	0	0.217	0.2565	0.0395	significant	SE	neuron
33604	ENSMUSG00000061136.17	Prpf40a	chr2	-	0	-0.225	significant	0.599333	0.824333	0	-0.234	0.7395	0.974	significant	SE	neuron
33931	ENSMUSG00000028849.18	Map7d1	chr4	-	5.88394e-10	0.119	significant	0.861667	0.742667	0.00319165	0.314	0.7875	0.4735	significant	SE	neuron
34115	ENSMUSG00000027455.17	Nsfl1c	chr2	+	6.6535e-13	0.223	significant	0.819	0.596	0	0.459	0.761	0.3025	significant	SE	neuron
34468	ENSMUSG00000014602.16	Kif1a	chr1	-	9.34089e-05	0.153	significant	0.281	0.128	0.00116048	0.201	0.2255	0.0245	significant	SE	neuron
34545	ENSMUSG00000026074.16	Map4k4	chr1	+	0.00220486	0.205	significant	0.848667	0.644	6.55134e-07	0.502	0.8535	0.352	significant	SE	neuron
34760	ENSMUSG00000001143.14	Lman2l	chr1	-	0	0.438	significant	0.794	0.356333	0	0.379	0.472	0.0925	significant	SE	neuron
34761	ENSMUSG00000001143.14	Lman2l	chr1	-	4.09493e-08	0.282	significant	0.865333	0.583	3.79207e-09	0.665	0.7725	0.107	significant	SE	neuron
35010	ENSMUSG00000026335.17	Pam	chr1	-	4.35859e-09	0.379	significant	0.884333	0.505	0.000334496	0.28	0.5465	0.266	significant	SE	neuron
35184	ENSMUSG00000036644.16	Tbc1d9b	chr11	+	0.00359388	0.143	significant	0.698	0.555	0.00459526	0.33	0.6965	0.367	significant	SE	neuron
35201	ENSMUSG00000033256.15	Shf	chr2	-	0	0.41	significant	0.691	0.281333	0.000201078	0.289	0.4745	0.186	significant	SE	neuron
35752	ENSMUSG00000026860.17	Sh3glb2	chr2	-	0	-0.245	significant	0.349	0.594333	0.00014961	-0.252	0.4255	0.677	significant	SE	neuron
36230	ENSMUSG00000059742.11	Kcnh7	chr2	-	0.000182654	0.314	significant	0.571	0.256667	0.000286222	0.301	0.301	0	significant	SE	neuron
36481	ENSMUSG00000042323.18	Pbrm1	chr14	+	0	0.337	significant	0.832667	0.495333	0	0.357	0.578	0.221	significant	SE	neuron
36506	ENSMUSG00000042323.18	Pbrm1	chr14	+	0.000163152	-0.39	significant	0.338333	0.728	0	-0.318	0.6055	0.9235	significant	SE	neuron
36507	ENSMUSG00000042323.18	Pbrm1	chr14	+	7.92642e-07	-0.458	significant	0.456667	0.914333	7.2028e-06	-0.105	0.8915	0.9965	significant	SE	neuron
36527	ENSMUSG00000027506.16	Tpd52	chr3	-	8.05588e-09	0.323	significant	0.439	0.115667	0.000731975	0.31	0.344	0.0335	significant	SE	neuron
36993	ENSMUSG00000059439.16	Bcas3	chr11	+	0.000694337	0.209	significant	0.475333	0.266333	1.1998e-08	0.365	0.4135	0.048	significant	SE	neuron
37089	ENSMUSG00000029534.18	St7	chr6	+	2.3138e-09	0.172	significant	0.79	0.618333	0	0.586	0.771	0.185	significant	SE	neuron
37135	ENSMUSG00000032422.19	Snx14	chr9	-	0.000374856	0.133	significant	0.926	0.792667	0	0.607	0.9735	0.367	significant	SE	neuron
37174	ENSMUSG00000054252.19	Fgfr3	chr5	+	2.77454e-06	0.141	significant	0.233333	0.0923333	0.000135199	0.314	0.335	0.021	significant	SE	neuron
40527	ENSMUSG00000027601.14	Mtfr1	chr3	+	4.37504e-09	0.301	significant	0.584	0.282667	0	0.31	0.3505	0.0405	significant	SE	neuron
41291	ENSMUSG00000049439.14	Cyp20a1	chr1	+	8.45388e-08	-0.366	significant	0.494	0.860333	9.68164e-11	-0.464	0.518	0.982	significant	SE	neuron
41520	ENSMUSG00000029769.18	Ccdc136	chr6	+	0.00654287	-0.15	significant	0.671	0.821333	0.0001625	-0.294	0.567	0.8605	significant	SE	neuron
42238	ENSMUSG00000029778.13	Adcyap1r1	chr6	+	4.52919e-11	0.343	significant	0.660667	0.317667	0.00239909	0.331	0.4285	0.098	significant	SE	neuron
42240	ENSMUSG00000029778.13	Adcyap1r1	chr6	+	1.12355e-07	0.308	significant	0.541667	0.233667	0.00905963	0.275	0.3345	0.0595	significant	SE	neuron
42546	ENSMUSG00000027574.16	Nkain4	chr2	-	5.71322e-06	-0.171	significant	0.612667	0.783667	5.09343e-08	-0.176	0.763	0.939	significant	SE	neuron
44126	ENSMUSG00000027244.15	Atg13	chr2	-	1.81961e-08	0.244	significant	0.739333	0.495667	0	0.533	0.701	0.1685	significant	SE	neuron
44619	ENSMUSG00000056698.12	Elmod3	chr6	-	0.00834167	-0.322	significant	0.183333	0.505667	0.000366005	-0.434	0	0.434	significant	SE	neuron
44652	ENSMUSG00000034647.16	Ankrd12	chr17	-	2.59959e-10	0.218	significant	0.799	0.580667	2.33265e-05	0.225	0.7055	0.481	significant	SE	neuron
45045	ENSMUSG00000031442.22	Mcf2l	chr8	+	0.0088536	0.219	significant	0.767667	0.548333	4.95095e-05	0.419	0.719	0.3	significant	SE	neuron
45061	ENSMUSG00000024194.17	Cuta	chr17	-	0.000225059	-0.387	significant	0.367333	0.754667	0.00890191	-0.303	0.538	0.841	significant	SE	neuron
45826	ENSMUSG00000027201.17	Myef2	chr2	-	3.91853e-07	0.199	significant	0.544667	0.346	2.63207e-06	0.186	0.46	0.2735	significant	SE	neuron
46310	ENSMUSG00000036009.17	Mettl25	chr10	-	4.19939e-10	0.395	significant	0.828	0.433333	3.22927e-07	0.608	0.843	0.235	significant	SE	neuron
46619	ENSMUSG00000027575.20	Arfgap1	chr2	+	0	0.247	significant	0.320667	0.0736667	1.47342e-09	0.135	0.1525	0.0175	significant	SE	neuron
47338	ENSMUSG00000061689.16	Dlgap4	chr2	+	0	-0.111	significant	0.798667	0.909333	3.62103e-12	-0.159	0.806	0.965	significant	SE	neuron
47723	ENSMUSG00000071337.12	Tia1	chr6	+	2.6832e-06	-0.12	significant	0.609667	0.73	6.32684e-05	-0.14	0.6795	0.8195	significant	SE	neuron
48569	ENSMUSG00000000827.19	Tpd52l2	chr2	+	2.82743e-14	0.229	significant	0.727	0.498333	1.53653e-13	0.33	0.636	0.3065	significant	SE	neuron
48621	ENSMUSG00000028760.17	Eif4g3	chr4	+	2.26873e-11	0.3	significant	0.587	0.287333	2.30016e-05	0.372	0.395	0.023	significant	SE	neuron
48974	ENSMUSG00000028559.18	Osbpl9	chr4	-	1.2399e-05	0.161	significant	0.404333	0.243333	1.32833e-08	0.261	0.3615	0.1	significant	SE	neuron
49019	ENSMUSG00000027200.18	Sema6d	chr2	+	0.00138284	-0.197	significant	0.311333	0.508333	3.35556e-05	-0.582	0.335	0.9165	significant	SE	neuron
49270	ENSMUSG00000026150.15	Mff	chr1	+	4.68128e-10	0.149	significant	0.336333	0.187667	0	0.165	0.2275	0.0625	significant	SE	neuron
49274	ENSMUSG00000026150.15	Mff	chr1	+	0.00391616	0.104	significant	0.478	0.373667	6.1442e-12	0.195	0.426	0.2315	significant	SE	neuron
50374	ENSMUSG00000040374.14	Pex2	chr3	-	0.00363495	-0.118	significant	0.285	0.403333	3.84978e-09	-0.234	0.2585	0.4925	significant	SE	neuron
50375	ENSMUSG00000040374.14	Pex2	chr3	-	0.00105409	-0.146	significant	0.318	0.464	0.000217434	-0.27	0.355	0.625	significant	SE	neuron
51027	ENSMUSG00000033653.19	Vps8	chr16	+	2.59712e-06	0.21	significant	0.401333	0.191333	0.00121906	0.317	0.403	0.0865	significant	SE	neuron
51112	ENSMUSG00000033295.15	Ptprf	chr4	-	4.61487e-05	-0.199	significant	0.376333	0.575	2.60814e-05	-0.425	0.4775	0.9025	significant	SE	neuron
51113	ENSMUSG00000033295.15	Ptprf	chr4	-	9.9687e-10	0.142	significant	0.955333	0.813667	0.000213089	0.438	0.9315	0.4935	significant	SE	neuron
51143	ENSMUSG00000026289.16	Atg16l1	chr1	+	0.000240439	0.189	significant	0.668667	0.479333	0.000406916	0.389	0.731	0.3415	significant	SE	neuron
51761	ENSMUSG00000028184.13	Adgrl2	chr3	-	1.44508e-14	0.334	significant	0.595	0.260667	1.50621e-10	0.305	0.3755	0.07	significant	SE	neuron
52051	ENSMUSG00000022517.18	Mgrn1	chr16	+	0.00141509	0.106	significant	0.526333	0.420667	2.99426e-05	0.221	0.547	0.326	significant	SE	neuron
52458	ENSMUSG00000053332.15	Gas5	chr1	+	0	-0.131	significant	0.0566667	0.187667	0	-0.214	0.1165	0.3305	significant	SE	neuron
53194	ENSMUSG00000032294.18	Pkm	chr9	+	2.22583e-09	0.146	significant	0.391667	0.245667	0	0.351	0.398	0.0475	significant	SE	neuron
53198	ENSMUSG00000032294.18	Pkm	chr9	+	6.56467e-11	-0.172	significant	0.399333	0.571667	0	-0.521	0.357	0.878	significant	SE	neuron
53763	ENSMUSG00000028284.14	Map3k7	chr4	+	0	-0.212	significant	0.081	0.293333	1.64872e-07	-0.408	0.22	0.628	significant	SE	neuron
53764	ENSMUSG00000028284.14	Map3k7	chr4	+	0	-0.109	significant	0.033	0.142333	9.7122e-05	-0.257	0.0985	0.356	significant	SE	neuron
54977	ENSMUSG00000033392.17	Clasp2	chr9	+	1.38665e-06	0.118	significant	0.176667	0.0583333	0.00187253	0.118	0.144	0.0265	significant	SE	neuron
56617	ENSMUSG00000079179.11	Rab10os	chr12	+	7.55966e-08	0.146	significant	0.964	0.818333	0.000123566	0.371	0.924	0.553	significant	SE	neuron
57685	ENSMUSG00000021693.21	Kif2a	chr13	-	3.17662e-08	0.302	significant	0.718667	0.416667	0	0.419	0.687	0.2685	significant	SE	neuron
57939	ENSMUSG00000035901.15	Dennd5a	chr7	-	3.08977e-06	-0.344	significant	0.275333	0.619333	3.74125e-08	-0.496	0.383	0.879	significant	SE	neuron
58567	ENSMUSG00000030689.16	Ino80e	chr7	-	0	-0.191	significant	0.701667	0.892333	0.000154126	-0.239	0.668	0.907	significant	SE	neuron
58568	ENSMUSG00000030689.16	Ino80e	chr7	-	0	-0.159	significant	0.766333	0.925667	0.000562594	-0.135	0.8115	0.947	significant	SE	neuron
59358	ENSMUSG00000031078.16	Cttn	chr7	-	0	0.283	significant	0.536667	0.254	3.43112e-07	0.158	0.2875	0.1295	significant	SE	neuron
59487	ENSMUSG00000011832.17	Evi5l	chr8	+	0	0.406	significant	0.798	0.392	0.000135503	0.376	0.5035	0.128	significant	SE	neuron
59985	ENSMUSG00000055717.14	Slain1	chr14	+	6.68721e-06	0.111	significant	0.797	0.685667	7.69246e-07	0.293	0.766	0.4725	significant	SE	neuron
60395	ENSMUSG00000070047.15	Fat1	chr8	+	1.01864e-05	0.446	significant	0.542	0.0963333	0.0063327	0.159	0.172	0.013	significant	SE	neuron
61638	ENSMUSG00000031708.18	Tecr	chr8	-	0.000106328	-0.108	significant	0.496667	0.604667	0	-0.252	0.4195	0.6715	significant	SE	neuron
61995	ENSMUSG00000036712.16	Cyld	chr8	+	0.00113841	0.222	significant	0.376667	0.155	8.71162e-07	0.343	0.3645	0.021	significant	SE	neuron
62964	ENSMUSG00000031822.21	Gse1	chr8	+	9.29236e-05	-0.178	significant	0.612667	0.790333	7.74712e-05	-0.351	0.579	0.9295	significant	SE	neuron
63009	ENSMUSG00000034532.10	Fbxo16	chr14	+	0.000593314	0.229	significant	0.561667	0.332667	3.55787e-05	0.318	0.3845	0.067	significant	SE	neuron
63328	ENSMUSG00000001995.10	Sipa1l2	chr8	-	0	0.348	significant	0.463	0.114667	2.69173e-06	0.23	0.264	0.034	significant	SE	neuron
65080	ENSMUSG00000041268.18	Dmxl2	chr9	-	0.000298588	-0.101	significant	0	0.101333	6.05286e-10	-0.325	0.034	0.359	significant	SE	neuron
65716	ENSMUSG00000032366.16	Tpm1	chr9	-	0	-0.275	significant	0.0606667	0.335667	9.40151e-05	-0.202	0.2245	0.4265	significant	SE	neuron
67261	ENSMUSG00000032497.20	Lrrfip2	chr9	+	6.79623e-10	0.2	significant	0.693667	0.493667	1.94367e-09	0.331	0.5555	0.224	significant	SE	neuron
67547	ENSMUSG00000028456.19	Unc13b	chr4	+	8.18624e-14	0.35	significant	0.465	0.115	0.00284034	0.229	0.2985	0.069	significant	SE	neuron
68272	ENSMUSG00000054808.16	Actn4	chr7	-	4.16952e-13	0.21	significant	0.488667	0.278667	0	0.471	0.577	0.106	significant	SE	neuron
68273	ENSMUSG00000054808.16	Actn4	chr7	-	6.54697e-13	0.207	significant	0.491667	0.284333	0	0.47	0.5825	0.113	significant	SE	neuron
68276	ENSMUSG00000054808.16	Actn4	chr7	-	2.1237e-13	-0.173	significant	0.201	0.374333	0	-0.548	0.1355	0.684	significant	SE	neuron
68539	ENSMUSG00000019861.16	Gopc	chr10	-	0.00134289	0.107	significant	0.907	0.799667	2.17632e-05	0.516	0.92	0.4045	significant	SE	neuron
70235	ENSMUSG00000009035.16	Tmem184b	chr15	-	0.000774884	0.164	significant	0.805667	0.641333	1.20912e-09	0.777	0.884	0.1065	significant	SE	neuron
70490	ENSMUSG00000025404.16	R3hdm2	chr10	+	0.000200548	0.321	significant	0.687	0.366	0.000952207	0.433	0.5895	0.1565	significant	SE	neuron
70493	ENSMUSG00000025404.16	R3hdm2	chr10	+	4.24377e-05	0.242	significant	0.827667	0.586	4.88332e-06	0.483	0.7985	0.3155	significant	SE	neuron
70904	ENSMUSG00000034274.12	Thoc5	chr11	+	4.02337e-12	0.21	significant	0.438667	0.229	2.79399e-10	0.251	0.336	0.085	significant	SE	neuron
71767	ENSMUSG00000022973.19	Synj1	chr16	-	2.20012e-05	0.204	significant	0.925333	0.721	3.94463e-08	0.629	1	0.371	significant	SE	neuron
72790	ENSMUSG00000000881.13	Dlg3	chrX	+	0.00133334	0.238	significant	0.570667	0.332667	4.20387e-10	0.43	0.463	0.0325	significant	SE	neuron
73164	ENSMUSG00000017421.19	Zfp207	chr11	+	1.65053e-08	0.218	significant	0.546333	0.328333	0.000191416	0.132	0.4655	0.334	significant	SE	neuron
73197	ENSMUSG00000001248.16	Gramd1a	chr7	-	3.80063e-08	0.121	significant	0.263	0.142333	1.2501e-11	0.147	0.1985	0.052	significant	SE	neuron
73239	ENSMUSG00000035152.15	Ap2b1	chr11	+	1.9902e-10	0.202	significant	0.717	0.515333	8.93233e-05	0.305	0.651	0.3455	significant	SE	neuron
74311	ENSMUSG00000069631.15	Strada	chr11	-	0.000468598	0.318	significant	0.602333	0.284333	0.00651153	0.363	0.4735	0.111	significant	SE	neuron
74889	ENSMUSG00000061306.17	Slc38a10	chr11	-	1.88598e-08	0.125	significant	0.85	0.725333	9.98687e-10	0.482	0.8135	0.3315	significant	SE	neuron
74891	ENSMUSG00000061306.17	Slc38a10	chr11	-	2.82743e-14	0.259	significant	0.586333	0.327333	0.000845069	0.315	0.4115	0.097	significant	SE	neuron
74937	ENSMUSG00000061306.17	Slc38a10	chr11	-	0.000746159	-0.174	significant	0.459667	0.633333	0.000583798	-0.304	0.5675	0.8715	significant	SE	neuron
75511	ENSMUSG00000008489.19	Elavl2	chr4	-	1.44508e-14	0.162	significant	0.883	0.721333	0	0.486	0.8325	0.347	significant	SE	neuron
75513	ENSMUSG00000008489.19	Elavl2	chr4	-	1.74028e-13	0.147	significant	0.919333	0.772667	0	0.491	0.868	0.377	significant	SE	neuron
75529	ENSMUSG00000008489.19	Elavl2	chr4	-	8.55937e-05	0.186	significant	0.867	0.681333	9.68164e-11	0.425	0.7815	0.3565	significant	SE	neuron
75730	ENSMUSG00000020598.17	Nrcam	chr12	+	6.85777e-14	0.288	significant	0.769667	0.481667	0.000111223	0.237	0.417	0.18	significant	SE	neuron
75733	ENSMUSG00000020598.17	Nrcam	chr12	+	1.41885e-06	0.174	significant	0.849333	0.675	0	0.629	0.8245	0.196	significant	SE	neuron
75945	ENSMUSG00000021027.18	Ralgapa1	chr12	-	0.000725914	0.257	significant	0.856333	0.599333	4.99903e-05	0.51	0.813	0.303	significant	SE	neuron
77127	ENSMUSG00000021288.20	Klc1	chr12	+	6.76115e-07	0.107	significant	0.860667	0.754	1.1964e-06	0.3	0.7305	0.431	significant	SE	neuron
77129	ENSMUSG00000021288.20	Klc1	chr12	+	0.00351005	0.108	significant	0.789	0.681	3.57012e-11	0.418	0.7055	0.2875	significant	SE	neuron
77631	ENSMUSG00000060771.16	Tsga10	chr1	-	0.00485697	-0.158	significant	0.811333	0.969667	0.00529392	-0.449	0.5025	0.952	significant	SE	neuron
78238	ENSMUSG00000021493.16	Pdlim7	chr13	-	0.00306083	0.176	significant	0.861333	0.685	4.00118e-05	0.626	0.728	0.102	significant	SE	neuron
78738	ENSMUSG00000037098.19	Rab11fip3	chr17	-	0.00930162	0.102	significant	0.805333	0.703667	6.66516e-06	0.461	0.805	0.3435	significant	SE	neuron
79254	ENSMUSG00000042590.18	Ipo11	chr13	-	0	0.339	significant	0.495333	0.156333	1.8845e-09	0.202	0.2405	0.038	significant	SE	neuron
79471	ENSMUSG00000054423.15	Cadps	chr14	+	1.3389e-09	-0.134	significant	0.0466667	0.180333	1.46131e-08	-0.335	0.0735	0.408	significant	SE	neuron
79641	ENSMUSG00000039367.12	Sec24c	chr14	+	3.23858e-07	0.174	significant	0.773333	0.599667	1.78557e-07	0.569	0.784	0.215	significant	SE	neuron
770	ENSMUSG00000024044.20	Epb41l3	chr17	+	0.0016395	-0.112	significant	0.534667	0.646667	8.08654e-09	-0.289	0.555	0.844	significant	MXE	neuron
772	ENSMUSG00000024044.20	Epb41l3	chr17	+	2.18128e-07	-0.13	significant	0.621333	0.751667	0	-0.255	0.6595	0.914	significant	MXE	neuron
1647	ENSMUSG00000022629.18	Kif21a	chr15	-	0.00348302	-0.147	significant	0.672667	0.82	0.00019594	-0.106	0.8565	0.9625	significant	MXE	neuron
1813	ENSMUSG00000031012.18	Cask	chrX	-	0.00269758	0.111	significant	0.897	0.785667	8.77458e-06	0.247	0.8115	0.564	significant	MXE	neuron
5983	ENSMUSG00000037685.16	Atp8a1	chr5	-	6.17773e-10	-0.295	significant	0.613333	0.908667	0.00391882	-0.106	0.881	0.987	significant	MXE	neuron
6324	ENSMUSG00000061136.17	Prpf40a	chr2	-	4.30554e-12	-0.169	significant	0.321333	0.490667	1.59003e-11	-0.23	0.387	0.617	significant	MXE	neuron
6515	ENSMUSG00000026074.16	Map4k4	chr1	+	1.61854e-12	0.233	significant	0.553667	0.320667	0.00295767	0.178	0.324	0.146	significant	MXE	neuron
6560	ENSMUSG00000001143.14	Lman2l	chr1	-	1.55222e-11	-0.157	significant	0.703667	0.860333	7.80977e-06	-0.137	0.8425	0.9795	significant	MXE	neuron
6876	ENSMUSG00000042323.18	Pbrm1	chr14	+	5.81947e-10	0.319	significant	0.657667	0.339	0.000358146	0.143	0.4	0.257	significant	MXE	neuron
8626	ENSMUSG00000027201.17	Myef2	chr2	-	0.00335103	0.127	significant	0.472667	0.345333	0.00835307	0.169	0.6395	0.4705	significant	MXE	neuron
9891	ENSMUSG00000053332.15	Gas5	chr1	+	3.3092e-07	0.217	significant	0.807667	0.590667	1.10448e-10	0.238	0.7065	0.468	significant	MXE	neuron
9905	ENSMUSG00000053332.15	Gas5	chr1	+	6.78937e-09	0.112	significant	0.924	0.812333	6.67059e-14	0.183	0.853	0.67	significant	MXE	neuron
9907	ENSMUSG00000053332.15	Gas5	chr1	+	0	0.149	significant	0.936667	0.787333	0	0.224	0.8715	0.647	significant	MXE	neuron
10094	ENSMUSG00000032294.18	Pkm	chr9	+	3.20296e-09	0.166	significant	0.513333	0.347333	0	0.448	0.5265	0.0785	significant	MXE	neuron
11927	ENSMUSG00000001995.10	Sipa1l2	chr8	-	6.29838e-14	-0.14	significant	0.817	0.956667	0.00953578	-0.103	0.8755	0.978	significant	MXE	neuron
12290	ENSMUSG00000026933.18	Camsap1	chr2	-	0.000952536	0.119	significant	0.965	0.846333	0.00501832	0.442	0.9385	0.497	significant	MXE	neuron
12291	ENSMUSG00000026933.18	Camsap1	chr2	-	5.01796e-05	0.149	significant	0.965333	0.816667	0.000274164	0.541	0.9135	0.372	significant	MXE	neuron
12361	ENSMUSG00000032366.16	Tpm1	chr9	-	0	-0.331	significant	0.095	0.426333	1.26803e-05	-0.207	0.354	0.5605	significant	MXE	neuron
12804	ENSMUSG00000054808.16	Actn4	chr7	-	0	-0.213	significant	0.327333	0.54	0	-0.556	0.242	0.798	significant	MXE	neuron
1054	ENSMUSG00000087174.9	5530601H04Rik	chrX	-	0.00468589	-0.358	significant	0.238333	0.596	1.15349e-05	-0.667	0.3325	1	significant	RI	neuron
2338	ENSMUSG00000038241.17	Cep250	chr2	+	0.000525966	-0.126	significant	0.119667	0.245333	8.06434e-07	-0.672	0.328	1	significant	RI	neuron
3160	ENSMUSG00000053332.15	Gas5	chr1	+	7.84185e-08	-0.145	significant	0.197333	0.342	1.20151e-12	-0.139	0.152	0.291	significant	RI	neuron
3164	ENSMUSG00000053332.15	Gas5	chr1	+	0.000719932	0.139	significant	0.789	0.649667	0.00110461	0.122	0.564	0.4425	significant	RI	neuron
3477	ENSMUSG00000047767.18	Atg16l2	chr7	-	0.00639872	0.231	significant	0.804	0.573333	0.00143906	0.337	0.959	0.6225	significant	RI	neuron
4758	ENSMUSG00000050334.14	C130071C03Rik	chr13	+	7.83511e-07	-0.113	significant	0.097	0.21	0.00140242	-0.117	0.231	0.348	significant	RI	neuron
1316	ENSMUSG00000026456.19	Cyb5r1	chr1	+	0	-0.182	significant	0.069	0.251	0.00209564	-0.198	0.177	0.3745	significant	A3SS	neuron
1881	ENSMUSG00000040118.16	Cacna2d1	chr5	+	1.01923e-05	0.149	significant	0.958	0.809	1.72973e-13	0.552	0.9215	0.3695	significant	A3SS	neuron
3026	ENSMUSG00000070565.12	Rasal2	chr1	-	0.00899137	-0.41	significant	0.105333	0.515667	0.000111607	-0.615	0.0855	0.7005	significant	A3SS	neuron
3171	ENSMUSG00000063077.16	Kif1b	chr4	-	2.44748e-06	0.242	significant	0.682667	0.441	9.27321e-08	0.322	0.6095	0.287	significant	A3SS	neuron
3282	ENSMUSG00000025932.15	Eya1	chr1	-	2.41158e-06	-0.4	significant	0.482333	0.882667	0.00949805	-0.511	0.4285	0.94	significant	A3SS	neuron
5047	ENSMUSG00000053332.15	Gas5	chr1	+	5.40186e-10	-0.127	significant	0.158	0.285333	0	-0.172	0.1365	0.309	significant	A3SS	neuron
6331	ENSMUSG00000032366.16	Tpm1	chr9	-	0.000294697	0.265	significant	0.611333	0.346333	0	0.455	0.5305	0.075	significant	A3SS	neuron
6341	ENSMUSG00000028273.16	Pdlim5	chr3	-	0.000588787	-0.364	significant	0.279667	0.643333	0.00171925	-0.533	0.16	0.693	significant	A3SS	neuron
7027	ENSMUSG00000030374.16	Strn4	chr7	+	3.6972e-05	0.117	significant	0.628	0.511333	0.000428718	0.173	0.587	0.414	significant	A3SS	neuron
220	ENSMUSG00000024347.17	Psd2	chr18	+	0.00213569	0.203	significant	0.529	0.326333	0.000843652	0.344	0.344	0	significant	A5SS	neuron
851	ENSMUSG00000038429.11	Usp5	chr6	-	0	0.226	significant	0.476333	0.250667	5.3688e-09	0.217	0.3855	0.1685	significant	A5SS	neuron
2059	ENSMUSG00000098659.9	1110015O18Rik	chr3	+	0.00226365	-0.275	significant	0.406333	0.681333	1.11009e-05	-0.809	0	0.8095	significant	A5SS	neuron
3109	ENSMUSG00000053332.15	Gas5	chr1	+	7.57263e-12	-0.155	significant	0.170333	0.325667	0	-0.159	0.145	0.304	significant	A5SS	neuron
3388	ENSMUSG00000047767.18	Atg16l2	chr7	-	0.00433109	0.24	significant	0.824667	0.585	0.000881812	0.398	0.966	0.568	significant	A5SS	neuron
4578	ENSMUSG00000021288.20	Klc1	chr12	+	4.19797e-06	-0.115	significant	0.323333	0.438667	0.000144498	-0.181	0.3995	0.581	significant	A5SS	neuron

### Sheet: NPC direction
ID	GeneID	geneSymbol	chr	strand	FDR_rbfox	IncLevelDifference_rbfox	sig_rbfox	Rbfox2-OE	Ctrl	FDR_lu	IncLevelDifference_lu	Neuron	NPC	sig_lu	event	direction
1520	ENSMUSG00000025085.17	Ablim1	chr19	-	0.00768654	0.223	significant	0.570333	0.347667	4.39942e-10	-0.63	0.116	0.7455	significant	SE	NPC
1521	ENSMUSG00000025085.17	Ablim1	chr19	-	0.000643725	0.258	significant	0.594667	0.336667	1.05435e-07	-0.572	0.18	0.7515	significant	SE	NPC
4000	ENSMUSG00000047879.18	Usp14	chr18	-	2.16276e-06	0.109	significant	0.832333	0.723333	4.73276e-12	-0.234	0.6095	0.843	significant	SE	NPC
6678	ENSMUSG00000022892.12	App	chr16	-	0	0.129	significant	0.221667	0.0926667	0	-0.207	0.038	0.2455	significant	SE	NPC
6769	ENSMUSG00000090386.12	Mir99ahg	chr16	+	0.00334294	-0.206	significant	0.757333	0.963	0.00240913	0.272	1	0.7275	significant	SE	NPC
6841	ENSMUSG00000022744.13	Cldnd1	chr16	+	0.00230709	-0.262	significant	0.124667	0.386667	0.00984234	0.138	0.1795	0.0415	significant	SE	NPC
6946	ENSMUSG00000055447.20	Cd47	chr16	+	0.00379294	-0.143	significant	0.657	0.800333	0	0.614	0.8935	0.279	significant	SE	NPC
6948	ENSMUSG00000055447.20	Cd47	chr16	+	0	-0.157	significant	0.816	0.972667	0	0.161	0.9875	0.826	significant	SE	NPC
8083	ENSMUSG00000022789.16	Dnm1l	chr16	-	0	-0.313	significant	0.537333	0.850333	0.00447336	0.136	0.936	0.8	significant	SE	NPC
8084	ENSMUSG00000022789.16	Dnm1l	chr16	-	1.05602e-05	-0.126	significant	0.731	0.857333	0.000632377	0.151	0.943	0.7925	significant	SE	NPC
9766	ENSMUSG00000031012.18	Cask	chrX	-	0.00350036	-0.259	significant	0.444333	0.703333	0	0.538	0.8655	0.327	significant	SE	NPC
10012	ENSMUSG00000097039.10	Pvt1	chr15	+	0.00253872	0.261	significant	0.289333	0.028	0.00284034	-0.299	0	0.299	significant	SE	NPC
10013	ENSMUSG00000097039.10	Pvt1	chr15	+	1.21104e-05	0.342	significant	0.357333	0.0156667	0.00427647	-0.276	0	0.276	significant	SE	NPC
10015	ENSMUSG00000097039.10	Pvt1	chr15	+	0.000119961	0.286	significant	0.285667	0	0.00402745	-0.281	0	0.2805	significant	SE	NPC
10445	ENSMUSG00000022246.15	Rai14	chr15	-	0	-0.373	significant	0.549667	0.922333	0.000161493	0.157	0.947	0.79	significant	SE	NPC
10608	ENSMUSG00000022139.18	Mbnl2	chr14	+	0	-0.61	significant	0.365667	0.976	6.72187e-06	0.318	1	0.6825	significant	SE	NPC
13050	ENSMUSG00000027936.19	Crtc2	chr3	+	0	-0.447	significant	0.175667	0.622667	2.37185e-06	0.426	0.841	0.4145	significant	SE	NPC
14875	ENSMUSG00000028078.15	Dclk2	chr3	-	0.00154793	-0.129	significant	0.634333	0.763333	6.68099e-07	0.289	0.9445	0.655	significant	SE	NPC
18298	ENSMUSG00000058835.15	Abi1	chr2	-	4.21137e-05	-0.143	significant	0.733	0.875667	1.39304e-12	0.319	0.95	0.6305	significant	SE	NPC
18442	ENSMUSG00000029106.15	Add1	chr5	+	0	-0.189	significant	0.634	0.822667	0	0.448	0.937	0.489	significant	SE	NPC
18443	ENSMUSG00000029106.15	Add1	chr5	+	0	-0.233	significant	0.393	0.626	0	0.583	0.8345	0.252	significant	SE	NPC
19123	ENSMUSG00000028556.16	Dock7	chr4	-	1.17316e-09	-0.231	significant	0.667	0.898333	0.0020505	0.248	0.859	0.6105	significant	SE	NPC
23341	ENSMUSG00000037736.21	Limch1	chr5	+	0	0.232	significant	0.289667	0.0576667	1.21089e-06	-0.167	0.0305	0.197	significant	SE	NPC
24368	ENSMUSG00000032267.9	Usp28	chr9	+	4.18814e-14	0.683	significant	0.861667	0.178333	5.88649e-06	-0.816	0.184	1	significant	SE	NPC
26407	ENSMUSG00000049550.18	Clip1	chr5	-	3.32983e-12	0.26	significant	0.678	0.418	0	-0.502	0.192	0.694	significant	SE	NPC
26415	ENSMUSG00000049550.18	Clip1	chr5	-	0	-0.307	significant	0.485667	0.793	3.27061e-12	0.369	0.9335	0.564	significant	SE	NPC
27977	ENSMUSG00000057406.17	Nsd2	chr5	+	0.00126092	-0.138	significant	0.354333	0.492667	0.00671546	0.203	0.474	0.2705	significant	SE	NPC
27979	ENSMUSG00000057406.17	Nsd2	chr5	+	0.00913266	-0.136	significant	0.482	0.618	0.00405051	0.19	0.653	0.4635	significant	SE	NPC
28677	ENSMUSG00000027012.16	Dync1i2	chr2	+	0.000742284	-0.114	significant	0.687667	0.801333	0	0.595	0.9505	0.3555	significant	SE	NPC
29078	ENSMUSG00000027940.19	Tpm3	chr3	+	1.55244e-09	0.343	significant	0.524667	0.181667	1.15844e-09	-0.498	0.1065	0.605	significant	SE	NPC
31593	ENSMUSG00000026566.16	Mpzl1	chr1	-	0	0.265	significant	0.336333	0.0713333	0	-0.21	0.0285	0.2385	significant	SE	NPC
31595	ENSMUSG00000026566.16	Mpzl1	chr1	-	0	0.193	significant	0.236	0.0433333	0	-0.121	0.016	0.1365	significant	SE	NPC
34553	ENSMUSG00000026074.16	Map4k4	chr1	+	0.000705143	-0.121	significant	0.810667	0.932	0.00201338	0.117	0.9795	0.863	significant	SE	NPC
37647	ENSMUSG00000033569.18	Adgrb3	chr1	-	8.18624e-14	-0.252	significant	0.721	0.973333	0.00231766	0.2	0.964	0.7645	significant	SE	NPC
37985	ENSMUSG00000026159.14	Agfg1	chr1	+	2.15718e-08	0.135	significant	0.780667	0.645333	0	-0.397	0.482	0.8785	significant	SE	NPC
38503	ENSMUSG00000057738.15	Sptan1	chr2	+	0	-0.119	significant	0.867	0.986	2.3897e-10	0.137	0.9965	0.8595	significant	SE	NPC
39342	ENSMUSG00000007411.17	Mark3	chr12	+	0	0.237	significant	0.320333	0.083	0	-0.307	0.046	0.353	significant	SE	NPC
39715	ENSMUSG00000032534.19	Cep63	chr9	-	0.00407054	-0.331	significant	0.484	0.814667	0.00408565	0.472	0.9065	0.4345	significant	SE	NPC
42019	ENSMUSG00000031626.19	Sorbs2	chr8	+	0.000148151	-0.123	significant	0.479333	0.602667	0	0.396	0.789	0.393	significant	SE	NPC
45267	ENSMUSG00000032570.18	Atp2c1	chr9	-	0.00974728	-0.135	significant	0.301	0.436333	0	0.418	0.555	0.137	significant	SE	NPC
48258	ENSMUSG00000033768.18	Nrxn2	chr19	+	0.00036948	0.292	significant	0.818667	0.527	0.00205281	-0.308	0.692	1	significant	SE	NPC
48613	ENSMUSG00000028760.17	Eif4g3	chr4	+	0	0.465	significant	0.559667	0.0946667	0.000147277	-0.895	0.105	1	significant	SE	NPC
48944	ENSMUSG00000018340.14	Anxa6	chr11	-	0	0.298	significant	0.958667	0.660667	0.000175568	-0.53	0.4095	0.939	significant	SE	NPC
51539	ENSMUSG00000011877.14	Git1	chr11	+	2.73139e-12	-0.31	significant	0.596	0.906333	3.29309e-08	0.485	0.9865	0.501	significant	SE	NPC
52754	ENSMUSG00000022607.19	Ptk2	chr15	-	1.96976e-12	-0.226	significant	0.357667	0.583667	4.41823e-08	0.306	0.679	0.3725	significant	SE	NPC
53431	ENSMUSG00000105265.7	Sox2ot	chr3	+	0.00236381	-0.306	significant	0.64	0.946333	0.00294934	0.329	1	0.6715	significant	SE	NPC
56192	ENSMUSG00000019854.18	Reps1	chr10	+	0	-0.274	significant	0.630667	0.904667	0.000665745	0.145	0.9555	0.811	significant	SE	NPC
57479	ENSMUSG00000064302.14	Clasp1	chr1	+	3.29034e-13	-0.31	significant	0.607333	0.917	1.02678e-05	0.366	0.9505	0.585	significant	SE	NPC
58964	ENSMUSG00000052337.16	Immt	chr6	+	1.86868e-06	-0.102	significant	0.766667	0.868667	0	0.24	0.9385	0.6985	significant	SE	NPC
59390	ENSMUSG00000037519.18	Ppfia1	chr7	-	0.00287675	-0.416	significant	0.366	0.782	0.00259124	0.617	0.7205	0.104	significant	SE	NPC
60493	ENSMUSG00000019302.17	Atp6v0a1	chr11	+	4.60796e-08	-0.127	significant	0.769333	0.896	0	0.467	0.9935	0.527	significant	SE	NPC
60844	ENSMUSG00000031864.17	Ints10	chr8	+	0.00267583	-0.156	significant	0.650333	0.806333	0.00303415	0.299	0.9545	0.655	significant	SE	NPC
61795	ENSMUSG00000028649.23	Macf1	chr4	-	0.00505958	0.212	significant	0.531	0.318667	0	-0.542	0.3315	0.8735	significant	SE	NPC
63958	ENSMUSG00000057897.15	Camk2b	chr11	-	4.08832e-05	0.3	significant	0.928667	0.628333	0.000678912	-0.482	0.518	1	significant	SE	NPC
64610	ENSMUSG00000037062.14	Sh3glb1	chr3	-	0	-0.169	significant	0.113667	0.283	4.51118e-14	0.463	0.5275	0.0645	significant	SE	NPC
65462	ENSMUSG00000039585.16	Myo9a	chr9	+	8.01893e-06	-0.221	significant	0.589	0.809667	0.000496062	0.364	0.918	0.554	significant	SE	NPC
67624	ENSMUSG00000047454.13	Gphn	chr12	+	0	0.388	significant	0.731667	0.344	0	-0.484	0.219	0.703	significant	SE	NPC
68154	ENSMUSG00000019889.11	Ptprk	chr10	+	0	-0.452	significant	0.353667	0.805333	4.55368e-08	0.375	0.8465	0.472	significant	SE	NPC
69343	ENSMUSG00000020167.15	Tcf3	chr10	-	2.32911e-05	0.101	significant	0.399	0.298333	0.000540555	-0.136	0.1645	0.3005	significant	SE	NPC
73098	ENSMUSG00000030447.16	Cyfip1	chr7	+	0.000774217	0.121	significant	0.417	0.296333	3.43252e-09	-0.314	0.1815	0.495	significant	SE	NPC
73922	ENSMUSG00000037935.17	Smarce1	chr11	-	0.000685782	0.128	significant	0.816	0.688333	0	-0.448	0.4415	0.8895	significant	SE	NPC
74733	ENSMUSG00000020792.16	Exoc7	chr11	-	0	-0.308	significant	0.486667	0.794667	0	0.536	0.899	0.363	significant	SE	NPC
75815	ENSMUSG00000020954.17	Strn3	chr12	-	2.82743e-14	-0.166	significant	0.176333	0.342333	0.00620848	0.122	0.3595	0.237	significant	SE	NPC
79761	ENSMUSG00000040481.18	Bptf	chr11	-	4.79543e-12	-0.437	significant	0.407667	0.845	4.97496e-08	0.345	0.8765	0.5315	significant	SE	NPC
981	ENSMUSG00000053436.16	Mapk14	chr17	+	0.000156558	0.153	significant	0.546667	0.394	0.000935958	-0.228	0.3655	0.594	significant	MXE	NPC
1248	ENSMUSG00000055447.20	Cd47	chr16	+	0.0089103	0.113	significant	0.621	0.508	0.00621148	-0.186	0.429	0.615	significant	MXE	NPC
1628	ENSMUSG00000025006.19	Sorbs1	chr19	-	6.94565e-05	0.148	significant	0.226	0.0783333	9.2745e-05	-0.404	0	0.404	significant	MXE	NPC
10657	ENSMUSG00000032076.21	Cadm1	chr9	+	8.29154e-14	0.284	significant	0.404	0.12	0.003549	-0.111	0.079	0.1895	significant	MXE	NPC
10659	ENSMUSG00000032076.21	Cadm1	chr9	+	2.38797e-05	0.202	significant	0.567667	0.365667	1.19308e-11	-0.234	0.2405	0.4745	significant	MXE	NPC
13031	ENSMUSG00000020167.15	Tcf3	chr10	-	2.5799e-06	-0.106	significant	0.589667	0.696	0.00295767	0.117	0.7535	0.6365	significant	MXE	NPC
13801	ENSMUSG00000030447.16	Cyfip1	chr7	+	1.06808e-05	-0.132	significant	0.525667	0.658	0	0.392	0.7885	0.396	significant	MXE	NPC
15078	ENSMUSG00000040481.18	Bptf	chr11	-	1.61876e-12	0.297	significant	0.711333	0.414667	4.64688e-10	-0.281	0.343	0.624	significant	MXE	NPC
254	ENSMUSG00000031342.18	Gpm6b	chrX	+	9.51721e-07	-0.184	significant	0.316667	0.500333	0.00940657	0.125	0.75	0.6245	significant	RI	NPC
2920	ENSMUSG00000037400.18	Atp11b	chr3	+	4.78214e-08	-0.112	significant	0.0936667	0.205667	5.49708e-10	0.245	0.464	0.2185	significant	RI	NPC
3546	ENSMUSG00000030846.16	Tial1	chr7	-	9.10694e-05	-0.131	significant	0.182333	0.313	0.000692368	0.183	0.72	0.5365	significant	RI	NPC
4057	ENSMUSG00000066456.15	Hmgn3	chr9	-	6.03112e-09	-0.263	significant	0.288333	0.551	6.06643e-12	0.243	0.657	0.414	significant	RI	NPC
28	ENSMUSG00000086629.10	2810403D21Rik	chrX	+	0.00126076	0.39	significant	0.910333	0.520333	3.32298e-07	-1	0	1	significant	A3SS	NPC
1863	ENSMUSG00000028556.16	Dock7	chr4	-	0.000291953	0.332	significant	0.819667	0.488	0.00327446	-0.249	0.4725	0.7215	significant	A3SS	NPC
1997	ENSMUSG00000003992.16	Ssbp2	chr13	+	0.000264683	-0.115	significant	0.247333	0.362	1.72973e-13	0.229	0.404	0.1755	significant	A3SS	NPC
6298	ENSMUSG00000032340.9	Neo1	chr9	-	0.00783522	-0.137	significant	0.628	0.765	0	0.605	0.802	0.1975	significant	A3SS	NPC
116	ENSMUSG00000036097.9	Slf2	chr19	+	1.00556e-13	-0.258	significant	0.109	0.367	0.000868431	0.35	0.5575	0.2075	significant	A5SS	NPC
868	ENSMUSG00000032280.17	Tle3	chr9	+	4.60841e-05	0.209	significant	0.502	0.293333	0.00413239	-0.279	0	0.2795	significant	A5SS	NPC
1611	ENSMUSG00000049550.18	Clip1	chr5	-	1.19761e-11	0.242	significant	0.66	0.417667	1.52145e-12	-0.371	0.2165	0.5875	significant	A5SS	NPC
1989	ENSMUSG00000004500.10	Zfp324	chr7	+	0.00804725	0.104	significant	0.184	0.0796667	0.00653478	-0.205	0.0205	0.226	significant	A5SS	NPC
