## Supplementary Data 1 for "miRNA-mediated expression of RBFOX2 governs the splicing transition from progenitors to neurons in the developing brain"

### Sheet: DEGs_Rbfox OE vs. control
gene	baseMean	log2FoldChange	lfcSE	stat	pvalue	padj	direction_regulation
Khdrbs2	4236.99	-0.931658	0.209331	-4.45065	8.56089e-06	0.00305001	down
Gm29260	3138.22	-0.733567	0.154881	-4.73633	2.17628e-06	0.00108206	down
Col5a2	1186.73	1.29781	0.184016	7.0527	1.75484e-12	3.19923e-09	up
Fastkd2	2767.28	-0.525826	0.152991	-3.43698	0.000588247	0.0489318	down
Slc23a3	17.9877	6.68944	1.53838	4.34837	1.37152e-05	0.00422601	up
Phlda3	1182.94	1.04989	0.252052	4.16536	3.10863e-05	0.00766394	up
Ncf2	160.31	1.59254	0.371921	4.28192	1.85286e-05	0.00540466	up
ENSMUSG00000121369	52.8439	2.88641	0.60125	4.80069	1.58124e-06	0.000804483	up
Gm37357	9.93685	-6.72015	1.84027	-3.65172	0.000260486	0.0296805	down
Gm37644	11.2242	-6.89574	1.81417	-3.80104	0.000144091	0.0211563	down
Slc19a2	1443.18	1.08467	0.221798	4.89033	1.00667e-06	0.000564688	up
Gm7694	314.836	-1.21569	0.330625	-3.67696	0.000236032	0.0282168	down
Fcer1g	72.829	2.79483	0.601366	4.64747	3.36027e-06	0.00151948	up
Sdccag8	2168.61	-0.580302	0.164308	-3.53179	0.00041276	0.0393306	down
Gm37519	19.4511	-5.2019	1.32118	-3.93732	8.23964e-05	0.014537	down
Adss	6793.14	-0.736955	0.181132	-4.0686	4.7296e-05	0.0100794	down
Ephx1	140.031	1.52394	0.399628	3.81339	0.000137074	0.020262	up
Lbr	11538.9	0.667788	0.17631	3.78757	0.000152129	0.0217816	up
Gm45902	1467.68	0.745481	0.20909	3.56536	0.000363353	0.0361322	up
Gm37255	41.3101	-3.91731	0.999978	-3.9174	8.9509e-05	0.0152846	down
Tmem236	8.42612	6.57026	1.91598	3.42919	0.000605397	0.0495359	up
Arl5b	5247.22	0.694282	0.191875	3.61841	0.000296414	0.0321022	up
Nebl	142.104	-1.31477	0.360462	-3.64746	0.000264849	0.0299699	down
Gm13416	14.9409	4.12883	1.17678	3.50857	0.000450523	0.0412388	up
Pip5kl1	148.235	-1.41366	0.403851	-3.50044	0.000464494	0.0418179	down
Angptl2	965.348	0.806514	0.215859	3.7363	0.000186751	0.0238921	up
Gm13404	134.679	-1.24664	0.35578	-3.50396	0.000458402	0.0417537	down
Nr6a1	259.776	1.22735	0.294884	4.16213	3.15287e-05	0.00766394	up
2600014E21Rik	1220.43	-1.22069	0.19866	-6.14463	8.01476e-10	8.76695e-07	down
Fkbp7	846.266	2.13383	0.243903	8.74868	2.15861e-18	6.74628e-15	up
Zdhhc5	5347.08	0.850916	0.15316	5.55573	2.76447e-08	2.41913e-05	up
P2rx3	22.9754	4.2584	1.10897	3.83997	0.000123051	0.0192285	up
Ano3	127.455	1.87507	0.47118	3.97951	6.90565e-05	0.0128981	up
Arhgap11a	6597.59	0.672167	0.186365	3.60672	0.000310097	0.0324593	up
A530058N18Rik	126.748	-1.52709	0.381627	-4.00153	6.29355e-05	0.0121007	down
Cdan1	1606.59	0.648032	0.176842	3.66447	0.000247847	0.0287582	up
Bcl2l11	1236.2	0.933278	0.212602	4.3898	1.13457e-05	0.00359723	up
Cds2	2500.29	0.728656	0.203935	3.57299	0.000352933	0.0355811	up
Tspyl3	1329.8	-0.730312	0.196281	-3.72074	0.000198637	0.0248855	down
Lbp	9.32611	6.71737	1.84564	3.63959	0.000273073	0.0303249	up
Pltp	237.505	1.58894	0.442431	3.59138	0.000328928	0.0337838	up
Col20a1	79.2865	3.89646	0.656999	5.93069	3.01665e-09	3.076e-06	up
Helz2	74.6551	2.3713	0.657359	3.60732	0.000309381	0.0324593	up
Skil	5044.15	0.96437	0.244227	3.94866	7.85913e-05	0.014093	up
Ccdc39	423.604	-1.18532	0.29642	-3.99877	6.3672e-05	0.0121007	down
Gm21388	18.8545	7.73307	1.69369	4.56583	4.97528e-06	0.00205366	up
Gm36823	8.31935	-6.46317	1.88445	-3.42974	0.000604163	0.0495359	down
Nhlrc3	1088	0.962843	0.242508	3.97036	7.17647e-05	0.013113	up
Plch1	843.165	1.25429	0.284155	4.41411	1.01427e-05	0.00331181	up
Vmn2r1	53.6855	2.06294	0.576841	3.57626	0.000348539	0.035465	up
Gm31305	122.611	1.52809	0.407026	3.75429	0.000173835	0.0229971	up
Atp1a1	1376.18	-0.938714	0.221797	-4.23232	2.31298e-05	0.0064052	down
Nr1h5	10.8283	6.93145	1.8584	3.7298	0.00019163	0.0242329	up
Inka2	463.275	1.71092	0.325267	5.26005	1.44015e-07	0.00010502	up
Alx3	18.3752	6.71966	1.65282	4.06557	4.7916e-05	0.0100794	up
Sort1	9072.98	1.05587	0.243588	4.33468	1.45975e-05	0.00443542	up
Mybphl	30.6221	4.70263	1.05711	4.44858	8.64382e-06	0.00305001	up
Sass6	1649.54	0.623213	0.181667	3.43053	0.000602407	0.0495359	up
Slc39a8	641.121	1.31568	0.356014	3.69558	0.000219381	0.0268123	up
Gm19708	13.8529	6.31099	1.73514	3.63715	0.000275668	0.0304585	up
Coq3	1552.67	-0.786919	0.175539	-4.48286	7.36484e-06	0.00278878	down
Rragd	2272.09	0.870824	0.253282	3.43816	0.000585671	0.0489035	up
B4galt1	444.505	1.11415	0.309658	3.59801	0.000320665	0.0332474	up
Dcaf10	3129.33	0.80762	0.166202	4.85926	1.17824e-06	0.000644411	up
Ptbp3	1716.72	0.865337	0.229293	3.77393	0.000160697	0.0221279	up
Efcab7	441.749	-1.08673	0.254734	-4.26616	1.98869e-05	0.0056502	down
Heyl	147.624	1.74901	0.471004	3.71336	0.000204526	0.025286	up
Sesn2	1549.65	1.35492	0.266654	5.0812	3.75067e-07	0.000227926	up
Themis2	36.2688	4.26203	1.14048	3.73704	0.000186202	0.0238921	up
Sytl1	111.742	4.78164	0.721667	6.62583	3.45293e-11	4.72124e-08	up
Cnr2	9.96156	6.81181	1.80662	3.77048	0.000162936	0.02214	up
E2f2	1766.74	1.08734	0.308042	3.52984	0.000415813	0.0393799	up
Fbxo42	3526.32	0.797263	0.228322	3.49183	0.000479716	0.0428357	up
Lrrc38	8.61785	6.60358	1.91405	3.45006	0.000560465	0.0473895	up
Gm37795	57.3628	3.33828	0.642492	5.19583	2.03811e-07	0.000139337	up
Tmem240	717.519	1.45782	0.232454	6.27142	3.57766e-10	4.34825e-07	up
Rnf32	519.207	-0.961174	0.216675	-4.43602	9.16378e-06	0.00318216	down
Prom1	4729.12	-0.796911	0.204657	-3.89389	9.86477e-05	0.0162264	down
Ldb2	2624.03	-1.00833	0.177391	-5.68425	1.31391e-08	1.19768e-05	down
Gm43508	42.2555	-2.91717	0.708802	-4.11564	3.86108e-05	0.00870812	down
Gm43509	15.2618	-7.33873	1.75309	-4.18618	2.83687e-05	0.00726544	down
Gm42481	9.65514	-6.67848	1.85905	-3.59242	0.000327626	0.0337838	down
Lrrc66	8.42601	6.57129	1.9017	3.45549	0.000549297	0.0469327	up
Gm43682	95.1297	1.5182	0.402474	3.77217	0.000161835	0.0221279	up
Tmem175	1410.36	-0.662765	0.172935	-3.83245	0.000126871	0.01954	down
P2rx2	139.747	-1.56576	0.433393	-3.61279	0.000302919	0.0324593	down
Gm43359	159.452	-1.13542	0.328609	-3.45523	0.000549815	0.0469327	down
Ephb4	1545.94	1.13841	0.164862	6.90521	5.01285e-12	8.43586e-09	up
Prkar1b	5683.09	-0.577096	0.16285	-3.54373	0.000394509	0.0383586	down
Gm43338	251.626	1.64777	0.439534	3.7489	0.00017761	0.0232514	up
Kif19b	22.7009	4.24103	1.10828	3.82668	0.000129882	0.019596	up
Col1a2	347.183	2.23822	0.605269	3.69789	0.000217397	0.0267191	up
Dync1i1	3922.71	-1.00588	0.209228	-4.80755	1.5279e-06	0.000795852	down
Tes	2925.43	1.12963	0.233004	4.84809	1.24653e-06	0.000665132	up
Cped1	46.8872	4.64841	1.20967	3.84271	0.000121685	0.0192285	up
Fscn3	52.5933	5.35856	0.96827	5.53416	3.12724e-08	2.63133e-05	up
Ptn	20794.7	-0.506389	0.134434	-3.76683	0.000165335	0.0223273	down
Creb3l2	149.664	1.3368	0.370477	3.60831	0.000308199	0.0324593	up
Znrf2	2161.46	-0.798773	0.196402	-4.06704	4.76146e-05	0.0100794	down
Mmrn1	44.9543	3.77953	1.09409	3.45449	0.000551342	0.0469327	up
Gm44415	12.4827	-6.0678	1.63407	-3.71329	0.000204581	0.025286	down
Gm43915	49.3181	-3.23339	0.937275	-3.44978	0.000561041	0.0473895	down
Cdkn1b	2679.54	0.634684	0.172933	3.67012	0.000242434	0.0286688	up
Dera	844.712	-1.07755	0.181817	-5.92657	3.0933e-09	3.076e-06	down
Gm44068	150.603	-1.56911	0.400255	-3.92028	8.84458e-05	0.0152357	down
Etfrf1	1270.85	-0.722439	0.208893	-3.45842	0.000543361	0.0469327	down
Sspn	542.316	2.50685	0.371644	6.7453	1.52708e-11	2.2272e-08	up
Gm18190	94.2963	2.11513	0.427392	4.94892	7.46254e-07	0.000429626	up
Crx	13.8967	7.29317	1.79776	4.05681	4.9747e-05	0.0103133	up
Gipr	1844.19	-1.01651	0.27759	-3.66193	0.00025032	0.0287582	down
Irgq	6220.44	0.940904	0.245615	3.83081	0.000127724	0.01954	up
Hipk4	55.8357	2.59514	0.662746	3.91574	9.01273e-05	0.0152846	up
Pld3	4093.1	-1.47472	0.185769	-7.93847	2.0469e-15	4.97555e-12	down
Fbl	3212.82	-0.906045	0.196993	-4.59938	4.23744e-06	0.00183148	down
Ryr1	810.538	-0.932977	0.240467	-3.87985	0.000104521	0.0168132	down
Aplp1	49580.5	-0.633892	0.176813	-3.5851	0.00033695	0.0344461	down
Gm12783	9.24442	6.70419	1.83107	3.66135	0.000250891	0.0287582	up
Tmem143	511.529	1.13608	0.244581	4.64501	3.40052e-06	0.00151948	up
Nav2	2049.34	-0.876863	0.216202	-4.05576	4.99707e-05	0.0103133	down
Aldh1a3	1009.46	1.16872	0.314156	3.7202	0.000199066	0.0248855	up
Abhd2	661.02	0.871378	0.237625	3.66703	0.000245381	0.0287582	up
Gm45718	271.824	1.56436	0.402258	3.88895	0.000100679	0.0164205	up
Zfand6	11629	-0.670579	0.148909	-4.50328	6.69138e-06	0.00266159	down
Tbx6	244.858	3.1713	0.331393	9.56962	1.07302e-21	5.86861e-18	up
Cdc16	17747.6	-0.638553	0.175111	-3.64657	0.000265766	0.0299699	down
Xkr5	345.492	2.6497	0.486464	5.44686	5.12679e-08	4.15403e-05	up
Slc20a2	2296.42	0.572297	0.162581	3.52008	0.000431422	0.0403931	up
Ppp1r3b	23.6195	5.6159	1.3491	4.16269	3.14525e-05	0.00766394	up
Prag1	3043.17	0.839653	0.232597	3.60991	0.000306302	0.0324593	up
Gm16193	10.9614	6.94926	1.86101	3.73413	0.000188369	0.023959	up
Ssbp4	2460.51	-0.716419	0.200401	-3.57493	0.000350317	0.035481	down
Gtpbp3	769.107	-1.50761	0.222967	-6.76158	1.36494e-11	2.13292e-08	down
Gm5741	63.8299	2.90722	0.703396	4.13312	3.57874e-05	0.00846318	up
Wdr83	2636.92	-0.55332	0.158126	-3.49923	0.000466601	0.0418353	down
Adamts18	1072.64	-0.860116	0.244629	-3.51601	0.000438086	0.0406102	down
Cdh13	4799.23	-0.860354	0.214986	-4.00191	6.28325e-05	0.0121007	down
Zc3h18	3886.46	0.577119	0.165972	3.4772	0.000506674	0.044338	up
Spata33	395.54	-0.872791	0.25009	-3.48991	0.000483184	0.04297	down
Pard3	4984.14	0.920213	0.212511	4.33019	1.48983e-05	0.00446479	up
Ntm	2976.09	-0.758211	0.193884	-3.91064	9.20507e-05	0.0154907	down
Kirrel3	2006.94	-1.0188	0.256636	-3.96982	7.19274e-05	0.013113	down
Man2c1	2112.11	-0.740972	0.195352	-3.79302	0.000148827	0.021648	down
Stra6	513.222	1.26884	0.359311	3.53132	0.000413495	0.0393306	up
Senp8	963.492	-0.723845	0.193213	-3.74636	0.00017942	0.0232514	down
Rn7sk	84.9569	3.1303	0.737258	4.24586	2.17753e-05	0.00610741	up
Myo6	1428.19	-0.84241	0.242174	-3.47852	0.000504184	0.0442974	down
Snhg5	3384.74	0.752667	0.215975	3.48498	0.00049218	0.0435928	up
Arpp21	1800.12	-0.830075	0.235461	-3.52532	0.000422972	0.0398852	down
2310075C17Rik	92.4743	-2.08011	0.509455	-4.08301	4.44558e-05	0.00978805	down
Fbxo30	5654.18	0.548249	0.153618	3.56892	0.000358453	0.0358603	up
Ccdc28a	383.087	-1.09967	0.23483	-4.68283	2.82936e-06	0.00137551	down
Gm48865	45.1486	3.2996	0.788502	4.18465	2.8561e-05	0.00726544	up
Lrrtm3	955.495	-0.876477	0.240482	-3.64467	0.000267735	0.0300371	down
Ank3	7133.3	-0.706209	0.186657	-3.78346	0.00015466	0.021829	down
Cnn2	243.573	2.04549	0.379323	5.39248	6.9491e-08	5.24226e-05	up
Nmrk2	36.563	6.82146	1.26186	5.40589	6.44889e-08	5.03865e-05	up
Gas2l3	1289.7	0.88257	0.235598	3.74608	0.000179617	0.0232514	up
Slc25a3	19016.3	-0.629659	0.164505	-3.8276	0.0001294	0.019596	down
Ptprq	14.96	7.39903	1.61121	4.5922	4.38589e-06	0.00184519	up
Syt1	4065.23	-0.672575	0.175483	-3.8327	0.000126747	0.01954	down
Bbs10	542.538	-0.874598	0.238083	-3.6735	0.000239252	0.0284463	down
Avil	331.14	5.38114	0.510783	10.5351	5.9539e-26	6.51268e-22	up
Rdh5	206.707	-1.33274	0.339624	-3.92415	8.70355e-05	0.0151451	down
Smtn	1342.3	0.904156	0.219598	4.11733	3.83285e-05	0.00870812	up
Gal3st1	20.071	4.56457	1.29172	3.53372	0.000409748	0.039316	up
Emid1	920.562	-1.1081	0.247527	-4.4767	7.58052e-06	0.00281083	down
Npc1l1	13.8682	7.29041	1.73404	4.20428	2.61914e-05	0.00698767	up
Spata48	21.8795	4.69407	1.17101	4.00858	6.10843e-05	0.0121007	up
Cfap36	3411.64	-0.693023	0.165117	-4.19718	2.70263e-05	0.00703874	down
Ccng1	6436.87	0.90594	0.175508	5.16182	2.44559e-07	0.000162128	up
Anxa6	1948.31	1.53436	0.204054	7.51938	5.50359e-14	1.20402e-10	up
Alkbh5	7098.29	0.774151	0.181448	4.26652	1.98543e-05	0.0056502	up
2810408A11Rik	1765.12	-0.669699	0.170684	-3.92362	8.72277e-05	0.0151451	down
Klhl11	428.123	1.13165	0.243636	4.64485	3.40332e-06	0.00151948	up
Kif18b	3022.21	1.01388	0.254887	3.97775	6.95699e-05	0.0128981	up
Mrc2	394.591	1.40274	0.373733	3.75333	0.000174499	0.0229971	up
Gna13	2589.63	0.608	0.172034	3.53418	0.000409036	0.039316	up
Myo15b	13.036	-7.11034	1.76328	-4.03246	5.51961e-05	0.0110782	down
Cbx2	5916.53	0.678676	0.188446	3.60144	0.000316457	0.0329673	up
Gm11788	21.9616	4.73233	1.04608	4.52386	6.07219e-06	0.00246002	up
Mafg	4958	0.558578	0.158923	3.51477	0.000440133	0.0406278	up
Gm9077	8.89815	6.65011	1.89095	3.51682	0.000436756	0.0406102	up
Prorp	1145.08	-0.717217	0.195009	-3.67787	0.000235189	0.0282168	down
Insm2	127.189	2.1598	0.514287	4.1996	2.67386e-05	0.00703874	up
Dmac2l	923.07	-0.754367	0.207127	-3.64204	0.000270481	0.0301904	down
Six4	160.56	2.0467	0.397606	5.14755	2.63908e-07	0.000169809	up
Atp6v1d	8207	-0.745403	0.182732	-4.07921	4.51887e-05	0.00978805	down
Ift43	1624.38	-0.89165	0.213443	-4.17747	2.94773e-05	0.00741235	down
Noxred1	143.884	1.56477	0.414727	3.77303	0.000161279	0.0221279	up
Bdkrb2	20.1865	-5.85594	1.46211	-4.00513	6.19825e-05	0.0121007	down
Cdc42bpb	789.945	0.914605	0.264602	3.45653	0.000547179	0.0469327	up
Pacs2	2839.53	0.649778	0.153713	4.22721	2.36605e-05	0.00647025	up
Inhba	465.316	-1.51998	0.426802	-3.56132	0.000369	0.0364452	down
Sfxn1	5511.09	-0.657019	0.15292	-4.29649	1.73521e-05	0.00512988	down
Hrh2	39.3295	-2.95205	0.738311	-3.99838	6.37785e-05	0.0121007	down
Dapk1	8843.92	0.728617	0.211422	3.44627	0.000568377	0.0478246	up
Nlrp4f	11.4737	7.01702	1.90567	3.68218	0.000231249	0.0279504	up
Ice1	3663.73	0.662423	0.175561	3.77319	0.000161174	0.0221279	up
Mef2c	6516.72	-0.718786	0.199197	-3.60841	0.000308075	0.0324593	down
Polk	629.85	1.11741	0.294674	3.79203	0.00014942	0.021648	up
Marveld2	29.2707	3.67276	1.04349	3.51969	0.000432052	0.0403931	up
Slc4a7	5855.94	0.840231	0.180801	4.64727	3.36359e-06	0.00151948	up
3830406C13Rik	1783.11	-0.75886	0.171433	-4.42658	9.57399e-06	0.00322231	down
Mss51	106.252	2.49437	0.607637	4.10503	4.04257e-05	0.00902443	up
Wnt5a	2383	0.840367	0.223823	3.75461	0.000173614	0.0229971	up
Nrg3	1135.71	-0.97821	0.260509	-3.755	0.000173342	0.0229971	down
Dhrs4	3493.42	-0.748485	0.162792	-4.59781	4.26958e-06	0.00183148	down
Bmp1	4551.64	0.591374	0.170821	3.46195	0.000536277	0.0467415	up
Mir17hg	464.707	1.45933	0.354556	4.11595	3.85595e-05	0.00870812	up
Ncald	835.055	-0.93701	0.240314	-3.8991	9.65497e-05	0.0160017	down
Kcnv1	711.083	-1.21835	0.308351	-3.95119	7.77626e-05	0.0140596	down
Sla	3451.55	-1.13682	0.227092	-5.00597	5.558e-07	0.000328628	down
Ndrg1	2935.19	-0.832089	0.189779	-4.38452	1.16239e-05	0.00363282	down
Cpsf1	8141.58	-0.585699	0.167228	-3.5024	0.00046109	0.0417537	down
Zfp7	2529.27	0.864221	0.228537	3.78154	0.00015586	0.0218574	up
Rbfox2	237123	5.75369	0.180089	31.9492	5.55072e-224	1.21433e-219	up
Tef	5579.68	0.582147	0.15764	3.69289	0.000221718	0.0269473	up
Parvg	15.6991	6.49296	1.60462	4.04642	5.2008e-05	0.0106334	up
Rnd1	457.86	-1.21721	0.237955	-5.1153	3.13239e-07	0.000195793	down
Troap	1965.46	1.01801	0.258492	3.93828	8.20668e-05	0.014537	up
Slx4	1831.3	0.881952	0.23306	3.78422	0.000154191	0.021829	up
Rbfox1	4657.82	-1.34204	0.208443	-6.43839	1.20745e-10	1.55385e-07	down
Myh11	34.649	4.49648	1.24109	3.623	0.000291211	0.0316956	up
Tfrc	4084.72	0.812018	0.196524	4.1319	3.59773e-05	0.00846318	up
Parp14	23.2741	4.27312	1.23621	3.45662	0.000546999	0.0469327	up
Sidt1	12.6302	7.15352	1.87333	3.81861	0.000134206	0.0201097	up
Brwd1	14507.4	-0.560317	0.137359	-4.07921	4.51884e-05	0.00978805	down
B3galt5	43.1215	4.67549	1.16976	3.99695	6.41627e-05	0.0121007	up
Fndc1	27.5623	6.3947	1.42551	4.48589	7.26087e-06	0.00278878	up
Ccnf	4277.23	0.887951	0.249374	3.56072	0.000369833	0.0364452	up
Mslnl	35.1372	8.63047	1.38313	6.23981	4.38093e-10	5.0443e-07	up
Wfikkn1	267.577	2.90789	0.339467	8.56605	1.07092e-17	2.92857e-14	up
Cdkn1a	1130.87	2.08096	0.221805	9.38197	6.47502e-21	2.83308e-17	up
Morc2b	44.6534	2.47616	0.698276	3.5461	0.000390982	0.0381853	up
H2-DMa	675.815	2.88152	0.327481	8.79903	1.38004e-18	5.03186e-15	up
Guca1b	111.612	3.56563	0.80524	4.42803	9.50991e-06	0.00322231	up
Nfya	770.593	1.28	0.217973	5.87228	4.29845e-09	4.08857e-06	up
Rasgrp3	64.6629	2.18876	0.603258	3.62824	0.000285361	0.0313711	up
Stpg4	75.8973	4.40901	0.844204	5.22269	1.76342e-07	0.000124446	up
Mocos	59.2765	9.38496	1.31012	7.16346	7.86665e-13	1.56453e-09	up
Syt4	10957	-0.783843	0.228467	-3.43088	0.000601622	0.0495359	down
Gm31706	12.4995	7.14065	2.02003	3.53491	0.000407907	0.039316	up
Trim36	3732.02	0.791573	0.209011	3.78724	0.000152333	0.0217816	up
Gm15345	12.1205	6.11574	1.66957	3.66307	0.000249214	0.0287582	up
Chsy3	643.692	1.64428	0.373698	4.40001	1.08244e-05	0.00348243	up
Csf1r	105.142	1.71357	0.48932	3.50195	0.000461873	0.0417537	up
Gm41760	435.476	1.10549	0.30574	3.61577	0.000299456	0.0322719	up
Zfp532	7366.23	0.635973	0.181172	3.51033	0.000447549	0.0411388	up
Mc4r	1285.48	-1.46203	0.379925	-3.84822	0.00011898	0.0189995	down
Tubb6	445.284	1.24824	0.319405	3.90803	9.3052e-05	0.0155397	up
Cep76	3509.17	0.712208	0.204593	3.4811	0.000499365	0.0440509	up
Dipk1c	247.499	-1.30155	0.359049	-3.625	0.000288956	0.0316075	down
Zdhhc24	1927.85	-0.639036	0.186387	-3.42854	0.00060683	0.0495359	down
Sf1	20612.3	0.730384	0.17643	4.1398	3.47605e-05	0.00835666	up
Fgfbp3	2517.43	-0.754478	0.169095	-4.46185	8.12554e-06	0.00296271	down
Fra10ac1	2991.63	-0.664077	0.170829	-3.88739	0.000101329	0.0164205	down
Gm31356	50.5451	2.25931	0.58832	3.84028	0.000122896	0.0192285	up
Cacul1	3382.4	0.606593	0.159066	3.81345	0.000137038	0.020262	up
Lonrf3	96.9999	1.94619	0.440297	4.42017	9.86215e-06	0.003269	up
Gria3	1851.16	-0.767674	0.209681	-3.66116	0.000251077	0.0287582	down
Pnck	2045.4	-0.795867	0.223754	-3.55689	0.000375272	0.0368154	down
Tbl1x	8149.84	0.67687	0.164111	4.12446	3.71602e-05	0.00864844	up
Tmem47	3662.65	0.695046	0.172107	4.03844	5.3807e-05	0.0108994	up
Eda2r	683.442	3.07206	0.309818	9.91569	3.55773e-23	2.59441e-19	up
Slc7a3	286.22	1.32748	0.385744	3.44135	0.00057882	0.0485166	up
Gm37956	13.5797	6.28169	1.7603	3.56854	0.00035898	0.0358603	up
Glra2	1494.62	-0.790039	0.18744	-4.2149	2.49893e-05	0.00674927	down
ENSMUSG00000095041	7083.37	-1.26797	0.2829	-4.48203	7.39359e-06	0.00278878	down
